# Integrative Proteomic Analysis Implicates Inhibition of Intracellular Protein Trafficking in Therapy-Induced Migrastasis in Prostate Cancer

**DOI:** 10.64898/2026.07.02.736165

**Authors:** Weining Chen, Saadyeh Rashidi, Henry C.-H. Law, Fangfang Qiao, Johnny W. Zigmond, Katelyn L. O’Neill, Nicholas T. Woods, Chittibabu Guda, Raymond Bergan

## Abstract

**Background:** Dysregulated cell migration leading to metastasis remains the primary cause of cancer-related mortality. It has been challenging to understand how cells regulate migration. We have previously created the first selective inhibitor of cell migration, KBU2046. Here, we use it as a probe to identify regulatory processes.

**Methods:** Metastatic and primary human prostate cancer cells were treated for different times and at different concentrations with KBU2046. Immunofluorescent microscopy examined protein localization in cells. Label-free mass spectrometry (MS) was performed on total cell proteins, Tandem Mass Tag (TMT) labeling MS was used on membrane fractions, and temporal phosphoproteomic profiling. Results were analyzed with a suite of bioinformatic tools.

**Results:** KBU2046-induced migrastasis is associated with the accumulation of activated integrin β1 into focal adhesions. Whole-cell proteomics demonstrated suppression of processes that mediate intracellular protein trafficking and increases in mitochondrial energy-generation signatures. Evaluation of the membrane fraction identified increases in membrane repair and maintenance processes and decreases in those that drive motility. Temporal– and concentration-dependent phosphoproteomic profiling revealed that KBU2046 initiates a dynamic, cascading sequence of transient signaling waves rather than a static block.

**Conclusions:** KBU2046-induced migrastasis appears to operate through spatial decoupling rather than structural degradation. By restricting the intracellular trafficking machinery required for receptor recycling, KBU2046 limits focal adhesion turnover, providing a correlative framework to inhibit metastatic dissemination independent of direct cytotoxicity.

Graphic Abstract.
