## Supplementary Materials (Bioinformatics Raw Data)Supplementary Materials and Methods for "Integrative Proteomic Analysis Implicates Inhibition of Intracellular Protein Trafficking in Therapy-Induced Migrastasis in Prostate Cancer": Motility_Panel_50_TopStable_Table.csv

Gene	Category	Source	Status	FC	log2FC	padj	ctrl_mean	ctrl_present	ctrl_cv	all_present	Accession	Description
FN1	Core	CoreForced	NotSig	1.603	0.680774425492461	0.505128792953114	368352.212346515	3	0.1540265320309225	6	P02751	Fibronectin OS=Homo sapiens OX=9606 GN=FN1 PE=1 SV=5
MMP14	Core	CoreForced	NotSig	1.368	0.45206823022381093	0.589047325654026	771394.9660319757	3	0.14651923877295103	6	P50281	Matrix metalloproteinase-14 OS=Homo sapiens OX=9606 GN=MMP14 PE=1 SV=3
COL4A2	Core	CoreForced	NotSig	1.339	0.42115596066222344	0.76376406151167	416324.1531574156	3	0.67718172513814	4	P08572	Collagen alpha-2(IV) chain OS=Homo sapiens OX=9606 GN=COL4A2 PE=1 SV=4
TJP2	Core	CoreForced	NotSig	1.313	0.3928669162307998	0.536154806934257	1334006.0835798206	3	0.30177165398054	6	Q9UDY2	Tight junction protein ZO-2 OS=Homo sapiens OX=9606 GN=TJP2 PE=1 SV=2
RAC1	Core	CoreForced	NotSig	1.15	0.2016338611696504	0.346298301088211	29684489.6713112	3	0.027980630281263748	6	P63000	Ras-related C3 botulinum toxin substrate 1 OS=Homo sapiens OX=9606 GN=RAC1 PE=1 SV=1
CDH2	Core	CoreForced	NotSig	1.145	0.19534759832221926	0.63837474678552	9919766.75439737	3	0.12646778835724612	6	P19022	Cadherin-2 OS=Homo sapiens OX=9606 GN=CDH2 PE=1 SV=4
RAB5A	Core	CoreForced	NotSig	1.135	0.1826922975161903	0.590829451995115	19267595.138654467	3	0.06726297643151657	6	P20339	Ras-related protein Rab-5A OS=Homo sapiens OX=9606 GN=RAB5A PE=1 SV=2
CLTC	Core	CoreForced	NotSig	1.097	0.1335635257411058	0.610526760532749	782334089.9358002	3	0.05669485532209691	6	Q00610	Clathrin heavy chain 1 OS=Homo sapiens OX=9606 GN=CLTC PE=1 SV=5
CDC42	Core	CoreForced	NotSig	1.075	0.10433665981473553	0.697055769772908	34841271.539615296	3	0.1185351850656316	6	P60953	Cell division control protein 42 homolog OS=Homo sapiens OX=9606 GN=CDC42 PE=1 SV=2
RHOA	Core	CoreForced	NotSig	1.058	0.08133962745193878	0.884445090085622	15078285.277520599	3	0.09807263010786711	6	P61586	Transforming protein RhoA OS=Homo sapiens OX=9606 GN=RHOA PE=1 SV=1
ACTB	Core	CoreForced	NotSig	1.049	0.06901467791518046	0.841453271488575	4341675020.681896	3	0.06478431378810658	6	P60709	Actin, cytoplasmic 1 OS=Homo sapiens OX=9606 GN=ACTB PE=1 SV=1
VIM	Core	CoreForced	NotSig	1.047	0.06626144226872127	0.848788636353098	461615743.766083	3	0.21646926157321905	6	P08670	Vimentin OS=Homo sapiens OX=9606 GN=VIM PE=1 SV=4
SRC	Core	CoreForced	NotSig	1.024	0.03421571533791298	0.924513678943865	22247601.192896698	3	0.07982594158923005	6	P12931	Proto-oncogene tyrosine-protein kinase Src OS=Homo sapiens OX=9606 GN=SRC PE=1 SV=3
ITGB1	Core	CoreForced	NotSig	1.018	0.025737561413608275	0.914398446484334	207326969.10011664	3	0.03448027638143962	6	P05556	Integrin beta-1 OS=Homo sapiens OX=9606 GN=ITGB1 PE=1 SV=2
PFN1	Core	CoreForced	NotSig	1.005	0.007195501404203766	0.947749031549063	486364015.4640837	3	0.01486285318714569	6	P07737	Profilin-1 OS=Homo sapiens OX=9606 GN=PFN1 PE=1 SV=2
AP2A1	Core	CoreForced	NotSig	0.989	-0.015957573902976245	0.972999496207279	146525785.53746465	3	0.041126745687306114	6	O95782	AP-2 complex subunit alpha-1 OS=Homo sapiens OX=9606 GN=AP2A1 PE=1 SV=3
AP2B1	Core	CoreForced	NotSig	0.989	-0.015957573902976245	0.972999496207279	146805256.35907432	3	0.0395951963452385	6	P63010	AP-2 complex subunit beta OS=Homo sapiens OX=9606 GN=AP2B1 PE=1 SV=1
CAV1	Core	CoreForced	NotSig	0.978	-0.03209362970985334	0.978743317142658	3288133.8297650735	3	0.27109508537356775	6	Q03135	Caveolin-1 OS=Homo sapiens OX=9606 GN=CAV1 PE=1 SV=4
EEA1	Core	CoreForced	NotSig	0.966	-0.049904905826313926	0.978584174284887	9440750.749926442	3	0.06280439492166562	6	Q15075	Early endosome antigen 1 OS=Homo sapiens OX=9606 GN=EEA1 PE=1 SV=2
TLN1	Core	CoreForced	NotSig	0.958	-0.061902438925906855	0.967565169951818	207353717.912842	3	0.04672772006129203	6	Q9Y490	Talin-1 OS=Homo sapiens OX=9606 GN=TLN1 PE=1 SV=3
ITGA6	Core	CoreForced	NotSig	0.946	-0.08008791132269193	0.949578395127703	57091788.80556667	3	0.0954642935259195	6	P23229	Integrin alpha-6 OS=Homo sapiens OX=9606 GN=ITGA6 PE=1 SV=5
DNM2	Core	CoreForced	NotSig	0.939	-0.09080293700831261	0.927272358797944	42817613.93592473	3	0.008844471316879491	6	P50570	Dynamin-2 OS=Homo sapiens OX=9606 GN=DNM2 PE=1 SV=2
FERMT2	Core	CoreForced	NotSig	0.939	-0.09080293700831261	0.947408911904846	31736385.314377267	3	0.04025426918814915	6	Q96AC1	Fermitin family homolog 2 OS=Homo sapiens OX=9606 GN=FERMT2 PE=1 SV=1
CFL1	Core	CoreForced	NotSig	0.931	-0.10314692710329326	0.914398446484334	445786607.999341	3	0.0375524079579607	6	P23528	Cofilin-1 OS=Homo sapiens OX=9606 GN=CFL1 PE=1 SV=3
PXN	Core	CoreForced	NotSig	0.931	-0.10314692710329326	0.914398446484334	47949497.03771824	3	0.09838498354394815	6	P49023	Paxillin OS=Homo sapiens OX=9606 GN=PXN PE=1 SV=3
MYH9	Core	CoreForced	NotSig	0.923	-0.11559744701631275	0.893330902535478	515822629.74565005	3	0.032026010221770713	6	P35579	Myosin-9 OS=Homo sapiens OX=9606 GN=MYH9 PE=1 SV=4
RAB7A	Core	CoreForced	NotSig	0.916	-0.12658049656514306	0.878960280023204	99446144.70959114	3	0.0290584594503018	6	P51149	Ras-related protein Rab-7a OS=Homo sapiens OX=9606 GN=RAB7A PE=1 SV=1
LAMB1	Core	CoreForced	NotSig	0.904	-0.1456053222468993	0.914398446484334	1596254.3947571965	3	0.1947147313182929	6	P07942	Laminin subunit beta-1 OS=Homo sapiens OX=9606 GN=LAMB1 PE=1 SV=2
ITGA5	Core	CoreForced	NotSig	0.902	-0.14880066140670606	0.907843860341419	2136796.41148875	3	0.4595678901424794	6	P08648	Integrin alpha-5 OS=Homo sapiens OX=9606 GN=ITGA5 PE=1 SV=2
ITGAV	Core	CoreForced	NotSig	0.89	-0.16812275880832692	0.914398446484334	1235210.4877598367	3	0.013719788672328034	6	P06756	Integrin alpha-V OS=Homo sapiens OX=9606 GN=ITGAV PE=1 SV=2
VCL	Core	CoreForced	NotSig	0.868	-0.20423305221760774	0.63416484223437	608824756.0697111	3	0.05605444597514241	6	P18206	Vinculin OS=Homo sapiens OX=9606 GN=VCL PE=1 SV=4
PTK2	Core	CoreForced	NotSig	0.854	-0.2276920250415967	0.709542058814786	6655780.555511266	3	0.053751749265072944	6	Q05397	Focal adhesion kinase 1 OS=Homo sapiens OX=9606 GN=PTK2 PE=1 SV=2
ICAM1	Core	CoreForced	NotSig	0.851	-0.23276896297612443	0.863945251322062	1115314.75329755	3	0.08175409099947978	6	P05362	Intercellular adhesion molecule 1 OS=Homo sapiens OX=9606 GN=ICAM1 PE=1 SV=2
TJP1	Core	CoreForced	NotSig	0.845	-0.24297675349254041	0.613677647586379	17081426.014875267	3	0.02195169200221179	6	Q07157	Tight junction protein ZO-1 OS=Homo sapiens OX=9606 GN=TJP1 PE=1 SV=3
ZYX	Core	CoreForced	NotSig	0.836	-0.25842515258120435	0.396193729272645	49939528.6063228	3	0.06033003936544997	6	Q15942	Zyxin OS=Homo sapiens OX=9606 GN=ZYX PE=1 SV=1
P4HB	Leading Edge	CuratedTopStable	NotSig	1.065	0.09085343045111348	0.76376406151167	318285624.164312	3	0.09132392969308234	6	P07237	Protein disulfide-isomerase OS=Homo sapiens OX=9606 GN=P4HB PE=1 SV=3
FSCN1	Leading Edge	CuratedTopStable	NotSig	1.038	0.05380644369579382	0.876262544423192	255177751.86596933	3	0.08257424077276738	6	Q16658	Fascin OS=Homo sapiens OX=9606 GN=FSCN1 PE=1 SV=3
ACTN1	Leading Edge	CuratedTopStable	NotSig	1.014	0.020057652341253476	0.924513678943865	517490708.5831056	3	0.08688742482141507	6	P12814	Alpha-actinin-1 OS=Homo sapiens OX=9606 GN=ACTN1 PE=1 SV=2
EEF1A1	Leading Edge	CuratedTopStable	NotSig	0.962	-0.055891200892045155	0.977774573405467	4158075608.2361064	3	0.04643212905954718	6	P68104	Elongation factor 1-alpha 1 OS=Homo sapiens OX=9606 GN=EEF1A1 PE=1 SV=1
ACTC1	Leading Edge	CuratedTopStable	NotSig	0.954	-0.06793882865657556	0.958579682272275	289970054.879432	3	0.13799372326628148	6	P68032	Actin, alpha cardiac muscle 1 OS=Homo sapiens OX=9606 GN=ACTC1 PE=1 SV=1
NME2	Leading Edge	CuratedTopStable	NotSig	0.952	-0.0709665213541436	0.954279933235107	399742345.84320664	3	0.10983609598721213	6	P22392	Nucleoside diphosphate kinase B OS=Homo sapiens OX=9606 GN=NME2 PE=1 SV=1
ARF4	Leading Edge	CuratedTopStable	NotSig	0.948	-0.07704103576382801	0.953204955249881	138278022.07896367	3	0.04664674297801876	6	P18085	ADP-ribosylation factor 4 OS=Homo sapiens OX=9606 GN=ARF4 PE=1 SV=3
PABPC1	Leading Edge	CuratedTopStable	NotSig	0.944	-0.08314123530024586	0.945184730376799	424105491.41872835	3	0.057315811412289266	6	P11940	Polyadenylate-binding protein 1 OS=Homo sapiens OX=9606 GN=PABPC1 PE=1 SV=2
RPS3	Leading Edge	CuratedTopStable	NotSig	0.877	-0.189351252217354	0.68897329210696	289499443.95348805	3	0.10523796753559371	6	P23396	40S ribosomal protein S3 OS=Homo sapiens OX=9606 GN=RPS3 PE=1 SV=2
NME1	Leading Edge	CuratedTopStable	NotSig	0.827	-0.2740407654908124	0.344096800158317	1503168571.3497667	3	0.09136785133171346	6	P15531	Nucleoside diphosphate kinase A OS=Homo sapiens OX=9606 GN=NME1 PE=1 SV=1
AHNAK	Cytoskeleton	CuratedTopStable	NotSig	1.209	0.27381424458703657	0.105729153381386	921655615.0995713	3	0.11280594441515815	6	Q09666	Neuroblast differentiation-associated protein AHNAK OS=Homo sapiens OX=9606 GN=AHNAK PE=1 SV=2
PLEC	Cytoskeleton	CuratedTopStable	NotSig	1.173	0.23020301336642146	0.224275890136036	658381577.869887	3	0.06926383841234943	6	Q15149	Plectin OS=Homo sapiens OX=9606 GN=PLEC PE=1 SV=3
PLS3	Cytoskeleton	CuratedTopStable	NotSig	1.054	0.07587486697512764	0.817609323806698	323356451.353326	3	0.04935093457729268	6	P13797	Plastin-3 OS=Homo sapiens OX=9606 GN=PLS3 PE=1 SV=4
ALDOA	Cytoskeleton	CuratedTopStable	NotSig	1.031	0.04404433270602122	0.891315226516593	296573496.393541	3	0.05999152552512193	6	P04075	Fructose-bisphosphate aldolase A OS=Homo sapiens OX=9606 GN=ALDOA PE=1 SV=2
FLNB	Cytoskeleton	CuratedTopStable	NotSig	1.028	0.0398402645317911	0.896843216544463	941710318.3518108	3	0.03914194927234182	6	O75369	Filamin-B OS=Homo sapiens OX=9606 GN=FLNB PE=1 SV=2
TAGLN2	Cytoskeleton	CuratedTopStable	NotSig	1.005	0.007195501404203766	0.947749031549063	275903100.6874447	3	0.017986515552926272	6	P37802	Transgelin-2 OS=Homo sapiens OX=9606 GN=TAGLN2 PE=1 SV=3
DHX9	Cytoskeleton	CuratedTopStable	NotSig	0.989	-0.015957573902976245	0.972999496207279	214965213.21263	3	0.06377198913556882	6	Q08211	ATP-dependent RNA helicase A OS=Homo sapiens OX=9606 GN=DHX9 PE=1 SV=4
HNRNPK	Cytoskeleton	CuratedTopStable	NotSig	0.977	-0.03356953269370183	0.996263138608951	311647361.6548354	3	0.045697635750489	6	P61978	Heterogeneous nuclear ribonucleoprotein K OS=Homo sapiens OX=9606 GN=HNRNPK PE=1 SV=1
FLNA	Cytoskeleton	CuratedTopStable	NotSig	0.973	-0.03948828988097554	0.996263138608951	1184660809.3858466	3	0.020313640199226084	6	P21333	Filamin-A OS=Homo sapiens OX=9606 GN=FLNA PE=1 SV=4
KRT19	Cytoskeleton	CuratedTopStable	NotSig	0.827	-0.2740407654908124	0.344318552665124	206357419.19016168	3	0.07347256831107554	6	P08727	Keratin, type I cytoskeletal 19 OS=Homo sapiens OX=9606 GN=KRT19 PE=1 SV=4
SPTAN1	Trafficking	CuratedTopStable	NotSig	1.057	0.07997537672059589	0.801936659216536	186683906.71087766	3	0.047700427259442985	6	Q13813	Spectrin alpha chain, non-erythrocytic 1 OS=Homo sapiens OX=9606 GN=SPTAN1 PE=1 SV=3
TFRC	Trafficking	CuratedTopStable	NotSig	1.014	0.020057652341253476	0.923364491584775	381876079.6925233	3	0.03606822725887541	6	P02786	Transferrin receptor protein 1 OS=Homo sapiens OX=9606 GN=TFRC PE=1 SV=2
YWHAZ	Trafficking	CuratedTopStable	NotSig	0.989	-0.015957573902976245	0.972999496207279	958598085.7001504	3	0.06003556739679715	6	P63104	14-3-3 protein zeta/delta OS=Homo sapiens OX=9606 GN=YWHAZ PE=1 SV=1
COPA	Trafficking	CuratedTopStable	NotSig	0.982	-0.026205070347394003	0.98887265006496206	154554883.60944232	3	0.04009794641030224	6	P53621	Coatomer subunit alpha OS=Homo sapiens OX=9606 GN=COPA PE=1 SV=2
TUBA1A	Trafficking	CuratedTopStable	NotSig	0.98	-0.029146345659516508	0.993148408655577	2077000606.5752432	3	0.030448645332636047	6	Q71U36	Tubulin alpha-1A chain OS=Homo sapiens OX=9606 GN=TUBA1A PE=1 SV=1
DYNC1H1	Trafficking	CuratedTopStable	NotSig	0.979	-0.03061923505839206	0.993842623553417	454883232.999991	3	0.0057730303675532614	6	Q14204	Cytoplasmic dynein 1 heavy chain 1 OS=Homo sapiens OX=9606 GN=DYNC1H1 PE=1 SV=5
RAB10	Trafficking	CuratedTopStable	NotSig	0.974	-0.038006322579744914	0.9984463207573	181348423.7899127	3	0.04701980470863979	6	P61026	Ras-related protein Rab-10 OS=Homo sapiens OX=9606 GN=RAB10 PE=1 SV=1
HSPA8	Trafficking	CuratedTopStable	NotSig	0.936	-0.09541956507868243	0.920141411973552	1254043780.4522564	3	0.0489321471301009	6	P11142	Heat shock cognate 71 kDa protein OS=Homo sapiens OX=9606 GN=HSPA8 PE=1 SV=1
TUBA4A	Trafficking	CuratedTopStable	NotSig	0.915	-0.1281563514906822	0.875446963196535	164208694.67855734	3	0.05052408187882145	6	P68366	Tubulin alpha-4A chain OS=Homo sapiens OX=9606 GN=TUBA4A PE=1 SV=1
TUBA1C	Trafficking	CuratedTopStable	NotSig	0.885	-0.17625063969172725	0.728196908473101	690845445.686836	3	0.2969035254024909	6	Q9BQE3	Tubulin alpha-1C chain OS=Homo sapiens OX=9606 GN=TUBA1C PE=1 SV=1
ANXA2	Endosomes	CuratedTopStable	NotSig	1.15	0.2016338611696504	0.338037339550937	1614295440.8485935	3	0.08754892568713372	6	P07355	Annexin A2 OS=Homo sapiens OX=9606 GN=ANXA2 PE=1 SV=2
ANXA1	Endosomes	CuratedTopStable	NotSig	1.104	0.14274017211608214	0.576950583489486	147756743.44179466	3	0.06385590412168746	6	P04083	Annexin A1 OS=Homo sapiens OX=9606 GN=ANXA1 PE=1 SV=2
HSPD1	Endosomes	CuratedTopStable	NotSig	1.083	0.11503324294624008	0.68897329210696	1425847378.7122867	3	0.11624454739381931	6	P10809	60 kDa heat shock protein, mitochondrial OS=Homo sapiens OX=9606 GN=HSPD1 PE=1 SV=2
PDIA3	Endosomes	CuratedTopStable	NotSig	1.03	0.04264433740849372	0.891315226516593	383655196.781012	3	0.06794645424536218	6	P30101	Protein disulfide-isomerase A3 OS=Homo sapiens OX=9606 GN=PDIA3 PE=1 SV=4
NCL	Endosomes	CuratedTopStable	NotSig	1.023	0.03280614508324148	0.907843860341419	482874085.1785453	3	0.041653818874069506	6	P19338	Nucleolin OS=Homo sapiens OX=9606 GN=NCL PE=1 SV=3
UBA1	Endosomes	CuratedTopStable	NotSig	1.009	0.012926174444270048	0.935647896945285	275140717.02428097	3	0.007478851119506461	6	P22314	Ubiquitin-like modifier-activating enzyme 1 OS=Homo sapiens OX=9606 GN=UBA1 PE=1 SV=3
ANXA6	Endosomes	CuratedTopStable	NotSig	0.998	-0.0028882793248265117	0.954239525987138	127894075.820846	3	0.03243858747115118	6	P08133	Annexin A6 OS=Homo sapiens OX=9606 GN=ANXA6 PE=1 SV=3
RAN	Endosomes	CuratedTopStable	NotSig	0.946	-0.08008791132269193	0.947749031549063	434508948.31937736	3	0.04045065309055102	6	P62826	GTP-binding nuclear protein Ran OS=Homo sapiens OX=9606 GN=RAN PE=1 SV=3
RPS27A	Endosomes	CuratedTopStable	NotSig	0.934	-0.09850554495242506	0.914398446484334	115582139.80065383	3	0.19580309198215257	6	P62979	Ubiquitin-40S ribosomal protein S27a OS=Homo sapiens OX=9606 GN=RPS27A PE=1 SV=2
HMGB1	Endosomes	CuratedTopStable	NotSig	0.825	-0.27753397552890896	0.329720323163423	229117746.62278235	3	0.1487297710933045	6	P09429	High mobility group protein B1 OS=Homo sapiens OX=9606 GN=HMGB1 PE=1 SV=3
ITGA3	Adhesome	CuratedTopStable	NotSig	1.268	0.34255474547732023	0.0204065094839392	44104470.4795806	3	0.03127804441207785	6	P26006	Integrin alpha-3 OS=Homo sapiens OX=9606 GN=ITGA3 PE=1 SV=5
MSN	Adhesome	CuratedTopStable	NotSig	1.22	0.28688114778816154	0.0795132867234411	296447192.2731347	3	0.10894249815835957	6	P26038	Moesin OS=Homo sapiens OX=9606 GN=MSN PE=1 SV=3
CALR	Adhesome	CuratedTopStable	NotSig	1.178	0.23633953916837358	0.205745619057944	338292794.796295	3	0.04617129233133895	6	P27797	Calreticulin OS=Homo sapiens OX=9606 GN=CALR PE=1 SV=1
ITGA2	Adhesome	CuratedTopStable	NotSig	1.173	0.23020301336642146	0.224275890136036	55170356.5825634	3	0.02817792431423203	6	P17301	Integrin alpha-2 OS=Homo sapiens OX=9606 GN=ITGA2 PE=1 SV=1
KTN1	Adhesome	CuratedTopStable	NotSig	1.05	0.070389327891398	0.835536948631094	52222323.93841591	3	0.021917347601458977	6	Q86UP2	Kinectin OS=Homo sapiens OX=9606 GN=KTN1 PE=1 SV=1
CAPN2	Adhesome	CuratedTopStable	NotSig	1.03	0.04264433740849372	0.891315226516593	67490554.94605187	3	0.06029066726480566	6	P17655	Calpain-2 catalytic subunit OS=Homo sapiens OX=9606 GN=CAPN2 PE=1 SV=6
HSPB1	Adhesome	CuratedTopStable	NotSig	1.009	0.012926174444270048	0.934900560545342	94711252.06394257	3	0.07252248824052995	6	P04792	Heat shock protein beta-1 OS=Homo sapiens OX=9606 GN=HSPB1 PE=1 SV=2
EZR	Adhesome	CuratedTopStable	NotSig	0.952	-0.0709665213541436	0.956761499499889	47021818.849198006	3	0.015179598634525799	6	P15311	Ezrin OS=Homo sapiens OX=9606 GN=EZR PE=1 SV=4
CAPN1	Adhesome	CuratedTopStable	NotSig	0.898	-0.15521264992094005	0.79927855771498	50507600.6942442	3	0.011379862947959698	6	P07384	Calpain-1 catalytic subunit OS=Homo sapiens OX=9606 GN=CAPN1 PE=1 SV=1
ARPC2	Adhesome	CuratedTopStable	NotSig	0.898	-0.15521264992094005	0.813092347770434	43384025.25056437	3	0.05765400008439147	6	O15144	Actin-related protein 2/3 complex subunit 2 OS=Homo sapiens OX=9606 GN=ARPC2 PE=1 SV=1
