## Supplementary Materials (Bioinformatics Raw Data)Supplementary Materials and Methods for "Integrative Proteomic Analysis Implicates Inhibition of Intracellular Protein Trafficking in Therapy-Induced Migrastasis in Prostate Cancer": PCA_scores_PC3_72h .xlsx

### Sheet: in
Sample	Label	Group	PC1	PC2	PC3	PC4	PC5	PC6
Abundances (Normalized): F1: Control	F1	Control	-23.0125	21.5627	-42.6634	1.39168	27.9958	1.21186e-12
Abundances (Normalized): F2: Control	F2	Control	-42.3252	18.2704	5.23345	-27.3932	-32.2415	1.21283e-12
Abundances (Normalized): F3: Control	F3	Control	-32.8552	-4.82474	23.3035	45.2894	-2.09828	1.22273e-12
Abundances (Normalized): F4: Sample	F4	Sample	41.3362	-32.0688	-31.1025	7.78789	-23.6442	1.20268e-12
Abundances (Normalized): F5: Sample	F5	Sample	-5.23406	-38.9025	22.5369	-25.5452	24.8636	1.21059e-12
Abundances (Normalized): F6: Sample	F6	Sample	62.0908	35.963	22.6921	-1.53053	5.12453	1.1937e-12
