## Supplementary Materials (Bioinformatics Raw Data)Supplementary Materials and Methods for "Integrative Proteomic Analysis Implicates Inhibition of Intracellular Protein Trafficking in Therapy-Induced Migrastasis in Prostate Cancer": PCA_variance_table_PC3_72h.xlsx

### Sheet: in
PC	Standard_Deviation	Proportion_of_Variance	Cumulative_Proportion
PC1	42.4071	0.365818	0.365818
PC2	30.5194	0.18947	0.555288
PC3	29.6001	0.178227	0.733515
PC4	26.5292	0.143165	0.87668
PC5	24.6219	0.12332	1
PC6	1.32799e-12	3.58738e-28	1
