## Supplementary Materials (Bioinformatics Raw Data)Supplementary Materials and Methods for "Integrative Proteomic Analysis Implicates Inhibition of Intracellular Protein Trafficking in Therapy-Induced Migrastasis in Prostate Cancer": Significant_hits_PC3_72h.csv

Accession	Description	FC	log2FC	P	negLog10P	Status
O95140	Mitofusin-2 OS=Homo sapiens OX=9606 GN=MFN2 PE=1 SV=3	2.03	1.0214797274104515	0.00169166401816112	2.771685888074655	Up
P56282	DNA polymerase epsilon subunit 2 OS=Homo sapiens OX=9606 GN=POLE2 PE=1 SV=2	0.01	-6.643856189774724	4.79137931034483e-16	15.319539446785566	Down
P13987	CD59 glycoprotein OS=Homo sapiens OX=9606 GN=CD59 PE=1 SV=1	0.49	-1.0291463456595165	1.42434218689508e-10	9.846385662365096	Down
Q9BSY4	Coiled-coil-helix-coiled-coil-helix domain-containing protein 5 OS=Homo sapiens OX=9606 GN=CHCHD5 PE=1 SV=1	0.275	-1.8624964762500649	6.09620403441292e-5	4.21494050598329	Down
P34810	Macrosialin OS=Homo sapiens OX=9606 GN=CD68 PE=1 SV=2	2.624	1.3917677199559968	9.07309229666597e-5	4.042244671209258	Up
Q8N8R3	Mitochondrial basic amino acids transporter OS=Homo sapiens OX=9606 GN=SLC25A29 PE=1 SV=2	0.473	-1.080087911322692	7.33730475767034e-4	3.1344634419684576	Down
Q9BXW6	Oxysterol-binding protein-related protein 1 OS=Homo sapiens OX=9606 GN=OSBPL1A PE=1 SV=2	2.03	1.0214797274104515	0.00993744774270281	2.002725142120679	Up
P09601	Heme oxygenase 1 OS=Homo sapiens OX=9606 GN=HMOX1 PE=1 SV=1	3.057	1.612116552224883	3.84906317731183e-4	3.4146449604739377	Up
Q9BS40	Latexin OS=Homo sapiens OX=9606 GN=LXN PE=1 SV=2	0.447	-1.1616532634787693	1.75546053067397e-6	5.755608930655023	Down
P11279	Lysosome-associated membrane glycoprotein 1 OS=Homo sapiens OX=9606 GN=LAMP1 PE=1 SV=3	2.198	1.136191386287144	0.00294867929230866	2.5303724601218986	Up
P62899	60S ribosomal protein L31 OS=Homo sapiens OX=9606 GN=RPL31 PE=1 SV=1	4.109	2.0387873305055693	4.79137931034483e-16	15.319539446785566	Up
Q13596	Sorting nexin-1 OS=Homo sapiens OX=9606 GN=SNX1 PE=1 SV=3	2.903	1.5375445719645746	0.0100198125589457	1.9991404027578927	Up
Q9UH65	Switch-associated protein 70 OS=Homo sapiens OX=9606 GN=SWAP70 PE=1 SV=1	0.257	-1.960159735468209	4.79137931034483e-16	15.319539446785566	Down
Q6UW78	Ubiquinol-cytochrome-c reductase complex assembly factor 3 OS=Homo sapiens OX=9606 GN=UQCC3 PE=1 SV=2	3.032	1.6002697535090047	1.02898579013758e-4	3.9875906226208992	Up
Q16611	Bcl-2 homologous antagonist/killer OS=Homo sapiens OX=9606 GN=BAK1 PE=1 SV=1	0.425	-1.234465253637023	0.0226217073799999	1.6454746196701089	Down
Q9NZM5	Ribosome biogenesis protein NOP53 OS=Homo sapiens OX=9606 GN=NOP53 PE=1 SV=2	2.656	1.4092551466848378	2.4837306304139e-4	3.6048955067516446	Up
Q9NX18	Succinate dehydrogenase assembly factor 2, mitochondrial OS=Homo sapiens OX=9606 GN=SDHAF2 PE=1 SV=1	2.607	1.3823905828734695	1.45072762018849e-7	6.838414120404041	Up
Q5SQN1	Synaptosomal-associated protein 47 OS=Homo sapiens OX=9606 GN=SNAP47 PE=1 SV=3	2.646	1.4038130616165896	0.00550120500428247	2.259542170616547	Up
Q9Y6M9	NADH dehydrogenase [ubiquinone] 1 beta subcomplex subunit 9 OS=Homo sapiens OX=9606 GN=NDUFB9 PE=1 SV=3	2.121	1.084744620868468	0.0461409547040197	1.3359134237204717	Up
P30536	Translocator protein OS=Homo sapiens OX=9606 GN=TSPO PE=1 SV=3	3.428	1.7773671094504129	3.80419604222161e-6	5.419737110593388	Up
Q8IVF2	Protein AHNAK2 OS=Homo sapiens OX=9606 GN=AHNAK2 PE=1 SV=2	2.796	1.4833643607133493	0.00993744774270281	2.002725142120679	Up
Q8WVM7	Cohesin subunit SA-1 OS=Homo sapiens OX=9606 GN=STAG1 PE=1 SV=3	100	6.643856189774724	4.79137931034483e-16	15.319539446785566	Up
Q03013	Glutathione S-transferase Mu 4 OS=Homo sapiens OX=9606 GN=GSTM4 PE=1 SV=3	0.212	-2.237863830098888	9.32013672987504e-6	5.030577716337578	Down
O75438	NADH dehydrogenase [ubiquinone] 1 beta subcomplex subunit 1 OS=Homo sapiens OX=9606 GN=NDUFB1 PE=1 SV=1	4.932	2.302172799740752	6.203481707651e-8	7.207364494048305	Up
Q8ND90	Paraneoplastic antigen Ma1 OS=Homo sapiens OX=9606 GN=PNMA1 PE=1 SV=2	0.01	-6.643856189774724	4.79137931034483e-16	15.319539446785566	Down
Q9BUH6	Protein PAXX OS=Homo sapiens OX=9606 GN=PAXX PE=1 SV=2	2.254	1.172487515510134	0.00754096484500897	2.1225730838310883	Up
Q86TS9	39S ribosomal protein L52, mitochondrial OS=Homo sapiens OX=9606 GN=MRPL52 PE=1 SV=2	100	6.643856189774724	4.79137931034483e-16	15.319539446785566	Up
Q9P0U1	Mitochondrial import receptor subunit TOM7 homolog OS=Homo sapiens OX=9606 GN=TOMM7 PE=1 SV=1	2.019	1.0136409106693862	0.0278160551041735	1.5557044619777036	Up
Q6DD87	Zinc finger protein 787 OS=Homo sapiens OX=9606 GN=ZNF787 PE=1 SV=4	0.449	-1.15521264992094	0.0022683235979029	2.6442949891271668	Down
Q13541	Eukaryotic translation initiation factor 4E-binding protein 1 OS=Homo sapiens OX=9606 GN=EIF4EBP1 PE=1 SV=3	0.342	-1.5479317697761892	7.5281786959587e-6	5.123310080634503	Down
P47914	60S ribosomal protein L29 OS=Homo sapiens OX=9606 GN=RPL29 PE=1 SV=2	0.471	-1.0862010350493039	5.48499517410366e-13	12.260823750197032	Down
Q86UP3	Zinc finger homeobox protein 4 OS=Homo sapiens OX=9606 GN=ZFHX4 PE=1 SV=1	100	6.643856189774724	4.79137931034483e-16	15.319539446785566	Up
Q9BTE1	Dynactin subunit 5 OS=Homo sapiens OX=9606 GN=DCTN5 PE=1 SV=1	100	6.643856189774724	4.79137931034483e-16	15.319539446785566	Up
Q96D05	Protein FAM241B OS=Homo sapiens OX=9606 GN=FAM241B PE=1 SV=1	100	6.643856189774724	4.79137931034483e-16	15.319539446785566	Up
O75880	Protein SCO1 homolog, mitochondrial OS=Homo sapiens OX=9606 GN=SCO1 PE=1 SV=1	100	6.643856189774724	4.79137931034483e-16	15.319539446785566	Up
Q9BY49	Peroxisomal trans-2-enoyl-CoA reductase OS=Homo sapiens OX=9606 GN=PECR PE=1 SV=2	0.01	-6.643856189774724	4.79137931034483e-16	15.319539446785566	Down
Q969M3	Protein YIPF5 OS=Homo sapiens OX=9606 GN=YIPF5 PE=1 SV=1	2.665	1.4141355329844512	0.0248590967954471	1.6045146546114775	Up
A1L390	Pleckstrin homology domain-containing family G member 3 OS=Homo sapiens OX=9606 GN=PLEKHG3 PE=1 SV=1	100	6.643856189774724	4.79137931034483e-16	15.319539446785566	Up
Q8NFC6	Biorientation of chromosomes in cell division protein 1-like 1 OS=Homo sapiens OX=9606 GN=BOD1L1 PE=1 SV=2	100	6.643856189774724	4.79137931034483e-16	15.319539446785566	Up
Q96PU4	E3 ubiquitin-protein ligase UHRF2 OS=Homo sapiens OX=9606 GN=UHRF2 PE=1 SV=1	2.728	1.4478436443620855	0.00557730298021826	2.253575762346736	Up
Q9GZM8	Nuclear distribution protein nudE-like 1 OS=Homo sapiens OX=9606 GN=NDEL1 PE=1 SV=1	2.096	1.0676387168753634	6.58928184800522e-4	3.181161915670629	Up
Q6PD62	RNA polymerase-associated protein CTR9 homolog OS=Homo sapiens OX=9606 GN=CTR9 PE=1 SV=1	2.715	1.4409521980296367	0.0256480594930142	1.5909454876030849	Up
Q96PV6	Leukocyte receptor cluster member 8 OS=Homo sapiens OX=9606 GN=LENG8 PE=1 SV=3	2.877	1.5245652210771998	0.0199414194907452	1.7002439305250712	Up
P55058	Phospholipid transfer protein OS=Homo sapiens OX=9606 GN=PLTP PE=1 SV=1	100	6.643856189774724	4.79137931034483e-16	15.319539446785566	Up
Q96D15	Reticulocalbin-3 OS=Homo sapiens OX=9606 GN=RCN3 PE=1 SV=1	100	6.643856189774724	4.79137931034483e-16	15.319539446785566	Up
Q8NDH3	Probable aminopeptidase NPEPL1 OS=Homo sapiens OX=9606 GN=NPEPL1 PE=1 SV=3	0.377	-1.4073635713934227	0.0121848344356616	1.9141803675188194	Down
Q9H4L5	Oxysterol-binding protein-related protein 3 OS=Homo sapiens OX=9606 GN=OSBPL3 PE=1 SV=1	0.01	-6.643856189774724	4.79137931034483e-16	15.319539446785566	Down
P03886	NADH-ubiquinone oxidoreductase chain 1 OS=Homo sapiens OX=9606 GN=MT-ND1 PE=1 SV=1	3.495	1.8052924556007117	3.77243529460732e-6	5.423378200574503	Up
P61769	Beta-2-microglobulin OS=Homo sapiens OX=9606 GN=B2M PE=1 SV=1	0.01	-6.643856189774724	4.79137931034483e-16	15.319539446785566	Down
Q9UKY1	Zinc fingers and homeoboxes protein 1 OS=Homo sapiens OX=9606 GN=ZHX1 PE=1 SV=1	0.01	-6.643856189774724	4.79137931034483e-16	15.319539446785566	Down
Q9NW75	G patch domain-containing protein 2 OS=Homo sapiens OX=9606 GN=GPATCH2 PE=1 SV=1	0.01	-6.643856189774724	4.79137931034483e-16	15.319539446785566	Down
Q9H0F6	Sharpin OS=Homo sapiens OX=9606 GN=SHARPIN PE=1 SV=1	100	6.643856189774724	4.79137931034483e-16	15.319539446785566	Up
Q9ULF5	Zinc transporter ZIP10 OS=Homo sapiens OX=9606 GN=SLC39A10 PE=1 SV=2	0.01	-6.643856189774724	4.79137931034483e-16	15.319539446785566	Down
P35527	Keratin, type I cytoskeletal 9 OS=Homo sapiens OX=9606 GN=KRT9 PE=1 SV=3	100	6.643856189774724	4.79137931034483e-16	15.319539446785566	Up
Q6UX53	Methyltransferase-like protein 7B OS=Homo sapiens OX=9606 GN=METTL7B PE=1 SV=2	3.029	1.5988415781332854	7.00257077574232e-7	6.15474249302078	Up
Q9H300	Presenilins-associated rhomboid-like protein, mitochondrial OS=Homo sapiens OX=9606 GN=PARL PE=1 SV=2	2.51	1.3276873641760472	0.0454396051747092	1.3425654508707625	Up
Q86W34	Archaemetzincin-2 OS=Homo sapiens OX=9606 GN=AMZ2 PE=1 SV=2	4.402	2.13815914522947	2.14565770326708e-4	3.6684395598348023	Up
Q96SQ9	Cytochrome P450 2S1 OS=Homo sapiens OX=9606 GN=CYP2S1 PE=1 SV=2	0.01	-6.643856189774724	4.79137931034483e-16	15.319539446785566	Down
Q16595	Frataxin, mitochondrial OS=Homo sapiens OX=9606 GN=FXN PE=1 SV=2	0.467	-1.098505544952425	0.0121848344356616	1.9141803675188194	Down
P48201	ATP synthase F(0) complex subunit C3, mitochondrial OS=Homo sapiens OX=9606 GN=ATP5MC3 PE=1 SV=1	0.273	-1.8730271437422346	7.92171014181117e-5	4.101181052630411	Down
Q16775	Hydroxyacylglutathione hydrolase, mitochondrial OS=Homo sapiens OX=9606 GN=HAGH PE=1 SV=2	0.133	-2.910501849160897	4.79137931034483e-16	15.319539446785566	Down
Q9NXF7	DDB1- and CUL4-associated factor 16 OS=Homo sapiens OX=9606 GN=DCAF16 PE=1 SV=1	100	6.643856189774724	4.79137931034483e-16	15.319539446785566	Up
Q9H6E5	Speckle targeted PIP5K1A-regulated poly(A) polymerase OS=Homo sapiens OX=9606 GN=TUT1 PE=1 SV=2	2.916	1.54399071966485	0.00907983207695094	2.0419221832771477	Up
Q8IVM0	Coiled-coil domain-containing protein 50 OS=Homo sapiens OX=9606 GN=CCDC50 PE=1 SV=1	0.01	-6.643856189774724	4.79137931034483e-16	15.319539446785566	Down
Q96C01	Protein FAM136A OS=Homo sapiens OX=9606 GN=FAM136A PE=1 SV=1	2.825	1.4982508675278254	2.28548801031467e-9	8.64102105268042	Up
Q7Z7K0	COX assembly mitochondrial protein homolog OS=Homo sapiens OX=9606 GN=CMC1 PE=1 SV=1	100	6.643856189774724	4.79137931034483e-16	15.319539446785566	Up
O95251	Histone acetyltransferase KAT7 OS=Homo sapiens OX=9606 GN=KAT7 PE=1 SV=1	0.01	-6.643856189774724	4.79137931034483e-16	15.319539446785566	Down
Q99956	Dual specificity protein phosphatase 9 OS=Homo sapiens OX=9606 GN=DUSP9 PE=1 SV=1	0.01	-6.643856189774724	4.79137931034483e-16	15.319539446785566	Down
P49006	MARCKS-related protein OS=Homo sapiens OX=9606 GN=MARCKSL1 PE=1 SV=2	4.117	2.0415934486591825	2.2667877669221e-6	5.644589139762924	Up
Q9P266	Junctional protein associated with coronary artery disease OS=Homo sapiens OX=9606 GN=JCAD PE=1 SV=3	100	6.643856189774724	4.79137931034483e-16	15.319539446785566	Up
Q14155	Rho guanine nucleotide exchange factor 7 OS=Homo sapiens OX=9606 GN=ARHGEF7 PE=1 SV=2	100	6.643856189774724	4.79137931034483e-16	15.319539446785566	Up
P09496	Clathrin light chain A OS=Homo sapiens OX=9606 GN=CLTA PE=1 SV=1	0.01	-6.643856189774724	4.79137931034483e-16	15.319539446785566	Down
Q6ULP2	Aftiphilin OS=Homo sapiens OX=9606 GN=AFTPH PE=1 SV=3	0.318	-1.6529013293777317	0.00107035365187229	2.970472704856436	Down
Q9GZN1	Actin-related protein 6 OS=Homo sapiens OX=9606 GN=ACTR6 PE=1 SV=1	100	6.643856189774724	4.79137931034483e-16	15.319539446785566	Up
Q9UH17	DNA dC->dU-editing enzyme APOBEC-3B OS=Homo sapiens OX=9606 GN=APOBEC3B PE=1 SV=1	0.01	-6.643856189774724	4.79137931034483e-16	15.319539446785566	Down
P52655	Transcription initiation factor IIA subunit 1 OS=Homo sapiens OX=9606 GN=GTF2A1 PE=1 SV=1	100	6.643856189774724	4.79137931034483e-16	15.319539446785566	Up
Q9BV81	ER membrane protein complex subunit 6 OS=Homo sapiens OX=9606 GN=EMC6 PE=1 SV=1	100	6.643856189774724	4.79137931034483e-16	15.319539446785566	Up
Q9Y4C1	Lysine-specific demethylase 3A OS=Homo sapiens OX=9606 GN=KDM3A PE=1 SV=4	0.01	-6.643856189774724	4.79137931034483e-16	15.319539446785566	Down
P49207	60S ribosomal protein L34 OS=Homo sapiens OX=9606 GN=RPL34 PE=1 SV=3	16.161	4.014444565898165	4.79137931034483e-16	15.319539446785566	Up
Q96SB8	Structural maintenance of chromosomes protein 6 OS=Homo sapiens OX=9606 GN=SMC6 PE=1 SV=2	100	6.643856189774724	4.79137931034483e-16	15.319539446785566	Up
Q8TF68	Zinc finger protein 384 OS=Homo sapiens OX=9606 GN=ZNF384 PE=1 SV=2	0.01	-6.643856189774724	4.79137931034483e-16	15.319539446785566	Down
Q13111	Chromatin assembly factor 1 subunit A OS=Homo sapiens OX=9606 GN=CHAF1A PE=1 SV=3	0.01	-6.643856189774724	4.79137931034483e-16	15.319539446785566	Down
P16083	Ribosyldihydronicotinamide dehydrogenase [quinone] OS=Homo sapiens OX=9606 GN=NQO2 PE=1 SV=5	100	6.643856189774724	4.79137931034483e-16	15.319539446785566	Up
P08236	Beta-glucuronidase OS=Homo sapiens OX=9606 GN=GUSB PE=1 SV=2	100	6.643856189774724	4.79137931034483e-16	15.319539446785566	Up
O15431	High affinity copper uptake protein 1 OS=Homo sapiens OX=9606 GN=SLC31A1 PE=1 SV=1	0.495	-1.0144995696951151	0.0261987990969348	1.5817186154561196	Down
Q86X29	Lipolysis-stimulated lipoprotein receptor OS=Homo sapiens OX=9606 GN=LSR PE=1 SV=4	0.01	-6.643856189774724	4.79137931034483e-16	15.319539446785566	Down
O00560	Syntenin-1 OS=Homo sapiens OX=9606 GN=SDCBP PE=1 SV=1	0.01	-6.643856189774724	4.79137931034483e-16	15.319539446785566	Down
Q15208	Serine/threonine-protein kinase 38 OS=Homo sapiens OX=9606 GN=STK38 PE=1 SV=1	4.878	2.286289758134097	2.08633025745586e-5	4.68061694344641	Up
Q14728	Major facilitator superfamily domain-containing protein 10 OS=Homo sapiens OX=9606 GN=MFSD10 PE=1 SV=1	3.236	1.6942116077678906	6.38833181358478e-6	5.194612534445517	Up
Q9HCY8	Protein S100-A14 OS=Homo sapiens OX=9606 GN=S100A14 PE=1 SV=1	4.374	2.128953220386006	1.76357016627088e-4	3.7536072565986762	Up
Q09472	Histone acetyltransferase p300 OS=Homo sapiens OX=9606 GN=EP300 PE=1 SV=2	100	6.643856189774724	4.79137931034483e-16	15.319539446785566	Up
Q6UXG2	Endosome/lysosome-associated apoptosis and autophagy regulator 1 OS=Homo sapiens OX=9606 GN=ELAPOR1 PE=1 SV=2	3.024	1.5964581395589856	2.91142874939572e-10	9.535893833796694	Up
P41229	Lysine-specific demethylase 5C OS=Homo sapiens OX=9606 GN=KDM5C PE=1 SV=2	100	6.643856189774724	4.79137931034483e-16	15.319539446785566	Up
Q9GZU8	PSME3-interacting protein OS=Homo sapiens OX=9606 GN=PSME3IP1 PE=1 SV=1	12.115	3.598722499676622	4.79137931034483e-16	15.319539446785566	Up
O60262	Guanine nucleotide-binding protein G(I)/G(S)/G(O) subunit gamma-7 OS=Homo sapiens OX=9606 GN=GNG7 PE=1 SV=1	0.01	-6.643856189774724	4.79137931034483e-16	15.319539446785566	Down
Q9P2Y5	UV radiation resistance-associated gene protein OS=Homo sapiens OX=9606 GN=UVRAG PE=1 SV=1	5.235	2.3881895371560837	7.72513664934094e-6	5.112093829633893	Up
Q86SZ2	Trafficking protein particle complex subunit 6B OS=Homo sapiens OX=9606 GN=TRAPPC6B PE=1 SV=1	100	6.643856189774724	4.79137931034483e-16	15.319539446785566	Up
Q9GZT9	Egl nine homolog 1 OS=Homo sapiens OX=9606 GN=EGLN1 PE=1 SV=1	0.01	-6.643856189774724	4.79137931034483e-16	15.319539446785566	Down
O15213	WD repeat-containing protein 46 OS=Homo sapiens OX=9606 GN=WDR46 PE=1 SV=3	4.369	2.1273031057821306	4.79137931034483e-16	15.319539446785566	Up
Q330K2	NADH dehydrogenase (ubiquinone) complex I, assembly factor 6 OS=Homo sapiens OX=9606 GN=NDUFAF6 PE=1 SV=2	100	6.643856189774724	4.79137931034483e-16	15.319539446785566	Up
Q8TAD8	Smad nuclear-interacting protein 1 OS=Homo sapiens OX=9606 GN=SNIP1 PE=1 SV=1	100	6.643856189774724	4.79137931034483e-16	15.319539446785566	Up
P56381	ATP synthase subunit epsilon, mitochondrial OS=Homo sapiens OX=9606 GN=ATP5F1E PE=1 SV=2	100	6.643856189774724	4.79137931034483e-16	15.319539446785566	Up
P62306	Small nuclear ribonucleoprotein F OS=Homo sapiens OX=9606 GN=SNRPF PE=1 SV=1	100	6.643856189774724	4.79137931034483e-16	15.319539446785566	Up
