## Supplementary Materials (Bioinformatics Raw Data)Supplementary Materials and Methods for "Integrative Proteomic Analysis Implicates Inhibition of Intracellular Protein Trafficking in Therapy-Induced Migrastasis in Prostate Cancer": COMPARTMENTS_Curated_2025_table_whole cell_down.txt

Term	Overlap	P-value	Adjusted P-value	Old P-value	Old Adjusted P-value	Odds Ratio	Combined Score	Genes
TRANSPORT VESICLE MEMBRANE	4/141	1.304806441027837E-4	0.023130030259832426	0	0	17.541251935412518	156.89396820143045	AFTPH;CLTA;CD59;B2M
COATED VESICLE MEMBRANE	4/162	2.2240413711377332E-4	0.023130030259832426	0	0	15.193709244342156	127.79450714680002	AFTPH;CLTA;CD59;B2M
COATED VESICLE	4/247	0.0010885869590996165	0.0754753624975734	0	0	9.836637984786133	67.11414934001284	AFTPH;CLTA;CD59;B2M
CLATHRIN VESICLE COAT	2/31	0.0014970235354745522	0.07784522384467671	0	0	39.278817733990145	255.48028924599194	AFTPH;CLTA
TRANSPORT VESICLE	4/304	0.002328151037977404	0.08193422753359719	0	0	7.944646464646465	48.16585615888427	AFTPH;CLTA;CD59;B2M
CLATHRIN COAT	2/39	0.0023634873326999193	0.08193422753359719	0	0	30.773745173745173	186.10782653738667	AFTPH;CLTA
ER TO GOLGI TRANSPORT VESICLE MEMBRANE	2/53	0.004324354153180692	0.12849509483736915	0	0	22.310364145658262	121.44629941933714	CD59;B2M
VESICLE COAT	2/59	0.005332099791066674	0.13863459456773353	0	0	19.955889724310776	104.44932959556184	AFTPH;CLTA
RECYCLING ENDOSOME MEMBRANE	2/71	0.0076371805235121056	0.15308247118700324	0	0	16.47536231884058	80.31288999385607	SLC31A1;B2M
MITOCHONDRIAL IRON-SULFUR CLUSTER ASSEMBLY COMPLEX	1/5	0.009216658544821541	0.15308247118700324	0	0	138.60416666666666	649.6020692107373	FXN
EPSILON DNA POLYMERASE COMPLEX	1/5	0.009216658544821541	0.15308247118700324	0	0	138.60416666666666	649.6020692107373	POLE2
MHC CLASS I PROTEIN COMPLEX	1/5	0.009216658544821541	0.15308247118700324	0	0	138.60416666666666	649.6020692107373	B2M
COPII-COATED ER TO GOLGI TRANSPORT VESICLE	2/82	0.01007730683880574	0.15308247118700324	0	0	14.202142857142857	65.29391479610929	CD59;B2M
COATED MEMBRANE	2/86	0.011039601287524271	0.15308247118700324	0	0	13.52312925170068	60.938822348351906	AFTPH;CLTA
MEMBRANE COAT	2/86	0.011039601287524271	0.15308247118700324	0	0	13.52312925170068	60.938822348351906	AFTPH;CLTA
H3 HISTONE ACETYLTRANSFERASE COMPLEX	1/7	0.012880151107249067	0.16744196439423786	0	0	92.39351851851852	402.10285931653846	KAT7
MHC CLASS I PEPTIDE LOADING COMPLEX	1/8	0.014706952762456068	0.16994700969949234	0	0	79.19047619047619	334.1390605677817	B2M
HFE-TRANSFERRIN RECEPTOR COMPLEX	1/8	0.014706952762456068	0.16994700969949234	0	0	79.19047619047619	334.1390605677817	B2M
CLATHRIN-COATED VESICLE MEMBRANE	2/106	0.016424677957358937	0.17653418462928377	0	0	10.911538461538461	44.835187702130426	AFTPH;CLTA
TRANS-GOLGI NETWORK MEMBRANE	2/110	0.01761232841969432	0.17653418462928377	0	0	10.505291005291005	42.43251070607915	AFTPH;CLTA
PROTON-TRANSPORTING 2-SECTOR ATPASE COMPLEX, PROTON-TRANSPORT DOMAIN	1/10	0.01835069498318965	0.17653418462928377	0	0	61.58641975308642	246.22791539772206	ATP5MC3
IRON-SULFUR CLUSTER ASSEMBLY COMPLEX	1/11	0.020167646885642113	0.17653418462928377	0	0	55.425	216.36122001333428	FXN
BCL-2 FAMILY PROTEIN COMPLEX	1/11	0.020167646885642113	0.17653418462928377	0	0	55.425	216.36122001333428	BAK1
AP-1 ADAPTOR COMPLEX	1/12	0.02198132687986945	0.17653418462928377	0	0	50.38383838383838	192.34342502593887	AFTPH
EARLY ENDOSOME MEMBRANE	2/124	0.022045365901132274	0.17653418462928377	0	0	9.29320843091335	35.450364141776255	SLC31A1;B2M
CLATHRIN COAT OF TRANS-GOLGI NETWORK VESICLE	1/14	0.025598893875467085	0.17653418462928377	0	0	42.62820512820513	156.2411590204543	AFTPH
MHC CLASS II PROTEIN COMPLEX	1/14	0.025598893875467085	0.17653418462928377	0	0	42.62820512820513	156.2411590204543	B2M
CYTOPLASMIC VESICLE MEMBRANE	5/919	0.026100572464522517	0.17653418462928377	0	0	3.2564619803063457	11.87240267708884	AFTPH;SLC31A1;CLTA;CD59;B2M
VESICLE MEMBRANE	5/937	0.028084175208286082	0.17653418462928377	0	0	3.1905512339055795	11.398400687535267	AFTPH;SLC31A1;CLTA;CD59;B2M
TRANS-GOLGI NETWORK TRANSPORT VESICLE MEMBRANE	1/16	0.02920344140144554	0.17653418462928377	0	0	36.94074074074074	130.52895191723596	AFTPH
MITOCHONDRIAL ENVELOPE	4/645	0.030512469463250435	0.17653418462928377	0	0	3.6537606958823807	12.750235829791423	CHCHD5;SLC25A29;ATP5MC3;BAK1
PROTON-TRANSPORTING ATP SYNTHASE COMPLEX	1/17	0.031000847034435945	0.17653418462928377	0	0	34.630208333333336	120.29636590931148	ATP5MC3
ENDOLYSOSOME MEMBRANE	1/18	0.0327950148043916	0.17653418462928377	0	0	32.591503267973856	111.38077026649427	CLTA
MHC PROTEIN COMPLEX	1/19	0.03458595035428571	0.17653418462928377	0	0	30.77932098765432	103.55110778477112	B2M
SPECIFIC GRANULE	2/159	0.03488005874434331	0.17653418462928377	0	0	7.208735213830756	24.19136194940683	CD59;B2M
INTRACELLULAR NON-MEMBRANE-BOUNDED ORGANELLE	5/999	0.035651444886427366	0.17653418462928377	0	0	2.981797032193159	9.941208740965136	SDCBP;CHAF1A;PNMA1;POLE2;RPL29
ORGANELLE ENVELOPE	5/999	0.035651444886427366	0.17653418462928377	0	0	2.981797032193159	9.941208740965136	SDCBP;SLC25A29;OSBPL3;ATP5MC3;BAK1
NON-MEMBRANE-BOUNDED ORGANELLE	5/999	0.035651444886427366	0.17653418462928377	0	0	2.981797032193159	9.941208740965136	SDCBP;CHAF1A;PNMA1;POLE2;RPL29
PERINUCLEAR ENDOPLASMIC RETICULUM	1/20	0.03637365932928062	0.17653418462928377	0	0	29.157894736842106	96.62665093408293	OSBPL3
CLATHRIN ADAPTOR COMPLEX	1/20	0.03637365932928062	0.17653418462928377	0	0	29.157894736842106	96.62665093408293	AFTPH
RECYCLING ENDOSOME	2/163	0.03649504778393847	0.17653418462928377	0	0	7.028216503992901	23.267463890498696	SLC31A1;B2M
TERTIARY GRANULE	2/163	0.03649504778393847	0.17653418462928377	0	0	7.028216503992901	23.267463890498696	CD59;B2M
CLATHRIN-COATED VESICLE	2/163	0.03649504778393847	0.17653418462928377	0	0	7.028216503992901	23.267463890498696	AFTPH;CLTA
PLASMA MEMBRANE SIGNALING RECEPTOR COMPLEX	2/170	0.03938980214250992	0.17996794988816273	0	0	6.732993197278912	21.77617197087592	SDCBP;B2M
PORE COMPLEX	1/22	0.03993942012916417	0.17996794988816273	0	0	26.37830687830688	84.948474454672	BAK1
ENDOSOME MEMBRANE	3/411	0.039991202650386685	0.17996794988816273	0	0	4.229022491349481	13.613628467258913	SLC31A1;CLTA;B2M
ANCHORING JUNCTION	4/707	0.04066583483049831	0.17996794988816273	0	0	3.320832794517005	10.634525280999101	SDCBP;CD59;LSR;B2M
CELL CORTEX REGION	1/25	0.04526400273569332	0.1918187028619903	0	0	23.077546296296298	71.43061833824453	CLTA
INTRINSIC COMPONENT OF ENDOPLASMIC RETICULUM MEMBRANE	1/26	0.04703247041327647	0.1918187028619903	0	0	22.153333333333332	67.72090251278901	B2M
INTEGRAL COMPONENT OF ENDOPLASMIC RETICULUM MEMBRANE	1/26	0.04703247041327647	0.1918187028619903	0	0	22.153333333333332	67.72090251278901	B2M
ENDOLYSOSOME	1/26	0.04703247041327647	0.1918187028619903	0	0	22.153333333333332	67.72090251278901	CLTA
TRANS-GOLGI NETWORK TRANSPORT VESICLE	1/31	0.05582711106215124	0.21909507737598977	0	0	18.456481481481482	53.25609732919314	AFTPH
ENDOSOME LUMEN	1/31	0.05582711106215124	0.21909507737598977	0	0	18.456481481481482	53.25609732919314	B2M
HETEROTRIMERIC G-PROTEIN COMPLEX	1/34	0.061065937308456206	0.23521694370664611	0	0	16.776094276094277	46.90262214500739	GNG7
AP-TYPE MEMBRANE COAT ADAPTOR COMPLEX	1/35	0.06280591956350945	0.23752056853109027	0	0	16.28186274509804	45.063408386674496	AFTPH
GTPASE COMPLEX	1/36	0.06454276442499271	0.23973026786425863	0	0	15.815873015873017	43.34224956187957	GNG7
INTEGRAL COMPONENT OF MEMBRANE	3/515	0.06923212567473926	0.2493728187668715	0	0	3.3520795036764706	8.951025317231307	SDCBP;BAK1;B2M
NUCLEAR MEMBRANE	2/235	0.07000508677683566	0.2493728187668715	0	0	4.838749233599019	12.867140855031215	SDCBP;OSBPL3
INTRINSIC COMPONENT OF MEMBRANE	3/525	0.07244846225771842	0.2493728187668715	0	0	3.2861730899256254	8.625809479106833	SDCBP;BAK1;B2M
INTRINSIC COMPONENT OF ORGANELLE MEMBRANE	1/42	0.0748982555185005	0.2493728187668715	0	0	13.497289972899729	34.979909800646844	B2M
INTEGRAL COMPONENT OF ORGANELLE MEMBRANE	1/42	0.0748982555185005	0.2493728187668715	0	0	13.497289972899729	34.979909800646844	B2M
TRANS-GOLGI NETWORK	2/247	0.07630643389409712	0.2493728187668715	0	0	4.598950437317784	11.833090372065264	AFTPH;CLTA
PROTON-TRANSPORTING TWO-SECTOR ATPASE COMPLEX	1/43	0.07661329204429566	0.2493728187668715	0	0	13.17526455026455	33.84705294145367	ATP5MC3
PLASMA MEMBRANE PROTEIN COMPLEX	3/538	0.07673009808211431	0.2493728187668715	0	0	3.2041781198460693	8.226603111193699	SDCBP;GNG7;B2M
EXTRINSIC COMPONENT OF CYTOPLASMIC SIDE OF PLASMA MEMBRANE	1/46	0.08173986122317027	0.2600792931635601	0	0	12.295061728395062	30.789459546748624	GNG7
SECRETORY VESICLE	4/897	0.08252516033074503	0.2600792931635601	0	0	2.588482812446978	6.457363976282899	SDCBP;CLTA;CD59;B2M
APICAL PLASMA MEMBRANE	2/266	0.08663764871884673	0.2617747328514173	0	0	4.263852813852814	10.429472735527005	SLC31A1;SLC39A10
GOLGI-ASSOCIATED VESICLE MEMBRANE	1/49	0.08683873349397976	0.2617747328514173	0	0	11.52488425925926	28.16338868908917	AFTPH
PHAGOCYTIC VESICLE MEMBRANE	1/49	0.08683873349397976	0.2617747328514173	0	0	11.52488425925926	28.16338868908917	B2M
CYTOSOLIC LARGE RIBOSOMAL SUBUNIT	1/51	0.09022266636383927	0.26809020862397953	0	0	11.062777777777777	26.611230877061317	RPL29
ENDOPLASMIC RETICULUM-GOLGI INTERMEDIATE COMPARTMENT MEMBRANE	1/54	0.09527570001266539	0.2708311977134493	0	0	10.435010482180294	24.532506003993255	CD59
PEROXISOMAL MEMBRANE	1/54	0.09527570001266539	0.2708311977134493	0	0	10.435010482180294	24.532506003993255	PECR
MICROBODY MEMBRANE	1/54	0.09527570001266539	0.2708311977134493	0	0	10.435010482180294	24.532506003993255	PECR
TERTIARY GRANULE LUMEN	1/55	0.09695396842829543	0.2708311977134493	0	0	10.241255144032921	23.89816310810052	B2M
MITOCHONDRIAL MEMBRANE	3/605	0.10051158053180985	0.2708311977134493	0	0	2.837746726597616	6.519672958391291	SLC25A29;ATP5MC3;BAK1
APICAL PART OF CELL	2/297	0.1043327619670129	0.2708311977134493	0	0	3.809782082324455	8.61075461079646	SLC31A1;SLC39A10
ENDOCYTIC VESICLE	2/297	0.1043327619670129	0.2708311977134493	0	0	3.809782082324455	8.61075461079646	CLTA;B2M
SPECIFIC GRANULE LUMEN	1/62	0.10861732713979637	0.2708311977134493	0	0	9.062841530054644	20.11882244883129	B2M
PROTEIN-CONTAINING COMPLEX	4/999	0.11140414380794365	0.2708311977134493	0	0	2.3107050403532816	5.0710519182199	AFTPH;POLE2;KAT7;RPL29
ORGANELLE MEMBRANE	4/1000	0.11170784333278796	0.2708311977134493	0	0	2.3082633564561275	5.059409411865876	PECR;SLC31A1;ATP5MC3;BAK1
BOUNDING MEMBRANE OF ORGANELLE	4/1000	0.11170784333278796	0.2708311977134493	0	0	2.3082633564561275	5.059409411865876	PECR;AFTPH;SLC31A1;BAK1
CELL JUNCTION	4/1000	0.11170784333278796	0.2708311977134493	0	0	2.3082633564561275	5.059409411865876	SDCBP;SWAP70;CD59;B2M
ORGANELLE SUBCOMPARTMENT	4/1000	0.11170784333278796	0.2708311977134493	0	0	2.3082633564561275	5.059409411865876	CYP2S1;CLTA;CD59;B2M
CHROMATIN	4/1000	0.11170784333278796	0.2708311977134493	0	0	2.3082633564561275	5.059409411865876	KDM3A;CHAF1A;KAT7;ZHX1
GOLGI APPARATUS SUBCOMPARTMENT	2/310	0.11202987534540558	0.2708311977134493	0	0	3.646567717996289	7.982299171770059	AFTPH;CLTA
SECRETORY GRANULE LUMEN	2/315	0.11502997685749054	0.2708311977134493	0	0	3.58740301232314	7.757983285171704	SDCBP;B2M
CYTOPLASMIC VESICLE LUMEN	2/319	0.11744526318185353	0.2708311977134493	0	0	3.5414150518251466	7.584942196962764	SDCBP;B2M
VESICLE LUMEN	2/320	0.1180511553551401	0.2708311977134493	0	0	3.5300988319856246	7.54254058470586	SDCBP;B2M
EXOCYTIC VESICLE MEMBRANE	1/68	0.11849772752169252	0.2708311977134493	0	0	8.248756218905474	17.593454526083946	CLTA
SYNAPTIC VESICLE MEMBRANE	1/68	0.11849772752169252	0.2708311977134493	0	0	8.248756218905474	17.593454526083946	CLTA
LYTIC VACUOLE	3/656	0.12038970946298026	0.2708311977134493	0	0	2.609224394198721	5.523783408529703	SDCBP;CLTA;B2M
LYSOSOME	3/656	0.12038970946298026	0.2708311977134493	0	0	2.609224394198721	5.523783408529703	SDCBP;CLTA;B2M
EARLY ENDOSOME	2/325	0.12109279513149418	0.2708311977134493	0	0	3.4745687748783722	7.3355030840661275	SLC31A1;B2M
MITOCHONDRIAL INTERMEMBRANE SPACE	1/71	0.12339788654039681	0.2730506425574738	0	0	7.894047619047619	16.517041814545937	CHCHD5
TERTIARY GRANULE MEMBRANE	1/72	0.12502537552063875	0.2737397695609775	0	0	7.782472613458529	16.181617135394756	CD59
POSTSYNAPSE	2/337	0.12847260045099118	0.27835730097714756	0	0	3.3480597014925375	6.870351169122449	SWAP70;CLTA
GOLGI-ASSOCIATED VESICLE	1/77	0.13311882283696222	0.282537909694777	0	0	7.268640350877193	14.657308812510841	AFTPH
ORGANELLE ENVELOPE LUMEN	1/77	0.13311882283696222	0.282537909694777	0	0	7.268640350877193	14.657308812510841	CHCHD5
CLATHRIN-COATED ENDOCYTIC VESICLE	1/83	0.14273484271467868	0.2938376306545493	0	0	6.734756097560975	13.110998342458277	CLTA
P-BODY	1/83	0.14273484271467868	0.2938376306545493	0	0	6.734756097560975	13.110998342458277	APOBEC3B
EXTRINSIC COMPONENT OF PLASMA MEMBRANE	1/84	0.14432738996142863	0.2938376306545493	0	0	6.653279785809906	12.878560859975796	GNG7
VACUOLE	3/726	0.14985135730218826	0.2938376306545493	0	0	2.3480595557725166	4.4568786753128515	SDCBP;CLTA;B2M
HISTONE ACETYLTRANSFERASE COMPLEX	1/89	0.15224704731157518	0.2938376306545493	0	0	6.273674242424242	11.808628150096421	KAT7
LYSOSOMAL MEMBRANE	2/377	0.1537951463711247	0.2938376306545493	0	0	2.984838095238095	5.588016227310061	CLTA;B2M
LYTIC VACUOLE MEMBRANE	2/377	0.1537951463711247	0.2938376306545493	0	0	2.984838095238095	5.588016227310061	CLTA;B2M
SPECIFIC GRANULE MEMBRANE	1/90	0.1538223982902694	0.2938376306545493	0	0	6.202871410736579	11.611506075891745	CD59
AZUROPHIL GRANULE LUMEN	1/90	0.1538223982902694	0.2938376306545493	0	0	6.202871410736579	11.611506075891745	SDCBP
CELL-CELL JUNCTION	2/379	0.1550871420479555	0.2938376306545493	0	0	2.9687002652519894	5.532968892265207	SDCBP;LSR
FOCAL ADHESION	2/379	0.1550871420479555	0.2938376306545493	0	0	2.9687002652519894	5.532968892265207	CD59;B2M
INTERCELLULAR BRIDGE	1/91	0.15539490082692511	0.2938376306545493	0	0	6.133641975308642	11.419526641299596	GSTM4
CELL-SUBSTRATE JUNCTION	2/387	0.1602769530255621	0.30033879485871096	0	0	2.90582560296846	5.320136627647154	CD59;B2M
NUCLEAR ENVELOPE	2/396	0.16615528616028477	0.3068067348112278	0	0	2.838143582306019	5.093992253483823	SDCBP;OSBPL3
SECRETORY GRANULE	3/772	0.17039697666606465	0.3068067348112278	0	0	2.202325403503404	3.8972887868880837	SDCBP;CD59;B2M
PHAGOCYTIC VESICLE	1/102	0.1725058575997924	0.3068067348112278	0	0	5.462596259625963	9.599551979063234	B2M
TIGHT JUNCTION	1/102	0.1725058575997924	0.3068067348112278	0	0	5.462596259625963	9.599551979063234	LSR
LARGE RIBOSOMAL SUBUNIT	1/102	0.1725058575997924	0.3068067348112278	0	0	5.462596259625963	9.599551979063234	RPL29
LATE ENDOSOME MEMBRANE	1/103	0.17404456698359316	0.3068067348112278	0	0	5.408769063180828	9.456929169416776	B2M
VACUOLAR MEMBRANE	2/408	0.17405382071021577	0.3068067348112278	0	0	2.7525686136523575	4.812565401470046	CLTA;B2M
ENDOPLASMIC RETICULUM-GOLGI INTERMEDIATE COMPARTMENT	1/104	0.1755804923421938	0.3068969950182883	0	0	5.355987055016182	9.317584096708819	CD59
MITOCHONDRIAL INNER MEMBRANE	2/417	0.18001968109531982	0.3097164924010934	0	0	2.6916351118760757	4.61531737311256	SLC25A29;ATP5MC3
CYTOSOLIC RIBOSOME	1/107	0.18017161336794374	0.3097164924010934	0	0	5.203616352201258	8.918194337277319	RPL29
BLOOD MICROPARTICLE	1/109	0.18321853019841125	0.3123725760759798	0	0	5.106738683127572	8.666522046159436	SDCBP
ENDOPLASMIC RETICULUM PROTEIN-CONTAINING COMPLEX	1/114	0.19078769890816324	0.3226328566902273	0	0	4.8795476892822025	8.083429391488162	B2M
ORGANELLE INNER MEMBRANE	2/449	0.2014807279845254	0.3379676727482362	0	0	2.4948545861297537	3.996910592621142	SLC25A29;ATP5MC3
SITE OF DNA DAMAGE	1/123	0.2042405764894552	0.33985631927845344	0	0	4.517531876138434	7.175903701327498	KAT7
EXTRINSIC COMPONENT OF MEMBRANE	1/125	0.20720041878285644	0.3420451357685249	0	0	4.444220430107527	6.995508485793588	GNG7
ENDOSOME	3/855	0.2093967225756257	0.3429489629585051	0	0	1.9791839270919636	3.094502821602242	SLC31A1;CLTA;B2M
MITOCHONDRIAL MATRIX	2/464	0.21165174612532398	0.34393408745365145	0	0	2.4119975262832405	3.745381264296917	HAGH;FXN
PEROXISOME	1/131	0.2160158199701249	0.34562531195219987	0	0	4.237820512820512	6.49405155144787	PECR
MICROBODY	1/131	0.2160158199701249	0.34562531195219987	0	0	4.237820512820512	6.49405155144787	PECR
SYNAPTIC VESICLE	1/134	0.22038768224462837	0.34992853364032594	0	0	4.141604010025063	6.263625610568688	CLTA
GOLGI MEMBRANE	2/482	0.22392969036459562	0.3528589060290597	0	0	2.319404761904762	3.470811000111883	CD59;B2M
ENDOPLASMIC RETICULUM MEMBRANE	3/909	0.23582235720900863	0.3682642035023466	0	0	1.8559602649006623	2.6812621445319222	CYP2S1;CD59;B2M
CYTOPLASMIC SIDE OF PLASMA MEMBRANE	1/146	0.23763913772080422	0.3682642035023466	0	0	3.796551724137931	5.455652359988538	GNG7
ADHERENS JUNCTION	1/148	0.24047803533135842	0.3682642035023466	0	0	3.744520030234316	5.33641481020768	SDCBP
ENDOPLASMIC RETICULUM SUBCOMPARTMENT	3/919	0.24078813305922667	0.3682642035023466	0	0	1.8347354225533008	2.6123657358395587	CYP2S1;CD59;B2M
NUCLEAR OUTER MEMBRANE-ENDOPLASMIC RETICULUM MEMBRANE NETWORK	3/930	0.2462731548477066	0.3704051332568774	0	0	1.8119169998096325	2.5390646106772947	CYP2S1;CD59;B2M
AZUROPHIL GRANULE	1/153	0.24753035347454788	0.3704051332568774	0	0	3.6204312865497075	5.054926044171352	SDCBP
PRIMARY LYSOSOME	1/153	0.24753035347454788	0.3704051332568774	0	0	3.6204312865497075	5.054926044171352	SDCBP
EXOCYTIC VESICLE	1/156	0.2517311187494596	0.3740005192849114	0	0	3.549820788530466	4.896600610022758	CLTA
SIDE OF MEMBRANE	2/527	0.25486197242196507	0.3759665976153811	0	0	2.115700680272109	2.8922329971256975	GNG7;CD59
RIBOSOMAL SUBUNIT	1/168	0.2683071722844291	0.38795097372577125	0	0	3.2927478376580175	4.332014095552551	RPL29
VACUOLAR LUMEN	1/168	0.2683071722844291	0.38795097372577125	0	0	3.2927478376580175	4.332014095552551	SDCBP
ENDOCYTIC VESICLE MEMBRANE	1/171	0.272395031891726	0.38795097372577125	0	0	3.2341503267973857	4.206018784458753	B2M
GOLGI APPARATUS	3/1000	0.2816374857336128	0.38795097372577125	0	0	1.678506106554959	2.1268930743045424	CLTA;CD59;B2M
ORGANELLE LUMEN	3/1000	0.2816374857336128	0.38795097372577125	0	0	1.678506106554959	2.1268930743045424	PNMA1;HAGH;ZHX1
INTRACELLULAR ORGANELLE LUMEN	3/1000	0.2816374857336128	0.38795097372577125	0	0	1.678506106554959	2.1268930743045424	PNMA1;HAGH;ZHX1
CHROMOSOME	3/1000	0.2816374857336128	0.38795097372577125	0	0	1.678506106554959	2.1268930743045424	KDM3A;CHAF1A;POLE2
ORGANELLE	3/1000	0.2816374857336128	0.38795097372577125	0	0	1.678506106554959	2.1268930743045424	PNMA1;SLC31A1;RPL29
MEMBRANE-ENCLOSED LUMEN	3/1000	0.2816374857336128	0.38795097372577125	0	0	1.678506106554959	2.1268930743045424	PNMA1;HAGH;ZHX1
VESICLE	3/1000	0.2816374857336128	0.38795097372577125	0	0	1.678506106554959	2.1268930743045424	AFTPH;SLC31A1;GNG7
CYTOPLASMIC REGION	1/181	0.28586137993095534	0.388622006703521	0	0	3.052932098765432	3.823028942820058	CLTA
MITOCHONDRIAL OUTER MEMBRANE	1/181	0.28586137993095534	0.388622006703521	0	0	3.052932098765432	3.823028942820058	BAK1
NUCLEAR CHROMOSOME	1/186	0.2925033047389258	0.3950693986084192	0	0	2.9696696696696696	3.6505534946983973	POLE2
CYTOPLASMIC SIDE OF MEMBRANE	1/190	0.2977735329885488	0.39959287007495586	0	0	2.9062316284538507	3.52067304167275	GNG7
BASOLATERAL PLASMA MEMBRANE	1/197	0.3069046630939835	0.40920621745864466	0	0	2.8014455782312924	3.3091182884214025	SLC31A1
ORGANELLE OUTER MEMBRANE	1/202	0.3133560616225988	0.41217465098270495	0	0	2.7310668877833058	3.169171413886664	BAK1
RIBOSOME	1/202	0.3133560616225988	0.41217465098270495	0	0	2.7310668877833058	3.169171413886664	RPL29
OUTER MEMBRANE	1/204	0.31592022831414535	0.41217465098270495	0	0	2.7038861521620143	3.115594835348194	BAK1
CELL CORTEX	1/205	0.3171988154408463	0.41217465098270495	0	0	2.690495642701525	3.0892984587199677	CLTA
MEMBRANE RAFT	1/207	0.319749018036185	0.41217465098270495	0	0	2.6641046386192015	3.037662486010966	SDCBP
MEMBRANE MICRODOMAIN	1/208	0.3210206416307606	0.41217465098270495	0	0	2.6511003757380567	3.0123124142722255	SDCBP
BASAL PLASMA MEMBRANE	1/219	0.3348567413727333	0.4273018540216474	0	0	2.515927624872579	2.752556848217334	SLC31A1
BASAL PART OF CELL	1/226	0.34351828414879454	0.4356817262374955	0	0	2.43679012345679	2.603746652005683	SLC31A1
LATE ENDOSOME	1/241	0.3617107951381229	0.45597482053775484	0	0	2.2827546296296295	2.3213566836284536	B2M
CYTOPLASMIC RIBONUCLEOPROTEIN GRANULE	1/243	0.36409908859179174	0.4562205447415222	0	0	2.2636593204775024	2.287041171415197	APOBEC3B
PRESYNAPSE	1/259	0.3828949642171283	0.47689911710875865	0	0	2.121554694229113	2.0366809912495563	CLTA
RIBONUCLEOPROTEIN GRANULE	1/262	0.3863585015245609	0.47834862093517067	0	0	2.096849723286505	1.9940822379273433	APOBEC3B
SYNAPSE	2/723	0.3886894963941898	0.4783870724851567	0	0	1.5250247671884287	1.4411094617872435	SWAP70;CLTA
INTRINSIC COMPONENT OF PLASMA MEMBRANE	1/271	0.3966360137886954	0.48245784133361774	0	0	2.026028806584362	1.8735423026583014	SDCBP
INTEGRAL COMPONENT OF PLASMA MEMBRANE	1/271	0.3966360137886954	0.48245784133361774	0	0	2.026028806584362	1.8735423026583014	SDCBP
NUCLEAR BODY	2/751	0.40716902465651994	0.49239044842183805	0	0	1.4658783139423994	1.317131076320787	POLE2;GPATCH2
SECRETORY GRANULE MEMBRANE	1/283	0.4100791812894962	0.49304317750413423	0	0	1.938632781717888	1.7281069796670696	CD59
ENDOPLASMIC RETICULUM LUMEN	1/293	0.4210588080876898	0.5033346671393074	0	0	1.8712899543378996	1.6186335651559827	B2M
EXTERNAL SIDE OF PLASMA MEMBRANE	1/315	0.4445186825865271	0.5283422055885579	0	0	1.738234253361642	1.4092963557763751	CD59
NUCLEAR SPECK	1/346	0.47601239795375994	0.5625601066726255	0	0	1.579549114331723	1.1725172812081601	GPATCH2
PLASMA MEMBRANE REGION	2/873	0.48449769154376315	0.5693532194412584	0	0	1.252550434639987	0.9076514189677436	SLC31A1;SLC39A10
ACTIN CYTOSKELETON	1/403	0.5294476182016052	0.6049751732344892	0	0	1.351644555002764	0.8595392188907506	SWAP70
ENDOPLASMIC RETICULUM	2/1000	0.5584386214472209	0.6049751732344892	0	0	1.0858860578299456	0.6326486901588462	OSBPL3;CYP2S1
EXTRACELLULAR EXOSOME	2/1000	0.5584386214472209	0.6049751732344892	0	0	1.0858860578299456	0.6326486901588462	SDCBP;GNG7
INTRACELLULAR VESICLE	2/1000	0.5584386214472209	0.6049751732344892	0	0	1.0858860578299456	0.6326486901588462	AFTPH;SLC31A1
CYTOPLASMIC VESICLE	2/1000	0.5584386214472209	0.6049751732344892	0	0	1.0858860578299456	0.6326486901588462	AFTPH;SLC31A1
INTRACELLULAR MEMBRANE-BOUNDED ORGANELLE	2/1000	0.5584386214472209	0.6049751732344892	0	0	1.0858860578299456	0.6326486901588462	PNMA1;SLC31A1
CELLULAR COMPONENT	2/1000	0.5584386214472209	0.6049751732344892	0	0	1.0858860578299456	0.6326486901588462	PNMA1;SLC39A10
INTRACELLULAR ANATOMICAL STRUCTURE	2/1000	0.5584386214472209	0.6049751732344892	0	0	1.0858860578299456	0.6326486901588462	PNMA1;SLC31A1
MITOCHONDRION	2/1000	0.5584386214472209	0.6049751732344892	0	0	1.0858860578299456	0.6326486901588462	SLC25A29;BAK1
NUCLEAR LUMEN	2/1000	0.5584386214472209	0.6049751732344892	0	0	1.0858860578299456	0.6326486901588462	PNMA1;ZHX1
CYTOSKELETON	2/1000	0.5584386214472209	0.6049751732344892	0	0	1.0858860578299456	0.6326486901588462	SDCBP;SWAP70
CELLULAR ANATOMICAL ENTITY	2/1000	0.5584386214472209	0.6049751732344892	0	0	1.0858860578299456	0.6326486901588462	PNMA1;SLC39A10
MEMBRANE-BOUNDED ORGANELLE	2/1000	0.5584386214472209	0.6049751732344892	0	0	1.0858860578299456	0.6326486901588462	PNMA1;SLC31A1
INTRACELLULAR ORGANELLE	2/1000	0.5584386214472209	0.6049751732344892	0	0	1.0858860578299456	0.6326486901588462	SLC31A1;RPL29
CYTOSOL	2/1000	0.5584386214472209	0.6049751732344892	0	0	1.0858860578299456	0.6326486901588462	PECR;RPL29
PERINUCLEAR REGION OF CYTOPLASM	1/466	0.5823434334847062	0.6276032858280771	0	0	1.1647550776583036	0.6297771458330873	OSBPL3
RIBONUCLEOPROTEIN COMPLEX	1/581	0.6643768274221095	0.7123215469267977	0	0	0.9283045977011494	0.37958911495205744	RPL29
CELL SURFACE	1/719	0.7422816325181636	0.7917670746860411	0	0	0.7445450324976788	0.22189418674372624	CD59
NUCLEOLUS	1/892	0.8154217738848761	0.8503713249208762	0	0	0.5945878538471131	0.12132552411943501	PNMA1
SUPRAMOLECULAR COMPLEX	1/966	0.8401285472318201	0.8503713249208762	0	0	0.5468624064478986	0.09526363159231808	APOBEC3B
PLASMA MEMBRANE	1/999	0.8500793928614191	0.8503713249208762	0	0	0.5278612781117791	0.08573814812413609	SLC39A10
CELL PERIPHERY	1/999	0.8500793928614191	0.8503713249208762	0	0	0.5278612781117791	0.08573814812413609	SLC39A10
EXTRACELLULAR VESICLE	1/1000	0.8503713249208762	0.8503713249208762	0	0	0.5273050828606384	0.08546675315889711	GNG7
EXTRACELLULAR REGION	1/1000	0.8503713249208762	0.8503713249208762	0	0	0.5273050828606384	0.08546675315889711	GNG7
ENDOMEMBRANE SYSTEM	1/1000	0.8503713249208762	0.8503713249208762	0	0	0.5273050828606384	0.08546675315889711	SLC31A1
EXTRACELLULAR SPACE	1/1000	0.8503713249208762	0.8503713249208762	0	0	0.5273050828606384	0.08546675315889711	GNG7
EXTRACELLULAR MEMBRANE-BOUNDED ORGANELLE	1/1000	0.8503713249208762	0.8503713249208762	0	0	0.5273050828606384	0.08546675315889711	GNG7
NUCLEOPLASM	1/1000	0.8503713249208762	0.8503713249208762	0	0	0.5273050828606384	0.08546675315889711	ZHX1
CYTOPLASM	1/1000	0.8503713249208762	0.8503713249208762	0	0	0.5273050828606384	0.08546675315889711	SLC31A1
EXTRACELLULAR ORGANELLE	1/1000	0.8503713249208762	0.8503713249208762	0	0	0.5273050828606384	0.08546675315889711	GNG7
NUCLEUS	1/1000	0.8503713249208762	0.8503713249208762	0	0	0.5273050828606384	0.08546675315889711	PNMA1
