## Supplementary Materials (Bioinformatics Raw Data)Supplementary Materials and Methods for "Integrative Proteomic Analysis Implicates Inhibition of Intracellular Protein Trafficking in Therapy-Induced Migrastasis in Prostate Cancer": COMPARTMENTS_Curated_2025_table_whole cell_up.txt

Term	Overlap	P-value	Adjusted P-value	Old P-value	Old Adjusted P-value	Odds Ratio	Combined Score	Genes
MITOCHONDRIAL MEMBRANE	12/605	5.831047514825492E-7	1.3606608632178485E-4	0	0	7.2478920741989885	104.04275861622489	MRPL52;NDUFB9;SCO1;UQCC3;NDUFAF6;TOMM7;TSPO;NDUFB1;HMOX1;MFN2;PARL;ATP5F1E
MITOCHONDRIAL ENVELOPE	12/645	1.1434124900990325E-6	1.3606608632178485E-4	0	0	6.775846936984378	92.70370483965257	MRPL52;NDUFB9;SCO1;UQCC3;NDUFAF6;TOMM7;TSPO;NDUFB1;HMOX1;MFN2;PARL;ATP5F1E
ORGANELLE ENVELOPE	14/999	3.735371512220196E-6	2.963394733028022E-4	0	0	5.179344006247559	64.72969738339337	DCTN5;NDUFB9;UQCC3;NDUFB1;PARL;ATP5F1E;MFSD10;MRPL52;SCO1;NDUFAF6;TOMM7;TSPO;HMOX1;MFN2
ORGANELLE INNER MEMBRANE	9/449	1.5927223895900333E-5	9.476698218060699E-4	0	0	6.995454545454545	77.28214920568587	MRPL52;NDUFB9;SCO1;UQCC3;NDUFAF6;NDUFB1;PARL;ATP5F1E;MFSD10
MITOCHONDRIAL INNER MEMBRANE	8/417	6.663020315958999E-5	0.0031715976703964835	0	0	6.584605008009443	63.319883372352756	MRPL52;NDUFB9;SCO1;UQCC3;NDUFAF6;NDUFB1;PARL;ATP5F1E
MITOCHONDRION	12/1000	9.232681888328838E-5	0.0036622971490371053	0	0	4.261358524516419	39.58877025099757	MRPL52;NDUFB9;SCO1;SDHAF2;UQCC3;CMC1;TOMM7;NDUFB1;HMOX1;MFN2;FAM136A;PARL
U2 SNRNP	2/24	0.0028246421255210884	0.08988422376625459	0	0	28.28409090909091	166.0098965847709	SNIP1;SNRPF
MITOCHONDRIAL OUTER MEMBRANE	4/181	0.0030213184459245237	0.08988422376625459	0	0	7.2013850920357205	41.782882583668126	TOMM7;TSPO;HMOX1;MFN2
SITE OF DOUBLE-STRAND BREAK	3/93	0.003604129165309292	0.0926118723737889	0	0	10.4994708994709	59.066612007024155	PAXX;STK38;SMC6
ORGANELLE OUTER MEMBRANE	4/202	0.004467309274245259	0.0926118723737889	0	0	6.4307592049527535	34.7966387280839	TOMM7;TSPO;HMOX1;MFN2
OUTER MEMBRANE	4/204	0.004625533455426317	0.0926118723737889	0	0	6.365806451612904	34.2236167576451	TOMM7;TSPO;HMOX1;MFN2
LARGE RIBOSOMAL SUBUNIT	3/102	0.0046695061701070035	0.0926118723737889	0	0	9.540644540644541	51.201795737353706	MRPL52;RPL31;RPL34
RESPIRATORY CHAIN COMPLEX I	2/39	0.007346063427891016	0.12298543063995553	0	0	16.80489864864865	82.57239366869861	NDUFB9;NDUFB1
NADH DEHYDROGENASE COMPLEX	2/39	0.007346063427891016	0.12298543063995553	0	0	16.80489864864865	82.57239366869861	NDUFB9;NDUFB1
SITE OF DNA DAMAGE	3/123	0.00783641798051677	0.12298543063995553	0	0	7.862698412698412	38.126015764134934	PAXX;STK38;SMC6
LATE ENDOSOME	4/241	0.008267928110249111	0.12298543063995553	0	0	5.361916428474207	25.712380326429493	UVRAG;LAMP1;CD68;OSBPL1A
U2-TYPE PRECATALYTIC SPLICEOSOME	2/49	0.01141454537822171	0.14664728161929724	0	0	13.222739361702128	59.1435522463245	SNIP1;SNRPF
RIBONUCLEOPROTEIN COMPLEX	6/581	0.012199697856343584	0.14664728161929724	0	0	3.3667826086956523	14.835202661665644	MRPL52;RPL31;RPL34;SNIP1;SNRPF;WDR46
CYTOSOLIC LARGE RIBOSOMAL SUBUNIT	2/51	0.012323300976411534	0.14664728161929724	0	0	12.681760204081632	55.75235849108612	RPL31;RPL34
PRECATALYTIC SPLICEOSOME	2/51	0.012323300976411534	0.14664728161929724	0	0	12.681760204081632	55.75235849108612	SNIP1;SNRPF
AZUROPHIL GRANULE	3/153	0.01413446693144758	0.14755024842794223	0	0	6.28063492063492	26.750097142869276	LAMP1;GUSB;CD68
PRIMARY LYSOSOME	3/153	0.01413446693144758	0.14755024842794223	0	0	6.28063492063492	26.750097142869276	LAMP1;GUSB;CD68
AZUROPHIL GRANULE MEMBRANE	2/57	0.015231817554923557	0.14755024842794223	0	0	11.294886363636364	47.261969859575466	LAMP1;CD68
PROTON-TRANSPORTING ATP SYNTHASE COMPLEX, CATALYTIC CORE F(1)	1/5	0.016392951412672795	0.14755024842794223	0	0	76.65384615384616	315.11658961920176	ATP5F1E
PICLN-SM PROTEIN COMPLEX	1/5	0.016392951412672795	0.14755024842794223	0	0	76.65384615384616	315.11658961920176	SNRPF
PROTEIN-CONTAINING COMPLEX	8/999	0.016647983204189486	0.14755024842794223	0	0	2.6365565955669994	10.797928418288455	MRPL52;SHARPIN;PAXX;CTR9;NDUFB1;EMC6;ARHGEF7;WDR46
CYTOPLASM	8/1000	0.016738893729220338	0.14755024842794223	0	0	2.6337597330367073	10.772130777591563	RCN3;SHARPIN;SCO1;SNRPF;EMC6;S100A14;NOP53;MFSD10
RIBOSOMAL SUBUNIT	3/168	0.01810497335779277	0.14897958229135302	0	0	5.705339105339105	22.887359249003744	MRPL52;RPL31;RPL34
SPLICEOSOMAL SNRNP COMPLEX	2/63	0.018404794347285078	0.14897958229135302	0	0	10.180840163934427	40.67392337099801	SNIP1;SNRPF
PERINUCLEAR REGION OF CYTOPLASM	5/466	0.018778938944288195	0.14897958229135302	0	0	3.4623590910707303	13.76294423144006	LAMP1;HMOX1;S100A14;OSBPL1A;JCAD
RESPIRASOME	2/65	0.019519279720037565	0.14985769591512713	0	0	9.856646825396826	38.79923734134345	NDUFB9;NDUFB1
PHOSPHATIDYLINOSITOL 3-KINASE COMPLEX, CLASS III	1/7	0.022875798801025662	0.15123444762900298	0	0	51.0974358974359	193.02954438325298	UVRAG
CDC73/PAF1 COMPLEX	1/7	0.022875798801025662	0.15123444762900298	0	0	51.0974358974359	193.02954438325298	CTR9
CYTOLYTIC GRANULE	1/7	0.022875798801025662	0.15123444762900298	0	0	51.0974358974359	193.02954438325298	LAMP1
TOM COMPLEX	1/7	0.022875798801025662	0.15123444762900298	0	0	51.0974358974359	193.02954438325298	TOMM7
U7 SNRNP	1/7	0.022875798801025662	0.15123444762900298	0	0	51.0974358974359	193.02954438325298	SNRPF
SMALL NUCLEAR RIBONUCLEOPROTEIN COMPLEX	2/72	0.0236357467854419	0.1520353441874371	0	0	8.867857142857142	33.21008082605125	SNIP1;SNRPF
DYNACTIN COMPLEX	1/8	0.026101425623281816	0.16347734995634403	0	0	43.79560439560439	159.66849674970803	DCTN5
RIBOSOME	3/202	0.02918263560100319	0.16612720647407297	0	0	4.722421631969371	16.689894778692057	MRPL52;RPL31;RPL34
SMC5-SMC6 COMPLEX	1/9	0.029316565848365818	0.16612720647407297	0	0	38.31923076923077	135.2516540781936	SMC6
NONHOMOLOGOUS END JOINING COMPLEX	1/9	0.029316565848365818	0.16612720647407297	0	0	38.31923076923077	135.2516540781936	PAXX
U4 SNRNP	1/9	0.029316565848365818	0.16612720647407297	0	0	38.31923076923077	135.2516540781936	SNRPF
SM-LIKE PROTEIN FAMILY COMPLEX	2/83	0.030750200840085836	0.1700309104437063	0	0	7.659336419753086	26.668727558092545	SNIP1;SNRPF
RNA POLYMERASE II, HOLOENZYME	2/84	0.03143428596438268	0.1700309104437063	0	0	7.565548780487805	26.175709886742844	GTF2A1;CTR9
EMC COMPLEX	1/10	0.0325212529076381	0.1720012931559526	0	0	34.05982905982906	116.68425597420442	EMC6
RETROMER COMPLEX	1/11	0.03571552014502453	0.18426675375052026	0	0	30.65230769230769	102.13869848967185	SNX1
U2-TYPE SPLICEOSOMAL COMPLEX	2/91	0.036388812715438874	0.18426675375052026	0	0	6.968047752808989	23.088583685945036	SNIP1;SNRPF
TRANSCRIPTION PREINITIATION COMPLEX	1/12	0.03889940085101994	0.18516114805085493	0	0	27.864335664335666	90.46926829385504	GTF2A1
METHYLOSOME	1/12	0.03889940085101994	0.18516114805085493	0	0	27.864335664335666	90.46926829385504	SNRPF
TRAPPII PROTEIN COMPLEX	1/12	0.03889940085101994	0.18516114805085493	0	0	27.864335664335666	90.46926829385504	TRAPPC6B
SWR1 COMPLEX	1/13	0.04207292819973689	0.18929865946256033	0	0	25.54102564102564	80.9229285312976	ACTR6
COSTAMERE	1/13	0.04207292819973689	0.18929865946256033	0	0	25.54102564102564	80.9229285312976	AHNAK2
OXIDOREDUCTASE COMPLEX	2/102	0.044733212609862114	0.18929865946256033	0	0	6.198125	19.257816361282792	NDUFB9;NDUFB1
LATE ENDOSOME MEMBRANE	2/103	0.045524002944021535	0.18929865946256033	0	0	6.13644801980198	18.958651608969564	LAMP1;CD68
INTRACELLULAR NON-MEMBRANE-BOUNDED ORGANELLE	7/999	0.04592585690978026	0.18929865946256033	0	0	2.2654797703663205	6.979324671962224	MRPL52;UVRAG;PAXX;SCO1;RPL31;STK38;ARHGEF7
NON-MEMBRANE-BOUNDED ORGANELLE	7/999	0.04592585690978026	0.18929865946256033	0	0	2.2654797703663205	6.979324671962224	MRPL52;UVRAG;PAXX;SCO1;RPL31;STK38;ARHGEF7
NUCLEAR LUMEN	7/1000	0.046131606087514695	0.18929865946256033	0	0	2.2630788400157034	6.961812044999557	DCTN5;DCAF16;SDHAF2;RPL34;SNIP1;TUT1;SNRPF
CHROMOSOME	7/1000	0.046131606087514695	0.18929865946256033	0	0	2.2630788400157034	6.961812044999557	PAXX;UHRF2;CTR9;STK38;EP300;SMC6;NDEL1
SET1C/COMPASS COMPLEX	1/15	0.048389055122640294	0.19016040724193473	0	0	21.89010989010989	66.29379556401673	BOD1L1
NUCLEAR DNA-DIRECTED RNA POLYMERASE COMPLEX	2/107	0.04873859177209251	0.19016040724193473	0	0	5.901488095238095	17.830072289264994	GTF2A1;CTR9
CYTOSOLIC RIBOSOME	2/107	0.04873859177209251	0.19016040724193473	0	0	5.901488095238095	17.830072289264994	RPL31;RPL34
DNA-DIRECTED RNA POLYMERASE COMPLEX	2/108	0.04955488910999433	0.19022683238997826	0	0	5.845518867924528	17.563880621505387	GTF2A1;CTR9
SMN-SM PROTEIN COMPLEX	1/16	0.051531720597775645	0.19418016652725456	0	0	20.42974358974359	60.58558396287635	SNRPF
PROTON-TRANSPORTING TWO-SECTOR ATPASE COMPLEX, CATALYTIC DOMAIN	1/17	0.054664164526580065	0.19418016652725456	0	0	19.151923076923076	55.66596287289847	ATP5F1E
PROTON-TRANSPORTING ATP SYNTHASE COMPLEX	1/17	0.054664164526580065	0.19418016652725456	0	0	19.151923076923076	55.66596287289847	ATP5F1E
TRAPP COMPLEX	1/17	0.054664164526580065	0.19418016652725456	0	0	19.151923076923076	55.66596287289847	TRAPPC6B
U1 SNRNP	1/17	0.054664164526580065	0.19418016652725456	0	0	19.151923076923076	55.66596287289847	SNRPF
U5 SNRNP	1/18	0.05778641961430449	0.20225246865006571	0	0	18.02443438914027	51.387689221977354	SNRPF
HIGH-DENSITY LIPOPROTEIN PARTICLE	1/19	0.06089851847702341	0.21005575938451554	0	0	17.022222222222222	47.63747925968391	PLTP
ENDOSOME	6/855	0.062461708960447115	0.2123698104655202	0	0	2.2479387514723204	6.233987267256468	UVRAG;SNX1;LAMP1;TRAPPC6B;CD68;OSBPL1A
PERINUCLEAR ENDOPLASMIC RETICULUM	1/20	0.06400049361343328	0.21258118087037892	0	0	16.125506072874494	44.32683091319527	OSBPL1A
LYTIC VACUOLE	5/656	0.06520347144343555	0.21258118087037892	0	0	2.427916698144091	6.6288015219706935	UVRAG;SNX1;LAMP1;GUSB;CD68
LYSOSOME	5/656	0.06520347144343555	0.21258118087037892	0	0	2.427916698144091	6.6288015219706935	UVRAG;SNX1;LAMP1;GUSB;CD68
MRNA CLEAVAGE AND POLYADENYLATION SPECIFICITY FACTOR COMPLEX	1/21	0.06709237742938731	0.21578359227289434	0	0	15.318461538461538	41.38565533533388	TUT1
CHROMOSOMAL REGION	3/285	0.06806470109987776	0.2159919848236121	0	0	3.3184734886862546	8.917722322302662	UHRF2;SMC6;NDEL1
MITOCHONDRIAL OUTER MEMBRANE TRANSLOCASE COMPLEX	1/22	0.07017420225965537	0.21690207971166206	0	0	14.588278388278388	38.75776638076853	TOMM7
PERICENTRIC HETEROCHROMATIN	1/22	0.07017420225965537	0.21690207971166206	0	0	14.588278388278388	38.75776638076853	UHRF2
OUTER MITOCHONDRIAL MEMBRANE PROTEIN COMPLEX	1/23	0.0732460002885256	0.2184942618367058	0	0	13.924475524475524	36.39762709015897	TOMM7
PLASMA LIPOPROTEIN PARTICLE	1/23	0.0732460002885256	0.2184942618367058	0	0	13.924475524475524	36.39762709015897	PLTP
NUCLEOLUS	6/892	0.0734434493568759	0.2184942618367058	0	0	2.1498871331828444	5.613870343323967	SDHAF2;ACTR6;RPL34;TUT1;WDR46;NOP53
U12-TYPE SPLICEOSOMAL COMPLEX	1/25	0.079359644289574	0.23318018939405694	0	0	12.762820512820513	32.33799172322633	SNRPF
INTRINSIC COMPONENT OF ENDOPLASMIC RETICULUM MEMBRANE	1/26	0.08240155419461104	0.23347107021806462	0	0	12.251692307692307	30.582073768584642	EMC6
INTEGRAL COMPONENT OF ENDOPLASMIC RETICULUM MEMBRANE	1/26	0.08240155419461104	0.23347107021806462	0	0	12.251692307692307	30.582073768584642	EMC6
INO80-TYPE COMPLEX	1/26	0.08240155419461104	0.23347107021806462	0	0	12.251692307692307	30.582073768584642	ACTR6
VACUOLE	5/726	0.09127056246286958	0.2531324188907619	0	0	2.1842386485073098	5.228907809242499	UVRAG;SNX1;LAMP1;GUSB;CD68
U2-TYPE CATALYTIC STEP 2 SPLICEOSOME	1/29	0.09146801691010722	0.2531324188907619	0	0	10.937362637362638	26.159611098844096	SNRPF
MITOTIC SPINDLE POLE	1/31	0.09746325210209762	0.26458391744992515	0	0	10.207179487179488	23.765170565615563	ARHGEF7
NUCLEAR INNER MEMBRANE	1/32	0.10044624195903154	0.26458391744992515	0	0	9.87741935483871	22.69961942793217	MFSD10
SPLICEOSOMAL TRI-SNRNP COMPLEX	1/34	0.10638312227297914	0.26458391744992515	0	0	9.277855477855478	20.788968145718474	SNRPF
U4/U6 X U5 TRI-SNRNP COMPLEX	1/34	0.10638312227297914	0.26458391744992515	0	0	9.277855477855478	20.788968145718474	SNRPF
ENDOPLASMIC RETICULUM	6/1000	0.1114753492100834	0.26458391744992515	0	0	1.9054325955734406	4.180427264914463	RCN3;UVRAG;RPL34;YIPF5;HMOX1;EMC6
EXTRACELLULAR EXOSOME	6/1000	0.1114753492100834	0.26458391744992515	0	0	1.9054325955734406	4.180427264914463	LAMP1;RPL31;RPL34;TSPO;GUSB;OSBPL1A
EXTRACELLULAR VESICLE	6/1000	0.1114753492100834	0.26458391744992515	0	0	1.9054325955734406	4.180427264914463	LAMP1;RPL31;RPL34;TSPO;GUSB;OSBPL1A
EXTRACELLULAR MEMBRANE-BOUNDED ORGANELLE	6/1000	0.1114753492100834	0.26458391744992515	0	0	1.9054325955734406	4.180427264914463	LAMP1;RPL31;RPL34;TSPO;GUSB;OSBPL1A
ORGANELLE MEMBRANE	6/1000	0.1114753492100834	0.26458391744992515	0	0	1.9054325955734406	4.180427264914463	DCTN5;SNX1;SCO1;UQCC3;NDUFAF6;EMC6
NUCLEOPLASM	6/1000	0.1114753492100834	0.26458391744992515	0	0	1.9054325955734406	4.180427264914463	DCTN5;DCAF16;SNIP1;TUT1;SNRPF;NOP53
EXTRACELLULAR ORGANELLE	6/1000	0.1114753492100834	0.26458391744992515	0	0	1.9054325955734406	4.180427264914463	LAMP1;RPL31;RPL34;TSPO;GUSB;OSBPL1A
MYOFIBRIL	2/173	0.11157485899949017	0.26458391744992515	0	0	3.6116593567251463	7.920583979311403	SCO1;AHNAK2
DNA REPAIR COMPLEX	1/36	0.11228141034639683	0.26458391744992515	0	0	8.746813186813187	19.127067203604	PAXX
CUL4-RING E3 UBIQUITIN LIGASE COMPLEX	1/36	0.11228141034639683	0.26458391744992515	0	0	8.746813186813187	19.127067203604	DCAF16
AUTOPHAGOSOME MEMBRANE	1/36	0.11228141034639683	0.26458391744992515	0	0	8.746813186813187	19.127067203604	UVRAG
SPLICEOSOMAL COMPLEX	2/176	0.11478265230079318	0.26622763080320494	0	0	3.5488505747126435	7.682249783948242	SNIP1;SNRPF
T-TUBULE	1/37	0.11521615954928618	0.26622763080320494	0	0	8.503418803418803	18.37542261395164	AHNAK2
CHROMOSOME, CENTROMERIC REGION	2/179	0.11801425120020419	0.2674055930452114	0	0	3.4881709039548023	7.454046425760574	UHRF2;NDEL1
KERATIN FILAMENT	1/38	0.11814135319308851	0.2674055930452114	0	0	8.273180873180873	17.67046748179394	KRT9
CONTRACTILE FIBER	2/180	0.11909660866719499	0.2674055930452114	0	0	3.4683988764044944	7.3801294603411085	SCO1;AHNAK2
FICOLIN-1-RICH GRANULE	2/183	0.12235876301540585	0.2721624822211831	0	0	3.41039364640884	7.164547705295901	LAMP1;GUSB
BRUSH BORDER MEMBRANE	1/41	0.12685990663061278	0.27571716833868665	0	0	7.651538461538461	15.797916443973001	MFSD10
INTRINSIC COMPONENT OF ORGANELLE MEMBRANE	1/42	0.12974718343760092	0.27571716833868665	0	0	7.464540337711069	15.243841417224631	EMC6
INTEGRAL COMPONENT OF ORGANELLE MEMBRANE	1/42	0.12974718343760092	0.27571716833868665	0	0	7.464540337711069	15.243841417224631	EMC6
KINESIN COMPLEX	1/42	0.12974718343760092	0.27571716833868665	0	0	7.464540337711069	15.243841417224631	NDEL1
CENTROSOME	4/589	0.12974925568879372	0.27571716833868665	0	0	2.133884753239592	4.357715935689399	DCTN5;UVRAG;ARHGEF7;NDEL1
PROTON-TRANSPORTING TWO-SECTOR ATPASE COMPLEX	1/43	0.13262505685963988	0.2793341905539318	0	0	7.286446886446886	14.720293152785615	ATP5F1E
TRANSCRIPTION FACTOR TFIID COMPLEX	1/44	0.13549355710792044	0.2828725139621497	0	0	7.116636851520572	14.224955698267507	GTF2A1
SNARE COMPLEX	1/47	0.14404311872744627	0.2955367435959674	0	0	6.651505016722408	12.88823939882601	SNAP47
EUCHROMATIN	1/47	0.14404311872744627	0.2955367435959674	0	0	6.651505016722408	12.88823939882601	CTR9
CONDENSED CHROMOSOME	2/207	0.14918932046669894	0.303479130522003	0	0	3.007469512195122	5.72182855679739	SMC6;NDEL1
VACUOLAR MEMBRANE	3/408	0.15183098310518012	0.3059319935804363	0	0	2.296178718400941	4.32826779176202	UVRAG;LAMP1;CD68
ENDOSOME MEMBRANE	3/411	0.154178377162872	0.3059319935804363	0	0	2.2789449112978524	4.2608180808513145	SNX1;LAMP1;CD68
HETEROCHROMATIN	1/51	0.15531312215525786	0.3059319935804363	0	0	6.118153846153846	11.393911673481483	UHRF2
MITOCHONDRIAL LARGE RIBOSOMAL SUBUNIT	1/52	0.1581077109680406	0.3059319935804363	0	0	5.99788838612368	11.062977752427079	MRPL52
ORGANELLAR LARGE RIBOSOMAL SUBUNIT	1/52	0.1581077109680406	0.3059319935804363	0	0	5.99788838612368	11.062977752427079	MRPL52
ORGANELLE MEMBRANE CONTACT SITE	1/52	0.1581077109680406	0.3059319935804363	0	0	5.99788838612368	11.062977752427079	OSBPL1A
CELL PROJECTION MEMBRANE	2/219	0.16302217882945516	0.31162691765210715	0	0	2.8394297235023043	5.150353612748111	JCAD;MFSD10
ENDOPLASMIC RETICULUM-GOLGI INTERMEDIATE COMPARTMENT MEMBRANE	1/54	0.16366959960719915	0.31162691765210715	0	0	5.770972423802612	10.444914844508016	UVRAG
VESICLE TETHERING COMPLEX	1/55	0.1664369577851922	0.31438092026091863	0	0	5.663817663817664	10.156010490840348	TRAPPC6B
RUFFLE MEMBRANE	1/57	0.17194464698726625	0.32222697624385327	0	0	5.460989010989011	9.614522634588269	JCAD
FICOLIN-1-RICH GRANULE MEMBRANE	1/60	0.18013904565852595	0.33494603802132167	0	0	5.182529335071708	8.88299132386989	LAMP1
NUCLEAR MEMBRANE	2/235	0.18180769301291044	0.33542814679901306	0	0	2.642301502145923	4.50461087952147	DCTN5;MFSD10
CIS-GOLGI NETWORK	1/63	0.18825356968457513	0.34464884296099135	0	0	4.931017369727047	8.23462864086336	TRAPPC6B
BRUSH BORDER	1/64	0.19094079380840132	0.34690006814045427	0	0	4.852503052503052	8.034735147399807	MFSD10
TRANS-GOLGI NETWORK	2/247	0.19610499024831432	0.35323865497923773	0	0	2.5113520408163263	4.091256414164897	TRAPPC6B;YIPF5
MITOCHONDRIAL MATRIX	3/464	0.19739807190016226	0.35323865497923773	0	0	2.0114657576696624	3.2636694082797946	MRPL52;CMC1;ATP5F1E
INTERMEDIATE FILAMENT	1/72	0.21212552431211049	0.3767602595991216	0	0	4.304008667388949	6.673697207776293	KRT9
SMALL-SUBUNIT PROCESSOME	1/73	0.21473490008633264	0.37856967570775685	0	0	4.244017094017094	6.528788087046047	WDR46
SARCOLEMMA	1/79	0.23021336642329418	0.38054917771254687	0	0	3.916370808678501	5.752164612240669	AHNAK2
PML BODY	1/79	0.23021336642329418	0.38054917771254687	0	0	3.916370808678501	5.752164612240669	SMC6
INTRACELLULAR ANATOMICAL STRUCTURE	5/1000	0.23381942521012264	0.38054917771254687	0	0	1.5601779388747015	2.2672601737833458	SHARPIN;SCO1;EMC6;S100A14;PLTP
BOUNDING MEMBRANE OF ORGANELLE	5/1000	0.23381942521012264	0.38054917771254687	0	0	1.5601779388747015	2.2672601737833458	UVRAG;SNX1;TSPO;HMOX1;EMC6
ORGANELLE LUMEN	5/1000	0.23381942521012264	0.38054917771254687	0	0	1.5601779388747015	2.2672601737833458	DCTN5;SDHAF2;SNIP1;SNRPF;GUSB
INTRACELLULAR ORGANELLE LUMEN	5/1000	0.23381942521012264	0.38054917771254687	0	0	1.5601779388747015	2.2672601737833458	DCTN5;SDHAF2;SNIP1;SNRPF;GUSB
CHROMATIN	5/1000	0.23381942521012264	0.38054917771254687	0	0	1.5601779388747015	2.2672601737833458	UHRF2;ACTR6;CTR9;EP300;ZFHX4
ORGANELLE	5/1000	0.23381942521012264	0.38054917771254687	0	0	1.5601779388747015	2.2672601737833458	SCO1;STK38;EMC6;ARHGEF7;PLTP
CYTOSOL	5/1000	0.23381942521012264	0.38054917771254687	0	0	1.5601779388747015	2.2672601737833458	SHARPIN;EP300;SNIP1;SNRPF;NOP53
MEMBRANE-ENCLOSED LUMEN	5/1000	0.23381942521012264	0.38054917771254687	0	0	1.5601779388747015	2.2672601737833458	DCTN5;SDHAF2;SNIP1;SNRPF;GUSB
ORGANELLAR RIBOSOME	1/82	0.23783952569461006	0.38054917771254687	0	0	3.770750237416904	5.415397246609847	MRPL52
MITOCHONDRIAL RIBOSOME	1/82	0.23783952569461006	0.38054917771254687	0	0	3.770750237416904	5.415397246609847	MRPL52
SECRETORY GRANULE MEMBRANE	2/283	0.23971240857049375	0.38054917771254687	0	0	2.1856094306049823	3.1217395464748594	LAMP1;CD68
AUTOPHAGOSOME	1/83	0.24036500606141836	0.38054917771254687	0	0	3.724577861163227	5.309745730421859	UVRAG
MICROTUBULE ORGANIZING CENTER	4/758	0.24041893711161527	0.38054917771254687	0	0	1.641139727902798	2.3392351185614895	DCTN5;UVRAG;ARHGEF7;NDEL1
INTEGRAL COMPONENT OF MEMBRANE	3/515	0.2414408648512377	0.38054917771254687	0	0	1.8063616071428572	2.567075938670364	NDUFB9;NDUFB1;EMC6
INTRINSIC COMPONENT OF MEMBRANE	3/525	0.25027960404439836	0.3899721354742384	0	0	1.7708447363619777	2.4529326377459695	NDUFB9;NDUFB1;EMC6
CATALYTIC STEP 2 SPLICEOSOME	1/88	0.25286930616869696	0.3899721354742384	0	0	3.509637488947834	4.8253391653703295	SNRPF
HISTONE ACETYLTRANSFERASE COMPLEX	1/89	0.255345730087982	0.3899721354742384	0	0	3.4695804195804194	4.7364520772780585	EP300
LYSOSOMAL LUMEN	1/89	0.255345730087982	0.3899721354742384	0	0	3.4695804195804194	4.7364520772780585	GUSB
CELL LEADING EDGE	2/296	0.2556119879579042	0.3899721354742384	0	0	2.0875850340136055	2.847663589542523	ARHGEF7;JCAD
AZUROPHIL GRANULE LUMEN	1/90	0.2578140696494449	0.3908264240545726	0	0	3.4304235090751947	4.649996060068758	GUSB
SWI/SNF SUPERFAMILY-TYPE COMPLEX	1/92	0.26272659957645944	0.395752725944287	0	0	3.3546914623837703	4.484019267557801	ACTR6
ATPASE COMPLEX	1/95	0.27003540884715144	0.4042039453183776	0	0	3.2471358428805237	4.251157339529945	ACTR6
GOLGI APPARATUS SUBCOMPARTMENT	2/310	0.2727642300896944	0.40573679225842046	0	0	1.9912743506493507	2.5869590605728727	TRAPPC6B;YIPF5
PRERIBOSOME	1/101	0.2844396114654024	0.42047594738363836	0	0	3.0513846153846154	3.8363054312572706	WDR46
EARLY ENDOSOME	2/325	0.29113443754413054	0.42567887262717835	0	0	1.8973490712074303	2.341272087272589	UVRAG;SNX1
ENDOPLASMIC RETICULUM-GOLGI INTERMEDIATE COMPARTMENT	1/104	0.29153637074886585	0.42567887262717835	0	0	2.9620612397311428	3.6510085740328897	UVRAG
CLUSTER OF ACTIN-BASED CELL PROJECTIONS	1/106	0.29622898676565274	0.4298932856721058	0	0	2.9053479853479853	3.5347117868222266	MFSD10
SPINDLE	2/332	0.29969307817660273	0.4313979229588808	0	0	1.856439393939394	2.2370027879385406	ARHGEF7;NDEL1
LEADING EDGE MEMBRANE	1/108	0.3008909882822446	0.4313979229588808	0	0	2.8507548526240116	3.4237772317379465	JCAD
TRANSMEMBRANE TRANSPORTER COMPLEX	2/336	0.3045774584609912	0.43406847373482577	0	0	1.8338323353293413	2.1801146109634537	NDUFB9;NDUFB1
INTERMEDIATE FILAMENT CYTOSKELETON	1/113	0.3124133416468328	0.4411625528838908	0	0	2.722802197802198	3.167784737398363	KRT9
ENDOPLASMIC RETICULUM PROTEIN-CONTAINING COMPLEX	1/114	0.31469526690725197	0.4411625528838908	0	0	2.69857045609258	3.119953622683071	EMC6
NUCLEAR SPECK	2/346	0.31676304238285097	0.4411625528838908	0	0	1.7796148255813953	2.04584749027939	TUT1;NDUFB1
CHROMOSOME, TELOMERIC REGION	1/115	0.3169697333745602	0.4411625528838908	0	0	2.6747638326585697	3.073167198610254	SMC6
RUFFLE	1/120	0.3282310216976141	0.45418013467460555	0	0	2.561732385261797	2.853866157539477	JCAD
SUPRAMOLECULAR FIBER	3/614	0.3305013617375756	0.4546781739511156	0	0	1.5059621229833995	1.6673176808624428	SCO1;AHNAK2;KRT9
FICOLIN-1-RICH GRANULE LUMEN	1/123	0.3348998141439362	0.4562465506185354	0	0	2.498360655737705	2.7330163175613547	GUSB
EARLY ENDOSOME MEMBRANE	1/124	0.337108222849991	0.4562465506185354	0	0	2.477923702313946	2.6943734701276076	SNX1
SUPRAMOLECULAR POLYMER	3/622	0.337770882149994	0.4562465506185354	0	0	1.4858835295022694	1.612759374925933	SCO1;AHNAK2;KRT9
EXTRINSIC COMPONENT OF MEMBRANE	1/125	0.33930940949361665	0.4562465506185354	0	0	2.457816377171216	2.656513320552243	UVRAG
SPINDLE POLE	1/127	0.34369020931908356	0.4595408416738308	0	0	2.4185592185592184	2.5830565120206814	ARHGEF7
KINETOCHORE	1/129	0.3480423988361848	0.4627602844861005	0	0	2.380528846153846	2.5124838713346374	NDEL1
LYSOSOMAL MEMBRANE	2/377	0.35421161959673453	0.46575892521559564	0	0	1.6299166666666667	1.6916265324512623	LAMP1;CD68
LYTIC VACUOLE MEMBRANE	2/377	0.35421161959673453	0.46575892521559564	0	0	1.6299166666666667	1.6916265324512623	LAMP1;CD68
FOCAL ADHESION	2/379	0.3566062814887562	0.4663312911776043	0	0	1.6211041114058355	1.671557667818903	RPL31;ARHGEF7
CYTOPLASMIC VESICLE MEMBRANE	4/919	0.3602210728186254	0.4668539959086474	0	0	1.3410188612726952	1.3692303375022172	SNX1;LAMP1;CD68;MFSD10
CONDENSED CHROMOSOME, CENTROMERIC REGION	1/135	0.36092913969408036	0.4668539959086474	0	0	2.2732491389207805	2.3166082492858573	NDEL1
CELL-SUBSTRATE JUNCTION	2/387	0.36615437136051543	0.4710526507232577	0	0	1.5867694805194805	1.594227701436411	RPL31;ARHGEF7
VESICLE MEMBRANE	4/937	0.3738673695871443	0.4770555269734936	0	0	1.3139024305915707	1.292688386933178	SNX1;LAMP1;CD68;MFSD10
LAMELLIPODIUM	1/142	0.375646851454587	0.4770555269734936	0	0	2.1596290234588107	2.1145053065936077	ARHGEF7
NUCLEAR ENVELOPE	2/396	0.3768337776093143	0.4770555269734936	0	0	1.5498096446700507	1.5125384227962124	DCTN5;MFSD10
ADHERENS JUNCTION	1/148	0.38799596839218625	0.4885875157531234	0	0	2.070852956567242	1.9606014288613058	JCAD
FIBRILLAR CENTER	1/151	0.3940800014682162	0.49322100937092783	0	0	2.029128205128205	1.8895269054413928	NOP53
SUPRAMOLECULAR COMPLEX	4/966	0.39582022180608073	0.49322100937092783	0	0	1.2723492723492724	1.1792071425422215	SCO1;AHNAK2;NDEL1;KRT9
ANCHORING JUNCTION	3/707	0.4144216299652784	0.4990076824764104	0	0	1.3007305194805194	1.1457763053107315	RPL31;ARHGEF7;JCAD
MIDBODY	1/162	0.4158827763688641	0.4990076824764104	0	0	1.88944099378882	1.6577045438187064	UVRAG
TERTIARY GRANULE	1/163	0.4178261004589483	0.4990076824764104	0	0	1.8776828110161443	1.6386349384232743	LAMP1
INTRACELLULAR VESICLE	4/1000	0.4214308578897416	0.4990076824764104	0	0	1.226713304832232	1.0600024186311525	TRAPPC6B;GUSB;OSBPL1A;MFSD10
CYTOPLASMIC VESICLE	4/1000	0.4214308578897416	0.4990076824764104	0	0	1.226713304832232	1.0600024186311525	TRAPPC6B;GUSB;OSBPL1A;MFSD10
ENDOMEMBRANE SYSTEM	4/1000	0.4214308578897416	0.4990076824764104	0	0	1.226713304832232	1.0600024186311525	RCN3;HMOX1;EMC6;GUSB
EXTRACELLULAR SPACE	4/1000	0.4214308578897416	0.4990076824764104	0	0	1.226713304832232	1.0600024186311525	RPL31;RPL34;TSPO;GUSB
INTRACELLULAR ORGANELLE	4/1000	0.4214308578897416	0.4990076824764104	0	0	1.226713304832232	1.0600024186311525	SCO1;STK38;EMC6;ARHGEF7
NUCLEUS	4/1000	0.4214308578897416	0.4990076824764104	0	0	1.226713304832232	1.0600024186311525	NDUFAF6;STK38;SNRPF;PLTP
VESICLE	4/1000	0.4214308578897416	0.4990076824764104	0	0	1.226713304832232	1.0600024186311525	RPL34;TSPO;GUSB;MFSD10
VACUOLAR LUMEN	1/168	0.4274476151028814	0.5033794259908722	0	0	1.8210041455550439	1.547714282250887	GUSB
MITOTIC SPINDLE	1/169	0.42935303981574396	0.5033794259908722	0	0	1.81007326007326	1.5303730685600088	ARHGEF7
NUCLEAR BODY	3/751	0.4531508528481511	0.5286759949895097	0	0	1.221415839062898	0.9667875239132043	TUT1;NDUFB1;SMC6
NUCLEAR CHROMOSOME	1/186	0.4608059662545573	0.5349844876516323	0	0	1.6423284823284823	1.2724403416151262	ACTR6
SECRETORY GRANULE	3/772	0.4712887314409076	0.5444986314705631	0	0	1.1867607901418045	0.8927815753887736	LAMP1;GUSB;CD68
NEURONAL CELL BODY	1/214	0.5089289511451424	0.5851453641185694	0	0	1.424413145539906	0.9621153827244809	ARHGEF7
CULLIN-RING UBIQUITIN LIGASE COMPLEX	1/216	0.5121996851836068	0.5860746397773963	0	0	1.4110196779964221	0.9440296210928776	DCAF16
CELL BODY	1/239	0.5483052811426617	0.6243859182390119	0	0	1.2731738849385907	0.7650795529221511	ARHGEF7
SECRETORY VESICLE	3/897	0.5731686506541669	0.6495911374080557	0	0	1.0141685309470545	0.5644611303614758	LAMP1;GUSB;CD68
EXTRACELLULAR REGION	3/1000	0.6476960862532292	0.7029733595492175	0	0	0.9044753307541673	0.3928441127518282	RPL34;TSPO;GUSB
INTRACELLULAR MEMBRANE-BOUNDED ORGANELLE	3/1000	0.6476960862532292	0.7029733595492175	0	0	0.9044753307541673	0.3928441127518282	SCO1;STK38;EMC6
CELLULAR COMPONENT	3/1000	0.6476960862532292	0.7029733595492175	0	0	0.9044753307541673	0.3928441127518282	SHARPIN;SCO1;EMC6
CELL JUNCTION	3/1000	0.6476960862532292	0.7029733595492175	0	0	0.9044753307541673	0.3928441127518282	RPL31;ARHGEF7;JCAD
CELLULAR ANATOMICAL ENTITY	3/1000	0.6476960862532292	0.7029733595492175	0	0	0.9044753307541673	0.3928441127518282	SHARPIN;SCO1;EMC6
MEMBRANE-BOUNDED ORGANELLE	3/1000	0.6476960862532292	0.7029733595492175	0	0	0.9044753307541673	0.3928441127518282	SCO1;STK38;EMC6
MICROTUBULE CYTOSKELETON	3/1000	0.6476960862532292	0.7029733595492175	0	0	0.9044753307541673	0.3928441127518282	UVRAG;ARHGEF7;NDEL1
ORGANELLE SUBCOMPARTMENT	3/1000	0.6476960862532292	0.7029733595492175	0	0	0.9044753307541673	0.3928441127518282	YIPF5;HMOX1;EMC6
MEMBRANE	3/1000	0.6476960862532292	0.7029733595492175	0	0	0.9044753307541673	0.3928441127518282	SCO1;UQCC3;EMC6
SECRETORY GRANULE LUMEN	1/315	0.6498839485106568	0.7029733595492175	0	0	0.9612934835864773	0.41428045546561626	GUSB
CYTOPLASMIC VESICLE LUMEN	1/319	0.654556209113058	0.7029733595492175	0	0	0.9490082244799226	0.4021876132061597	GUSB
VESICLE LUMEN	1/320	0.6557146463022113	0.7029733595492175	0	0	0.9459850494333253	0.3992336684318772	GUSB
POSTSYNAPSE	1/337	0.6748327117682436	0.7202250466405469	0	0	0.8973443223443224	0.35291695524987476	ARHGEF7
CELL-CELL JUNCTION	1/379	0.7176972191359673	0.7625532953319653	0	0	0.7959299959299959	0.2640159485218344	JCAD
ACTIN CYTOSKELETON	1/403	0.7396395059125662	0.7823742329208477	0	0	0.7474933027171833	0.22543827347720188	DCTN5
POLYMERIC CYTOSKELETAL FIBER	1/424	0.7574550903626134	0.7976739447181505	0	0	0.7096199308965266	0.1971260515166399	KRT9
SOMATODENDRITIC COMPARTMENT	1/460	0.7852444255163539	0.8232959175017278	0	0	0.6527568292274175	0.15781064742202766	ARHGEF7
PLASMA MEMBRANE REGION	2/873	0.7895742810505811	0.8242047319738521	0	0	0.6839480482204363	0.1615904984478566	JCAD;MFSD10
ENDOPLASMIC RETICULUM MEMBRANE	2/909	0.8081847368796324	0.8399474557962991	0	0	0.6555609151047409	0.13961127582404323	HMOX1;EMC6
ENDOPLASMIC RETICULUM SUBCOMPARTMENT	2/919	0.8130929333343513	0.84137442666772	0	0	0.6480711559432933	0.1340923165679089	HMOX1;EMC6
NUCLEAR OUTER MEMBRANE-ENDOPLASMIC RETICULUM MEMBRANE NETWORK	2/930	0.818364729699251	0.8431636609022586	0	0	0.6400188577586207	0.128289963617045	HMOX1;EMC6
PLASMA MEMBRANE BOUNDED CELL PROJECTION	2/1000	0.8489478345964087	0.8634597633929284	0	0	0.5929358717434869	0.09709771849395912	ARHGEF7;JCAD
CELL PROJECTION	2/1000	0.8489478345964087	0.8634597633929284	0	0	0.5929358717434869	0.09709771849395912	ARHGEF7;JCAD
CYTOSKELETON	2/1000	0.8489478345964087	0.8634597633929284	0	0	0.5929358717434869	0.09709771849395912	UVRAG;ARHGEF7
SYNAPSE	1/723	0.9123240870594401	0.9239707775325393	0	0	0.4093756658853612	0.03756430840586838	ARHGEF7
NEURON PROJECTION	1/836	0.9405594874647515	0.9485303305788595	0	0	0.35189313680331646	0.02156414561720165	ARHGEF7
PLASMA MEMBRANE	1/999	0.966206279775406	0.966206279775406	0	0	0.2919068907044859	0.010035153903758278	LAMP1
CELL PERIPHERY	1/999	0.966206279775406	0.966206279775406	0	0	0.2919068907044859	0.010035153903758278	LAMP1
