## Supplementary Materials (Bioinformatics Raw Data)Supplementary Materials and Methods for "Integrative Proteomic Analysis Implicates Inhibition of Intracellular Protein Trafficking in Therapy-Induced Migrastasis in Prostate Cancer": Input_ALL_log2FC_P.csv

Protein FDR Confidence: Combined	Master	Accession	Description	Exp. q-value: Combined	Sum PEP Score	Coverage [%]	# Peptides	# PSMs	# Unique Peptides	# Protein Groups	# AAs	MW [kDa]	calc. pI	Score Sequest HT: Sequest HT	# Peptides (by Search Engine): Sequest HT	# Razor Peptides	Abundance Ratio: (Sample) / (Control)	Abundance Ratio Adj. P-Value: (Sample) / (Control)	Abundance Ratio Variability [%]: (Sample) / (Control)	Abundances (Grouped): Control	Abundances (Grouped): Sample	Abundances (Grouped) CV [%]: Control	Abundances (Grouped) CV [%]: Sample	Abundances (Scaled): F1: Control	Abundances (Scaled): F2: Control	Abundances (Scaled): F3: Control	Abundances (Scaled): F4: Sample	Abundances (Scaled): F5: Sample	Abundances (Scaled): F6: Sample	Abundances (Normalized): F1: Control	Abundances (Normalized): F2: Control	Abundances (Normalized): F3: Control	Abundances (Normalized): F4: Sample	Abundances (Normalized): F5: Sample	Abundances (Normalized): F6: Sample	Found in Sample: [S1] F1: Control	Found in Sample: [S2] F2: Control	Found in Sample: [S3] F3: Control	Found in Sample: [S4] F4: Sample	Found in Sample: [S5] F5: Sample	Found in Sample: [S6] F6: Sample	Modifications	Gene	P	FC	log2FC
High	Master Protein	Q9GZN1	Actin-related protein 6 OS=Homo sapiens OX=9606 GN=ACTR6 PE=1 SV=1	0.001	4.065	3	1	3	1	1	396	45.8	5.03	5.53	1	0	100	4.79137931034483e-16	NA	NA	200	NA	5.39	NA	NA	NA	NA	288.6	311.4	NA	NA	NA	NA	324306.20283255	349985.991381283	High	Not Found	High	Not Found	High	Peak Found	NA	ACTR6	4.79137931034483e-16	100	6.643856189774724
High	Master Protein	Q6ULP2	Aftiphilin OS=Homo sapiens OX=9606 GN=AFTPH PE=1 SV=3	0.001	4.106	2	1	1	1	1	936	102.1	4.54	0	1	0	0.318	0.00107035365187229	1.37	151.8	48.2	23.76	NA	213.2	131.5	193.7	NA	NA	61.6	473877.6875	292393.163631646	430660.866450824	NA	NA	136837.221463055	Peak Found	Peak Found	High	Not Found	Not Found	Peak Found	NA	AFTPH	0.00107035365187229	0.318	-1.6529013293777317
High	Master Protein	Q8IVF2	Protein AHNAK2 OS=Homo sapiens OX=9606 GN=AHNAK2 PE=1 SV=2	0	11.805	3	3	5	3	1	5795	616.2	5.36	8.87	3	0	2.796	0.00993744774270281	21.58	100.5	99.5	10.14	20.94	110.2	89.9	100.3	99.3	79.3	121.1	400410.359375	326616.559286473	364520.745741383	360941.210610072	288271.18095449	440284.266072657	Peak Found	High	High	Peak Found	High	High	NA	AHNAK2	0.00993744774270281	2.796	1.4833643607133493
High	Master Protein	Q86W34	Archaemetzincin-2 OS=Homo sapiens OX=9606 GN=AMZ2 PE=1 SV=2	0	5.558	11	2	4	2	1	360	41.2	8.15	4.6	2	0	4.402	2.14565770326708e-4	48.02	37	163	0.11	32.47	39.5	39.4	NA	230.2	117.4	173.6	62053.1640625	61953.9547083171	NA	361899.170424087	184531.527420428	272932.171721413	Peak Found	High	Not Found	High	Peak Found	High	NA	AMZ2	2.14565770326708e-4	4.402	2.13815914522947
High	Master Protein	Q9UH17	DNA dC->dU-editing enzyme APOBEC-3B OS=Homo sapiens OX=9606 GN=APOBEC3B PE=1 SV=1	0.001	4.034	4	1	1	1	1	382	45.9	6.06	2.22	1	0	0.01	4.79137931034483e-16	NA	200	NA	NA	NA	600	NA	NA	NA	NA	NA	288132.875	NA	NA	NA	NA	NA	High	Not Found	Not Found	Not Found	Not Found	Not Found	NA	APOBEC3B	4.79137931034483e-16	0.01	-6.643856189774724
High	Master Protein	Q14155	Rho guanine nucleotide exchange factor 7 OS=Homo sapiens OX=9606 GN=ARHGEF7 PE=1 SV=2	0.001	4.394	4	1	3	1	1	803	90	7.09	0	1	0	100	4.79137931034483e-16	NA	NA	200	NA	NA	NA	NA	NA	NA	NA	600	NA	NA	NA	NA	NA	164501.401465661	Not Found	Not Found	High	Not Found	High	High	NA	ARHGEF7	4.79137931034483e-16	100	6.643856189774724
High	Master Protein	P56381	ATP synthase subunit epsilon, mitochondrial OS=Homo sapiens OX=9606 GN=ATP5F1E PE=1 SV=2	0.008	2.522	16	1	1	1	1	51	5.8	9.92	2.38	1	0	100	4.79137931034483e-16	0	0.8	199.2	NA	NA	NA	2.3	NA	NA	NA	597.7	NA	49943.112750307	NA	NA	NA	12915144.7378132	Not Found	Peak Found	Not Found	Not Found	Not Found	High	NA	ATP5F1E	4.79137931034483e-16	100	6.643856189774724
High	Master Protein	P48201	ATP synthase F(0) complex subunit C3, mitochondrial OS=Homo sapiens OX=9606 GN=ATP5MC3 PE=1 SV=1	0	5.348	22	1	22	1	1	142	14.7	9.45	9.4	1	0	0.273	7.92171014181117e-5	5.84	161.6	38.4	36.34	94.04	78.7	161.1	166.4	134.1	21.5	38.2	199805.96875	409168.571644078	422649.875308609	340689.973474573	54600.4070741268	97136.6722281736	High	High	High	High	High	High	NA	ATP5MC3	7.92171014181117e-5	0.273	-1.8730271437422346
High	Master Protein	P61769	Beta-2-microglobulin OS=Homo sapiens OX=9606 GN=B2M PE=1 SV=1	0	6.378	18	1	2	1	1	119	13.7	6.52	5.31	1	0	0.01	4.79137931034483e-16	NA	200	NA	37.68	NA	379.9	220.1	NA	NA	NA	NA	1375589.25	796795.315001251	NA	NA	NA	NA	Peak Found	High	Not Found	Not Found	High	Not Found	NA	B2M	4.79137931034483e-16	0.01	-6.643856189774724
High	Master Protein	Q16611	Bcl-2 homologous antagonist/killer OS=Homo sapiens OX=9606 GN=BAK1 PE=1 SV=1	0	13.085	16	2	2	2	1	211	23.4	6.01	6.56	2	0	0.425	0.0226217073799999	6.33	140.4	59.6	7.24	34.13	219.4	NA	198	113.3	NA	69.3	459952.46875	NA	415145.153686525	237547.224810049	NA	145185.537279643	High	Peak Found	High	Peak Found	Peak Found	Peak Found	NA	BAK1	0.0226217073799999	0.425	-1.234465253637023
High	Master Protein	Q8NFC6	Biorientation of chromosomes in cell division protein 1-like 1 OS=Homo sapiens OX=9606 GN=BOD1L1 PE=1 SV=2	0	7.137	1	2	2	1	1	3051	330.3	5.08	2.11	2	1	100	4.79137931034483e-16	NA	NA	200	NA	NA	NA	NA	NA	NA	NA	600	NA	NA	NA	NA	NA	1644649.59556123	Not Found	Not Found	Not Found	High	Not Found	Not Found	NA	BOD1L1	4.79137931034483e-16	100	6.643856189774724
High	Master Protein	Q8IVM0	Coiled-coil domain-containing protein 50 OS=Homo sapiens OX=9606 GN=CCDC50 PE=1 SV=1	0.001	4.849	5	1	2	1	1	306	35.8	6.65	2.48	1	0	0.01	4.79137931034483e-16	NA	200	NA	7.88	NA	198.7	184.9	216.4	NA	NA	NA	363691.21875	338449.908696843	395978.389775604	NA	NA	NA	Peak Found	Peak Found	High	Not Found	High	Not Found	NA	CCDC50	4.79137931034483e-16	0.01	-6.643856189774724
High	Master Protein	P13987	CD59 glycoprotein OS=Homo sapiens OX=9606 GN=CD59 PE=1 SV=1	0	22.154	19	3	25	3	1	128	14.2	6.48	59.26	3	0	0.49	1.42434218689508e-10	27.66	155.3	44.7	10.41	107.03	110.3	125.8	135.9	36.2	169.6	22.2	22233962.4375	25373070.6994198	27397640.3524941	7299883.20148628	34204782.3962769	4484235.10632963	High	High	High	High	High	High	NA	CD59	1.42434218689508e-10	0.49	-1.0291463456595165
High	Master Protein	P34810	Macrosialin OS=Homo sapiens OX=9606 GN=CD68 PE=1 SV=2	0	18.883	15	2	12	2	1	354	37.4	8.87	18.89	2	0	2.624	9.07309229666597e-5	87.37	46.3	153.7	11.28	27.55	44	50.2	40.2	201.8	117.7	146.1	446857.1328125	509300.361605313	407584.854635018	2046977.91137783	1194442.99723702	1482118.85179581	High	High	High	High	High	High	NA	CD68	9.07309229666597e-5	2.624	1.3917677199559968
High	Master Protein	Q13111	Chromatin assembly factor 1 subunit A OS=Homo sapiens OX=9606 GN=CHAF1A PE=1 SV=3	0.003	3.43	3	1	1	1	1	956	106.8	5.94	3.25	1	0	0.01	4.79137931034483e-16	NA	200	NA	NA	NA	600	NA	NA	NA	NA	NA	697490.5625	NA	NA	NA	NA	NA	High	Not Found	Not Found	Not Found	Not Found	Not Found	NA	CHAF1A	4.79137931034483e-16	0.01	-6.643856189774724
High	Master Protein	Q9BSY4	Coiled-coil-helix-coiled-coil-helix domain-containing protein 5 OS=Homo sapiens OX=9606 GN=CHCHD5 PE=1 SV=1	0	19.641	29	2	8	2	1	110	12.4	6.73	16.7	2	0	0.275	6.09620403441292e-5	1.04	148	52	13.42	128.09	128	147.3	112.7	202	10	NA	429867.640625	494546.027646174	378249.834519198	678354.831997258	33546.6431718753	NA	High	High	High	High	Peak Found	Not Found	NA	CHCHD5	6.09620403441292e-5	0.275	-1.8624964762500649
High	Master Protein	P09496	Clathrin light chain A OS=Homo sapiens OX=9606 GN=CLTA PE=1 SV=1	0.001	4.228	4	1	2	1	1	248	27.1	4.51	5.15	1	0	0.01	4.79137931034483e-16	NA	200	NA	25.43	NA	188	255.8	156.2	NA	NA	NA	314605.375	427994.455426412	261341.435337562	NA	NA	NA	High	High	Peak Found	Not Found	Not Found	Not Found	NA	CLTA	4.79137931034483e-16	0.01	-6.643856189774724
High	Master Protein	Q7Z7K0	COX assembly mitochondrial protein homolog OS=Homo sapiens OX=9606 GN=CMC1 PE=1 SV=1	0.001	4.731	25	2	2	2	1	106	12.5	8.63	1.85	2	0	100	4.79137931034483e-16	NA	NA	200	NA	48.91	NA	NA	NA	273	88.9	238.1	NA	NA	NA	913260.197208375	297193.027596078	796353.209929923	Not Found	Not Found	Not Found	High	Peak Found	High	NA	CMC1	4.79137931034483e-16	100	6.643856189774724
High	Master Protein	Q6PD62	RNA polymerase-associated protein CTR9 homolog OS=Homo sapiens OX=9606 GN=CTR9 PE=1 SV=1	0	6.788	4	3	5	3	1	1173	133.4	6.77	8.71	3	0	2.715	0.0256480594930142	47.82	53.8	146.2	NA	43.41	NA	89.5	NA	NA	176.9	333.6	NA	130392.671751739	NA	NA	257804.784320446	486156.66971585	High	High	High	High	Peak Found	High	NA	CTR9	0.0256480594930142	2.715	1.4409521980296367
High	Master Protein	Q96SQ9	Cytochrome P450 2S1 OS=Homo sapiens OX=9606 GN=CYP2S1 PE=1 SV=2	0	5.514	5	1	6	1	1	504	55.8	8.62	17.63	1	0	0.01	4.79137931034483e-16	NA	200	NA	17.58	NA	239.7	187.7	172.6	NA	NA	NA	435499.28125	341102.256088387	313678.384359268	NA	NA	NA	High	High	High	High	High	High	NA	CYP2S1	4.79137931034483e-16	0.01	-6.643856189774724
High	Master Protein	Q9NXF7	DDB1- and CUL4-associated factor 16 OS=Homo sapiens OX=9606 GN=DCAF16 PE=1 SV=1	0	5.221	6	1	6	1	1	216	24.2	6.04	9.86	1	0	100	4.79137931034483e-16	NA	NA	200	NA	1.42	NA	NA	NA	297	NA	303	NA	NA	NA	1310611.78537777	NA	1337134.73413766	High	High	High	High	High	High	NA	DCAF16	4.79137931034483e-16	100	6.643856189774724
High	Master Protein	Q9BTE1	Dynactin subunit 5 OS=Homo sapiens OX=9606 GN=DCTN5 PE=1 SV=1	0	8.071	19	1	1	1	1	182	20.1	8.02	3.82	1	0	100	4.79137931034483e-16	NA	NA	200	NA	72.26	NA	NA	NA	453.3	NA	146.7	NA	NA	NA	2950415.84792775	NA	955007.643716043	Not Found	Not Found	Not Found	Peak Found	Not Found	High	NA	DCTN5	4.79137931034483e-16	100	6.643856189774724
High	Master Protein	Q99956	Dual specificity protein phosphatase 9 OS=Homo sapiens OX=9606 GN=DUSP9 PE=1 SV=1	0.001	4.62	4	1	1	1	1	384	41.8	6.11	2.57	1	0	0.01	4.79137931034483e-16	NA	200	NA	0.66	NA	200.5	201	198.5	NA	NA	NA	403776.71875	404800.829316573	399768.354001819	NA	NA	NA	High	Peak Found	Peak Found	Not Found	Not Found	Not Found	NA	DUSP9	4.79137931034483e-16	0.01	-6.643856189774724
High	Master Protein	Q9GZT9	Egl nine homolog 1 OS=Homo sapiens OX=9606 GN=EGLN1 PE=1 SV=1	0.006	2.641	4	1	1	1	1	426	46	8.53	0	1	0	0.01	4.79137931034483e-16	NA	200	NA	34.22	NA	144.6	276.5	178.9	NA	NA	NA	72847.453125	139297.005525004	90131.9795586521	NA	NA	NA	Peak Found	High	Peak Found	Not Found	Not Found	Not Found	NA	EGLN1	4.79137931034483e-16	0.01	-6.643856189774724
High	Master Protein	Q13541	Eukaryotic translation initiation factor 4E-binding protein 1 OS=Homo sapiens OX=9606 GN=EIF4EBP1 PE=1 SV=3	0	8.945	22	1	3	1	1	118	12.6	5.48	8.69	1	0	0.342	7.5281786959587e-6	20.8	149.1	50.9	NA	108.71	NA	NA	290.1	35.8	274.1	NA	NA	NA	1258942.40565837	155551.912246087	1189404.44185987	NA	High	Not Found	High	Peak Found	High	Not Found	NA	EIF4EBP1	7.5281786959587e-6	0.342	-1.5479317697761892
High	Master Protein	Q6UXG2	Endosome/lysosome-associated apoptosis and autophagy regulator 1 OS=Homo sapiens OX=9606 GN=ELAPOR1 PE=1 SV=2	0.004	2.805	1	1	3	1	1	1013	111.3	6.55	5.47	1	0	3.024	2.91142874939572e-10	90.89	49.7	150.3	97.16	24.29	45.7	8.4	118	179.3	138.1	110.5	735065.25	135248.881672092	1899653.30064804	2886682.84221462	2222731.86651583	1778686.1955902	Peak Found	Peak Found	High	High	High	Peak Found	NA	ELAPOR1	2.91142874939572e-10	3.024	1.5964581395589856
High	Master Protein	Q9BV81	ER membrane protein complex subunit 6 OS=Homo sapiens OX=9606 GN=EMC6 PE=1 SV=1	0.002	3.708	9	1	1	1	1	110	12	10.07	2.8	1	0	100	4.79137931034483e-16	NA	NA	200	NA	44.62	NA	NA	NA	245.5	97.2	257.4	NA	NA	NA	1512298.62322633	598678.412233447	1585555.56437165	Not Found	Not Found	Not Found	Peak Found	Peak Found	High	NA	EMC6	4.79137931034483e-16	100	6.643856189774724
High	Master Protein	Q09472	Histone acetyltransferase p300 OS=Homo sapiens OX=9606 GN=EP300 PE=1 SV=2	0.003	3.062	2	2	5	2	1	2414	264	8.5	4.34	2	0	100	4.79137931034483e-16	NA	NA	200	NA	77.66	NA	NA	NA	205.4	42	352.5	NA	NA	NA	1665628.66869364	340906.122617483	2858371.38640339	Not Found	High	Not Found	High	Peak Found	High	NA	EP300	4.79137931034483e-16	100	6.643856189774724
High	Master Protein	Q96C01	Protein FAM136A OS=Homo sapiens OX=9606 GN=FAM136A PE=1 SV=1	0.001	4.832	7	1	3	1	1	138	15.6	7.61	8.17	1	0	2.825	2.28548801031467e-9	65.72	43.7	156.3	69.39	41.79	32	36.5	102.7	207.9	130.5	90.4	750787	856045.685858554	2410151.20109673	4877076.33995882	3060722.94569543	2120648.05599789	High	Peak Found	High	High	Peak Found	Peak Found	NA	FAM136A	2.28548801031467e-9	2.825	1.4982508675278254
High	Master Protein	Q96D05	Protein FAM241B OS=Homo sapiens OX=9606 GN=FAM241B PE=1 SV=1	0	7.898	11	1	3	1	1	121	13.2	11.58	10.1	1	0	100	4.79137931034483e-16	NA	NA	200	NA	65.68	NA	NA	NA	NA	160.7	439.3	NA	NA	NA	NA	1021378.27076592	2792819.83329429	High	High	Not Found	Not Found	Peak Found	High	NA	FAM241B	4.79137931034483e-16	100	6.643856189774724
High	Master Protein	Q16595	Frataxin, mitochondrial OS=Homo sapiens OX=9606 GN=FXN PE=1 SV=2	0	5.43	6	1	2	1	1	210	23.1	8.69	6.29	1	0	0.467	0.0121848344356616	12.68	153.2	46.8	27.53	60.59	147.7	159.2	91	42.5	114.4	45.1	878683.125	947109.906054527	541333.920649314	252610.87205672	680666.806901955	268379.438221536	High	High	Peak Found	Peak Found	Peak Found	Peak Found	NA	FXN	0.0121848344356616	0.467	-1.098505544952425
High	Master Protein	O60262	Guanine nucleotide-binding protein G(I)/G(S)/G(O) subunit gamma-7 OS=Homo sapiens OX=9606 GN=GNG7 PE=1 SV=1	0.004	2.769	21	1	1	1	1	68	7.5	8.51	0	1	0	0.01	4.79137931034483e-16	NA	200	NA	NA	NA	NA	600	NA	NA	NA	NA	NA	158247.830432363	NA	NA	NA	NA	Not Found	High	Not Found	Not Found	Not Found	Not Found	NA	GNG7	4.79137931034483e-16	0.01	-6.643856189774724
High	Master Protein	Q9NW75	G patch domain-containing protein 2 OS=Homo sapiens OX=9606 GN=GPATCH2 PE=1 SV=1	0	6.355	4	1	1	1	1	528	58.9	9.09	3.41	1	0	0.01	4.79137931034483e-16	NA	200	NA	24.92	NA	247.1	352.9	NA	NA	NA	NA	193107.75	275703.478692504	NA	NA	NA	NA	Peak Found	High	Not Found	Not Found	Not Found	Not Found	NA	GPATCH2	4.79137931034483e-16	0.01	-6.643856189774724
High	Master Protein	Q03013	Glutathione S-transferase Mu 4 OS=Homo sapiens OX=9606 GN=GSTM4 PE=1 SV=3	0	10.505	13	2	7	1	1	218	25.5	5.9	4.9	2	0	0.212	9.32013672987504e-6	0	165	35	NA	NA	495	NA	NA	105	NA	NA	270832.875	NA	NA	57436.8335851957	NA	NA	High	Not Found	Not Found	Peak Found	Not Found	Not Found	NA	GSTM4	9.32013672987504e-6	0.212	-2.237863830098888
High	Master Protein	P52655	Transcription initiation factor IIA subunit 1 OS=Homo sapiens OX=9606 GN=GTF2A1 PE=1 SV=1	0.002	3.756	3	1	1	1	1	376	41.5	4.55	2.27	1	0	100	4.79137931034483e-16	NA	NA	200	NA	24.52	NA	NA	NA	212.3	146	241.7	NA	NA	NA	503280.348730448	346156.183705055	573139.970277574	Not Found	Not Found	Not Found	High	Peak Found	Peak Found	NA	GTF2A1	4.79137931034483e-16	100	6.643856189774724
High	Master Protein	P08236	Beta-glucuronidase OS=Homo sapiens OX=9606 GN=GUSB PE=1 SV=2	0.003	3.357	4	2	2	2	1	651	74.7	7.02	1.86	2	0	100	4.79137931034483e-16	NA	NA	200	NA	118.35	NA	NA	NA	48.9	NA	551.1	NA	NA	NA	110834.569552684	NA	1248092.51103968	Not Found	Not Found	Not Found	High	Not Found	High	NA	GUSB	4.79137931034483e-16	100	6.643856189774724
High	Master Protein	Q16775	Hydroxyacylglutathione hydrolase, mitochondrial OS=Homo sapiens OX=9606 GN=HAGH PE=1 SV=2	0	5.296	9	2	3	2	1	308	33.8	8.12	2.08	2	0	0.133	4.79137931034483e-16	0.48	178.5	21.5	14.23	118.95	NA	171.7	210.1	22.7	172.6	22.8	NA	899845.96986917	1101253.19855956	119181.105438872	904728.548509266	119638.223183732	Not Found	High	Peak Found	High	High	Peak Found	NA	HAGH	4.79137931034483e-16	0.133	-2.910501849160897
High	Master Protein	P09601	Heme oxygenase 1 OS=Homo sapiens OX=9606 GN=HMOX1 PE=1 SV=1	0	15.642	16	2	8	2	1	288	32.8	8.25	25.01	2	0	3.057	3.84906317731183e-4	20.19	46.6	153.4	9.28	27.85	48.3	57.6	50.7	166.8	100.6	176.1	279311.78125	333301.376581617	293357.798511781	965574.636218791	582195.047858758	1018971.1640575	High	High	High	High	High	High	NA	HMOX1	3.84906317731183e-4	3.057	1.612116552224883
High	Master Protein	Q9P266	Junctional protein associated with coronary artery disease OS=Homo sapiens OX=9606 GN=JCAD PE=1 SV=3	0.001	4.538	1	1	2	1	1	1359	148.3	7.09	2.01	1	0	100	4.79137931034483e-16	NA	NA	200	NA	46.5	NA	NA	NA	398.6	201.4	NA	NA	NA	NA	176925.701619964	89371.3559346849	NA	Not Found	Not Found	Not Found	Peak Found	High	High	NA	JCAD	4.79137931034483e-16	100	6.643856189774724
High	Master Protein	O95251	Histone acetyltransferase KAT7 OS=Homo sapiens OX=9606 GN=KAT7 PE=1 SV=1	0.001	4.704	3	1	3	1	1	611	70.6	8.85	10.28	1	0	0.01	4.79137931034483e-16	NA	200	NA	38.34	NA	381.3	NA	218.7	NA	NA	NA	537247.375	NA	308099.103965084	NA	NA	NA	High	Not Found	Peak Found	High	Not Found	High	NA	KAT7	4.79137931034483e-16	0.01	-6.643856189774724
High	Master Protein	Q9Y4C1	Lysine-specific demethylase 3A OS=Homo sapiens OX=9606 GN=KDM3A PE=1 SV=4	0.002	3.68	1	1	1	1	1	1321	147.2	8.07	1.99	1	0	0.01	4.79137931034483e-16	NA	200	NA	47.6	NA	309.8	140.4	149.8	NA	NA	NA	656989.0625	297734.159248042	317672.327073906	NA	NA	NA	High	Peak Found	Peak Found	Not Found	Not Found	Not Found	NA	KDM3A	4.79137931034483e-16	0.01	-6.643856189774724
High	Master Protein	P41229	Lysine-specific demethylase 5C OS=Homo sapiens OX=9606 GN=KDM5C PE=1 SV=2	0.004	2.803	1	1	1	1	1	1560	175.6	5.58	0	1	0	100	4.79137931034483e-16	NA	NA	200	NA	NA	NA	NA	NA	NA	NA	600	NA	NA	NA	NA	NA	107343.322424212	Not Found	Not Found	Not Found	Not Found	Not Found	High	NA	KDM5C	4.79137931034483e-16	100	6.643856189774724
High	Master Protein	P35527	Keratin, type I cytoskeletal 9 OS=Homo sapiens OX=9606 GN=KRT9 PE=1 SV=3	0	6.127	5	1	2	1	1	623	62	5.24	4.58	1	0	100	4.79137931034483e-16	NA	NA	200	NA	2.68	NA	NA	NA	NA	305.7	294.3	NA	NA	NA	NA	303782.566823428	292497.550902004	Not Found	Not Found	Not Found	Not Found	High	High	NA	KRT9	4.79137931034483e-16	100	6.643856189774724
High	Master Protein	P11279	Lysosome-associated membrane glycoprotein 1 OS=Homo sapiens OX=9606 GN=LAMP1 PE=1 SV=3	0	15.493	4	1	9	1	1	417	44.9	8.75	31.89	1	0	2.198	0.00294867929230866	32.4	56.2	143.8	32.62	27.87	44.5	83.5	56	97.9	143.4	174.7	421812.6875	790617.641700867	530419.485832484	926982.248342207	1357816.60362208	1655066.18519227	Peak Found	High	High	High	High	High	NA	LAMP1	0.00294867929230866	2.198	1.136191386287144
High	Master Protein	Q96PV6	Leukocyte receptor cluster member 8 OS=Homo sapiens OX=9606 GN=LENG8 PE=1 SV=3	0	6.779	5	2	3	2	1	800	88.1	9.11	2.4	2	0	2.877	0.0199414194907452	50.25	58.7	141.3	53.05	35.34	38.1	NA	83.8	136.2	223.5	118.3	93916.28125	NA	206676.123971622	335758.688727981	551065.120964432	291635.764746863	Peak Found	High	High	Peak Found	High	Peak Found	NA	LENG8	0.0199414194907452	2.877	1.5245652210771998
High	Master Protein	Q86X29	Lipolysis-stimulated lipoprotein receptor OS=Homo sapiens OX=9606 GN=LSR PE=1 SV=4	0.003	3.257	2	1	1	1	1	649	71.4	7.97	1.99	1	0	0.01	4.79137931034483e-16	NA	200	NA	13.56	NA	222.4	207.8	169.8	NA	NA	NA	494936.65625	462442.87856523	377972.870903595	NA	NA	NA	Peak Found	High	Peak Found	Not Found	Not Found	Not Found	NA	LSR	4.79137931034483e-16	0.01	-6.643856189774724
High	Master Protein	Q9BS40	Latexin OS=Homo sapiens OX=9606 GN=LXN PE=1 SV=2	0	15.623	8	1	4	1	1	222	25.7	5.78	13.59	1	0	0.447	1.75546053067397e-6	4.1	138.5	61.5	11.2	24.12	151.2	121.7	131.1	83.4	54.4	58.2	3909575	3146479.67290553	3387765.78200174	2155723.14760035	1405966.32830426	1504756.71976749	High	High	High	Peak Found	Peak Found	Peak Found	NA	LXN	1.75546053067397e-6	0.447	-1.1616532634787693
High	Master Protein	P49006	MARCKS-related protein OS=Homo sapiens OX=9606 GN=MARCKSL1 PE=1 SV=2	0.001	4.584	23	2	3	2	1	195	19.5	4.67	6.77	2	0	4.117	2.2667877669221e-6	43.88	67.3	132.7	18.43	157.08	11.7	10.8	8.1	21.2	14.2	534	378232.234375	346538.086061698	261155.160773984	682815.184318317	455538.852145895	17189851.3470707	Peak Found	Peak Found	Peak Found	High	High	High	NA	MARCKSL1	2.2667877669221e-6	4.117	2.0415934486591825
High	Master Protein	Q6UX53	Methyltransferase-like protein 7B OS=Homo sapiens OX=9606 GN=METTL7B PE=1 SV=2	0	5.591	5	1	2	1	1	244	27.8	8.38	5.04	1	0	3.029	7.00257077574232e-7	95.62	49.6	150.4	101.78	NA	14.7	85.5	240.8	NA	259	NA	84947.1484375	495549.929389486	1395793.60531091	NA	1501218.51976415	NA	Peak Found	Peak Found	High	Not Found	High	Not Found	NA	METTL7B	7.00257077574232e-7	3.029	1.5988415781332854
High	Master Protein	O95140	Mitofusin-2 OS=Homo sapiens OX=9606 GN=MFN2 PE=1 SV=3	0	26.614	13	4	11	4	1	757	86.3	6.98	32.21	4	0	2.03	0.00169166401816112	47.47	77	123	15.42	9.95	84.6	62	76.4	139.6	122.1	115.3	1128109.65625	826375.077285108	1019274.61695986	1860922.11583815	1627886.59151782	1537983.77648187	Peak Found	High	High	High	High	High	NA	MFN2	0.00169166401816112	2.03	1.0214797274104515
High	Master Protein	Q14728	Major facilitator superfamily domain-containing protein 10 OS=Homo sapiens OX=9606 GN=MFSD10 PE=1 SV=1	0.003	3.101	2	1	1	1	1	455	48.3	9.6	2.56	1	0	3.236	6.38833181358478e-6	57.12	48.3	151.7	54.62	8.62	33.8	NA	76.4	159.6	178.8	151.4	254787.84375	NA	575425.650808685	1202138.78259661	1346826.58509269	1140229.21003545	Peak Found	Not Found	Peak Found	Peak Found	High	Peak Found	NA	MFSD10	6.38833181358478e-6	3.236	1.6942116077678906
High	Master Protein	Q86TS9	39S ribosomal protein L52, mitochondrial OS=Homo sapiens OX=9606 GN=MRPL52 PE=1 SV=2	0	9.871	15	1	2	1	1	123	13.7	10.26	8.04	1	0	100	4.79137931034483e-16	NA	NA	200	NA	17.54	NA	NA	NA	237.3	167.7	195.1	NA	NA	NA	701847.716097285	495926.48166314	576973.519215695	Not Found	Not Found	Not Found	High	High	Peak Found	NA	MRPL52	4.79137931034483e-16	100	6.643856189774724
High	Master Protein	P03886	NADH-ubiquinone oxidoreductase chain 1 OS=Homo sapiens OX=9606 GN=MT-ND1 PE=1 SV=1	0	6.38	6	1	2	1	1	318	35.6	6.55	8.43	1	0	3.495	3.77243529460732e-6	83.89	39.9	160.1	87.3	32.42	123	33	27.8	132.3	97.3	186.6	1140282.25	306020.766514004	258227.496178567	1227088.1656071	902525.407545346	1730405.2655044	High	Peak Found	Peak Found	High	Peak Found	Peak Found	NA	MT-ND1	3.77243529460732e-6	3.495	1.8052924556007117
High	Master Protein	Q9GZM8	Nuclear distribution protein nudE-like 1 OS=Homo sapiens OX=9606 GN=NDEL1 PE=1 SV=1	0	6.926	3	1	2	1	1	345	38.4	5.24	6.98	1	0	2.096	6.58928184800522e-4	40.63	64.6	135.4	32.92	10.06	89.4	61	46.9	125.2	127.8	149.8	1061633	724496.867108233	556869.114700992	1487202.38558348	1518714.28760434	1779707.96850951	High	Peak Found	Peak Found	Peak Found	High	Peak Found	NA	NDEL1	6.58928184800522e-4	2.096	1.0676387168753634
High	Master Protein	Q330K2	NADH dehydrogenase (ubiquinone) complex I, assembly factor 6 OS=Homo sapiens OX=9606 GN=NDUFAF6 PE=1 SV=2	0.006	2.596	3	1	1	1	1	333	38.2	9.36	2.08	1	0	100	4.79137931034483e-16	NA	NA	200	NA	NA	NA	NA	NA	NA	NA	600	NA	NA	NA	NA	NA	1009380.59680172	Not Found	Not Found	Not Found	Not Found	Not Found	High	NA	NDUFAF6	4.79137931034483e-16	100	6.643856189774724
High	Master Protein	O75438	NADH dehydrogenase [ubiquinone] 1 beta subcomplex subunit 1 OS=Homo sapiens OX=9606 GN=NDUFB1 PE=1 SV=1	0	10.445	34	1	2	1	1	58	7	8.92	9.82	1	0	4.932	6.203481707651e-8	37.82	42.8	157.2	26.11	24.45	42.7	39.2	25.1	210.6	138.3	144.1	205529.671875	188771.838310675	120853.577689897	1013634.95747778	665638.934498883	693483.059553215	Peak Found	Peak Found	Peak Found	High	Peak Found	High	NA	NDUFB1	6.203481707651e-8	4.932	2.302172799740752
High	Master Protein	Q9Y6M9	NADH dehydrogenase [ubiquinone] 1 beta subcomplex subunit 9 OS=Homo sapiens OX=9606 GN=NDUFB9 PE=1 SV=3	0	12.171	31	3	4	3	1	179	21.8	8.38	11.39	3	0	2.121	0.0461409547040197	51.67	46.2	153.8	57.51	22.85	39.3	117.6	57.1	224.1	161.8	NA	202767.734375	606609.59691571	294765.22568673	1156170.28272049	834568.574429971	NA	Peak Found	Peak Found	Peak Found	High	High	Not Found	NA	NDUFB9	0.0461409547040197	2.121	1.084744620868468
High	Master Protein	Q9NZM5	Ribosome biogenesis protein NOP53 OS=Homo sapiens OX=9606 GN=NOP53 PE=1 SV=2	0	13.019	16	3	4	3	1	478	54.4	10.32	8.8	3	0	2.656	2.4837306304139e-4	27.4	58.3	141.7	46.68	51.66	124.2	60.5	57.5	147.2	48.6	162	1099693.28125	535617.162567094	508923.331495078	1303397.05157183	430811.813349004	1435083.69337634	High	High	Peak Found	Peak Found	Peak Found	Peak Found	NA	NOP53	2.4837306304139e-4	2.656	1.4092551466848378
High	Master Protein	Q8NDH3	Probable aminopeptidase NPEPL1 OS=Homo sapiens OX=9606 GN=NPEPL1 PE=1 SV=3	0	6.514	5	1	2	1	1	523	55.8	6.87	5.78	1	0	0.377	0.0121848344356616	2.03	145.2	54.8	9.16	14.42	203.6	231.7	NA	90.7	73.9	NA	288817.8125	328806.918910158	NA	128742.299131737	104919.859266661	NA	Peak Found	High	Not Found	Peak Found	Peak Found	High	NA	NPEPL1	0.0121848344356616	0.377	-1.4073635713934227
High	Master Protein	P16083	Ribosyldihydronicotinamide dehydrogenase [quinone] OS=Homo sapiens OX=9606 GN=NQO2 PE=1 SV=5	0.003	3.392	10	1	2	1	1	231	25.9	6.29	4.02	1	0	100	4.79137931034483e-16	NA	NA	200	NA	2.41	NA	NA	NA	NA	294.9	305.1	NA	NA	NA	NA	339656.701230128	351446.108165639	Not Found	Not Found	High	Not Found	Peak Found	High	NA	NQO2	4.79137931034483e-16	100	6.643856189774724
High	Master Protein	Q9BXW6	Oxysterol-binding protein-related protein 1 OS=Homo sapiens OX=9606 GN=OSBPL1A PE=1 SV=2	0	15.946	5	2	7	2	1	950	108.4	6.38	17.41	2	0	2.03	0.00993744774270281	73.85	56.8	143.2	53.07	44.71	49.8	31.6	91.2	88.9	125.5	212.9	532118.6015625	337839.765797884	974458.107021072	950309.111470863	1341414.55337694	2274972.17848772	High	Peak Found	High	High	High	High	NA	OSBPL1A	0.00993744774270281	2.03	1.0214797274104515
High	Master Protein	Q9H4L5	Oxysterol-binding protein-related protein 3 OS=Homo sapiens OX=9606 GN=OSBPL3 PE=1 SV=1	0	6.488	3	2	4	2	1	887	101.2	6.87	6.3	2	0	0.01	4.79137931034483e-16	NA	200	NA	18.15	NA	233.1	205.7	161.2	NA	NA	NA	252808.890625	223089.157661374	174818.834744167	NA	NA	NA	High	High	High	Not Found	Not Found	Not Found	NA	OSBPL3	4.79137931034483e-16	0.01	-6.643856189774724
High	Master Protein	Q9H300	Presenilins-associated rhomboid-like protein, mitochondrial OS=Homo sapiens OX=9606 GN=PARL PE=1 SV=2	0	5.562	11	2	2	2	1	379	42.2	9.79	1.94	2	0	2.51	0.0454396051747092	35.04	57	143	37.63	NA	164.7	81.5	100.8	NA	NA	253	281062.6875	139137.45142981	172021.71916936	NA	NA	431818.616550654	Peak Found	Peak Found	High	Not Found	Not Found	High	NA	PARL	0.0454396051747092	2.51	1.3276873641760472
High	Master Protein	Q9BUH6	Protein PAXX OS=Homo sapiens OX=9606 GN=PAXX PE=1 SV=2	0	9.937	9	1	5	1	1	204	21.6	5.48	16.69	1	0	2.254	0.00754096484500897	33.74	57.8	142.2	15.06	25.64	NA	77.9	62.9	172.4	107.9	178.8	NA	521640.933515705	421240.81017211	1154448.35977606	722303.509649009	1197379.29837728	Not Found	High	High	High	High	High	NA	PAXX	0.00754096484500897	2.254	1.172487515510134
High	Master Protein	Q9BY49	Peroxisomal trans-2-enoyl-CoA reductase OS=Homo sapiens OX=9606 GN=PECR PE=1 SV=2	0	7.699	8	1	2	1	1	303	32.5	8.81	4.68	1	0	0.01	4.79137931034483e-16	NA	200	NA	21.23	NA	151	225.8	223.2	NA	NA	NA	184962.984375	276605.472754763	273447.644008589	NA	NA	NA	Peak Found	High	Peak Found	Not Found	Not Found	Not Found	NA	PECR	4.79137931034483e-16	0.01	-6.643856189774724
High	Master Protein	A1L390	Pleckstrin homology domain-containing family G member 3 OS=Homo sapiens OX=9606 GN=PLEKHG3 PE=1 SV=1	0	7.144	3	1	4	1	1	1219	134.3	6.55	10.64	1	0	100	4.79137931034483e-16	NA	NA	200	NA	NA	NA	NA	NA	600	NA	NA	NA	NA	NA	628048.311042144	NA	NA	Not Found	Not Found	High	High	Not Found	High	NA	PLEKHG3	4.79137931034483e-16	100	6.643856189774724
High	Master Protein	P55058	Phospholipid transfer protein OS=Homo sapiens OX=9606 GN=PLTP PE=1 SV=1	0	6.676	9	2	5	2	1	493	54.7	7.01	6.42	2	0	100	4.79137931034483e-16	NA	NA	200	NA	21.24	NA	NA	NA	247.3	165.2	187.4	NA	NA	NA	237170.683628027	158435.417092176	179703.178367646	Not Found	Not Found	High	High	High	High	NA	PLTP	4.79137931034483e-16	100	6.643856189774724
High	Master Protein	Q8ND90	Paraneoplastic antigen Ma1 OS=Homo sapiens OX=9606 GN=PNMA1 PE=1 SV=2	0	10.368	13	2	3	2	1	353	39.7	4.83	6.93	2	0	0.01	4.79137931034483e-16	NA	200	NA	4.91	NA	NA	289.6	310.4	NA	NA	NA	NA	89899.9636037914	96362.4367948295	NA	NA	NA	High	High	High	Not Found	Not Found	Not Found	NA	PNMA1	4.79137931034483e-16	0.01	-6.643856189774724
High	Master Protein	P56282	DNA polymerase epsilon subunit 2 OS=Homo sapiens OX=9606 GN=POLE2 PE=1 SV=2	0	22.572	18	4	7	4	1	527	59.5	6.35	16.22	4	0	0.01	4.79137931034483e-16	NA	200	NA	34.9	NA	374	226	NA	NA	NA	NA	311361.328125	188090.428334558	NA	NA	NA	NA	High	High	Not Found	Not Found	High	Not Found	NA	POLE2	4.79137931034483e-16	0.01	-6.643856189774724
High	Master Protein	Q9GZU8	PSME3-interacting protein OS=Homo sapiens OX=9606 GN=PSME3IP1 PE=1 SV=1	0.004	2.78	3	1	3	1	1	254	28.9	5.45	5.37	1	0	12.115	4.79137931034483e-16	27.31	13.3	186.7	29.34	16.96	12	NA	18.2	209.5	152.8	207.5	121602.96875	NA	185263.192021087	2129704.73524602	1552697.55902561	2109334.43474747	Peak Found	Not Found	Peak Found	High	High	High	NA	PSME3IP1	4.79137931034483e-16	12.115	3.598722499676622
High	Master Protein	Q96D15	Reticulocalbin-3 OS=Homo sapiens OX=9606 GN=RCN3 PE=1 SV=1	0	6.562	9	1	1	1	1	328	37.5	4.89	0	1	0	100	4.79137931034483e-16	NA	NA	200	NA	NA	NA	NA	NA	600	NA	NA	NA	NA	NA	922966.126522201	NA	NA	Not Found	Not Found	Not Found	High	Not Found	Not Found	NA	RCN3	4.79137931034483e-16	100	6.643856189774724
High	Master Protein	P47914	60S ribosomal protein L29 OS=Homo sapiens OX=9606 GN=RPL29 PE=1 SV=2	0	8.82	9	1	12	1	1	159	17.7	11.66	42.57	1	0	0.471	5.48499517410366e-13	9.36	137.7	62.3	17.33	52.46	133.3	99.2	138.7	46.7	121.8	60.4	33145703.25	24651784.2971647	34478285.8790994	11601110.6297133	30276333.405421	15003880.6175164	High	High	High	High	High	High	NA	RPL29	5.48499517410366e-13	0.471	-1.0862010350493039
High	Master Protein	P62899	60S ribosomal protein L31 OS=Homo sapiens OX=9606 GN=RPL31 PE=1 SV=1	0	15.131	18	2	12	2	1	125	14.5	10.54	38.67	2	0	4.109	4.79137931034483e-16	344.49	65.4	134.6	129.9	84.6	12.1	285.5	NA	NA	241.7	60.8	3375536.5	79504401.9608819	NA	NA	67312392.2560826	16921010.1327974	High	High	High	High	High	High	NA	RPL31	4.79137931034483e-16	4.109	2.0387873305055693
High	Master Protein	P49207	60S ribosomal protein L34 OS=Homo sapiens OX=9606 GN=RPL34 PE=1 SV=3	0.002	3.641	13	2	7	2	1	117	13.3	11.47	9.84	2	0	16.161	4.79137931034483e-16	78.21	12	188	36.47	83.77	9.5	6	12.9	148.9	55.9	366.9	2416803.625	1520801.36720929	3274183.09821001	37902501.7655246	14219056.616944	93375443.5272439	High	Peak Found	High	High	High	High	NA	RPL34	4.79137931034483e-16	16.161	4.014444565898165
High	Master Protein	Q9HCY8	Protein S100-A14 OS=Homo sapiens OX=9606 GN=S100A14 PE=1 SV=1	0.003	3.086	11	1	2	1	1	104	11.7	5.24	0	1	0	4.374	1.76357016627088e-4	40.99	36	164	43.88	15.28	36.2	65.7	29.5	174.5	164.9	129.2	76411.0546875	138551.84927586	62330.4268878461	368178.384508583	348009.851859099	272635.220046564	Peak Found	Peak Found	Peak Found	High	Peak Found	High	NA	S100A14	1.76357016627088e-4	4.374	2.128953220386006
High	Master Protein	O75880	Protein SCO1 homolog, mitochondrial OS=Homo sapiens OX=9606 GN=SCO1 PE=1 SV=1	0	7.861	9	1	5	1	1	301	33.8	8.88	16.74	1	0	100	4.79137931034483e-16	NA	NA	200	NA	14.89	NA	NA	NA	331.6	NA	268.4	NA	NA	NA	347998.88424197	NA	281698.552303219	High	High	Not Found	High	High	High	NA	SCO1	4.79137931034483e-16	100	6.643856189774724
High	Master Protein	O00560	Syntenin-1 OS=Homo sapiens OX=9606 GN=SDCBP PE=1 SV=1	0.003	3.24	8	1	3	1	1	298	32.4	7.53	4.25	1	0	0.01	4.79137931034483e-16	NA	200	NA	NA	NA	NA	NA	600	NA	NA	NA	NA	NA	925979.812059972	NA	NA	NA	Not Found	High	High	High	Not Found	Not Found	NA	SDCBP	4.79137931034483e-16	0.01	-6.643856189774724
High	Master Protein	Q9NX18	Succinate dehydrogenase assembly factor 2, mitochondrial OS=Homo sapiens OX=9606 GN=SDHAF2 PE=1 SV=1	0	12.56	8	1	9	1	1	166	19.6	6.8	20.19	1	0	2.607	1.45072762018849e-7	15.59	56.5	143.5	24.83	24.76	71.1	44.8	50.8	185.3	119	129	1259816.375	793189.034465879	900442.362236503	3284682.60977948	2109337.01114943	2285578.08291015	High	High	Peak Found	High	High	High	NA	SDHAF2	1.45072762018849e-7	2.607	1.3823905828734695
High	Master Protein	Q9H0F6	Sharpin OS=Homo sapiens OX=9606 GN=SHARPIN PE=1 SV=1	0	6.146	7	1	1	1	1	387	39.9	5.8	5.51	1	0	100	4.79137931034483e-16	NA	NA	200	NA	NA	NA	NA	NA	NA	600	NA	NA	NA	NA	NA	303569.784535325	NA	Not Found	Not Found	Not Found	Not Found	High	Not Found	NA	SHARPIN	4.79137931034483e-16	100	6.643856189774724
High	Master Protein	Q8N8R3	Mitochondrial basic amino acids transporter OS=Homo sapiens OX=9606 GN=SLC25A29 PE=1 SV=2	0	16.125	21	3	3	3	1	303	32	8.75	9.49	3	0	0.473	7.33730475767034e-4	12.78	134.3	65.7	5.76	53.33	158.6	145.4	142.6	47.8	105.7	NA	1703021.875	1560673.81312996	1530561.87547497	513155.227537011	1134401.66137066	NA	Peak Found	High	Peak Found	Peak Found	High	High	NA	SLC25A29	7.33730475767034e-4	0.473	-1.080087911322692
High	Master Protein	O15431	High affinity copper uptake protein 1 OS=Homo sapiens OX=9606 GN=SLC31A1 PE=1 SV=1	0.003	3.342	6	1	1	1	1	190	21.1	7.42	2.1	1	0	0.495	0.0261987990969348	27.96	173.3	26.7	66.47	132.03	32.3	140.9	188.9	21.8	200.1	16	228578.96875	996616.706183026	1336487.82689614	153847.108056628	1415352.65579909	113076.541414921	Peak Found	Peak Found	High	Peak Found	Peak Found	Peak Found	NA	SLC31A1	0.0261987990969348	0.495	-1.0144995696951151
High	Master Protein	Q9ULF5	Zinc transporter ZIP10 OS=Homo sapiens OX=9606 GN=SLC39A10 PE=1 SV=2	0	6.129	3	1	5	1	1	831	94.1	6.76	5.63	1	0	0.01	4.79137931034483e-16	NA	200	NA	17.7	NA	337.5	NA	262.5	NA	NA	NA	278803.28125	NA	216788.131879867	NA	NA	NA	High	High	High	Not Found	High	Not Found	NA	SLC39A10	4.79137931034483e-16	0.01	-6.643856189774724
High	Master Protein	Q96SB8	Structural maintenance of chromosomes protein 6 OS=Homo sapiens OX=9606 GN=SMC6 PE=1 SV=2	0.002	3.457	2	1	4	1	1	1091	126.2	6.99	10.62	1	0	100	4.79137931034483e-16	NA	NA	200	NA	NA	NA	NA	NA	NA	NA	600	NA	NA	NA	NA	NA	493479.260456295	High	High	Not Found	High	Not Found	High	NA	SMC6	4.79137931034483e-16	100	6.643856189774724
High	Master Protein	Q5SQN1	Synaptosomal-associated protein 47 OS=Homo sapiens OX=9606 GN=SNAP47 PE=1 SV=3	0	12.392	5	2	5	2	1	464	52.5	8.69	8.08	2	0	2.646	0.00550120500428247	60.13	78.6	121.4	70.87	35.93	20.6	75.2	124.9	87	176.1	116.1	102648.0078125	374275.471147749	621368.381289395	433126.786111007	876334.501653601	577646.465702117	Peak Found	Peak Found	High	High	High	High	NA	SNAP47	0.00550120500428247	2.646	1.4038130616165896
High	Master Protein	Q8TAD8	Smad nuclear-interacting protein 1 OS=Homo sapiens OX=9606 GN=SNIP1 PE=1 SV=1	0.006	2.571	3	1	1	1	1	396	45.8	9.99	0	1	0	100	4.79137931034483e-16	NA	NA	200	NA	7.76	NA	NA	NA	316.5	NA	283.5	NA	NA	NA	378684.95489724	NA	339296.292595328	Not Found	Not Found	Not Found	High	Not Found	Peak Found	NA	SNIP1	4.79137931034483e-16	100	6.643856189774724
High	Master Protein	P62306	Small nuclear ribonucleoprotein F OS=Homo sapiens OX=9606 GN=SNRPF PE=1 SV=1	0.008	2.506	9	1	2	1	1	86	9.7	4.67	4.52	1	0	100	4.79137931034483e-16	NA	NA	200	NA	11.12	NA	NA	NA	276.4	NA	323.6	NA	NA	NA	4967304.41654439	NA	5814734.49308663	Not Found	Not Found	Not Found	High	Not Found	High	NA	SNRPF	4.79137931034483e-16	100	6.643856189774724
High	Master Protein	Q13596	Sorting nexin-1 OS=Homo sapiens OX=9606 GN=SNX1 PE=1 SV=3	0	13.896	8	2	3	2	1	522	59	5.15	8.63	2	0	2.903	0.0100198125589457	0	51.2	148.8	NA	NA	NA	153.7	NA	446.3	NA	NA	NA	149569.764526235	NA	434231.243420625	NA	NA	Not Found	Peak Found	Not Found	High	High	High	NA	SNX1	0.0100198125589457	2.903	1.5375445719645746
High	Master Protein	Q8WVM7	Cohesin subunit SA-1 OS=Homo sapiens OX=9606 GN=STAG1 PE=1 SV=3	0	11.271	3	3	14	1	1	1258	144.3	5.59	32.97	3	0	100	4.79137931034483e-16	NA	NA	200	NA	13.84	NA	NA	NA	214.6	217.4	168.1	NA	NA	NA	360885.640131486	365576.373049874	282708.59833093	High	High	High	High	High	High	NA	STAG1	4.79137931034483e-16	100	6.643856189774724
High	Master Protein	Q15208	Serine/threonine-protein kinase 38 OS=Homo sapiens OX=9606 GN=STK38 PE=1 SV=1	0.003	3.179	4	1	1	1	1	465	54.2	7.15	0	1	0	4.878	2.08633025745586e-5	0	34	166	NA	NA	102.1	NA	NA	NA	NA	497.9	71537.234375	NA	NA	NA	NA	348957.566744459	Peak Found	Not Found	Not Found	Not Found	Not Found	High	NA	STK38	2.08633025745586e-5	4.878	2.286289758134097
High	Master Protein	Q9UH65	Switch-associated protein 70 OS=Homo sapiens OX=9606 GN=SWAP70 PE=1 SV=1	0	13.816	4	2	6	2	1	585	69	5.87	16.49	2	0	0.257	4.79137931034483e-16	4.72	159.1	40.9	9.35	100.83	121.8	146.6	139.1	35.8	138.2	18.5	2291015.1875	2756732.94989236	2615506.86668169	672520.134123216	2599028.16520617	348495.531534879	High	High	High	Peak Found	High	Peak Found	NA	SWAP70	4.79137931034483e-16	0.257	-1.960159735468209
High	Master Protein	Q9P0U1	Mitochondrial import receptor subunit TOM7 homolog OS=Homo sapiens OX=9606 GN=TOMM7 PE=1 SV=1	0	9.75	25	2	8	2	1	55	6.2	10.29	17.2	2	0	2.019	0.0278160551041735	80.36	65.3	134.7	15.21	78.64	87	80.8	64.2	189.3	12.1	166.6	609151.09375	566223.459661398	449914.721125895	1325694.14659023	84411.9773865878	1167015.89243975	High	High	High	High	Peak Found	High	NA	TOMM7	0.0278160551041735	2.019	1.0136409106693862
High	Master Protein	Q86SZ2	Trafficking protein particle complex subunit 6B OS=Homo sapiens OX=9606 GN=TRAPPC6B PE=1 SV=1	0.005	2.714	6	1	1	1	1	158	18	8.68	1.87	1	0	100	4.79137931034483e-16	NA	NA	200	NA	59.24	NA	NA	NA	NA	174.3	425.7	NA	NA	NA	NA	160284.588211225	391384.726257807	Not Found	Not Found	Not Found	Not Found	Peak Found	High	NA	TRAPPC6B	4.79137931034483e-16	100	6.643856189774724
High	Master Protein	P30536	Translocator protein OS=Homo sapiens OX=9606 GN=TSPO PE=1 SV=3	0	12.108	15	1	7	1	1	169	18.8	9.36	13.94	1	0	3.428	3.80419604222161e-6	84.7	32.2	167.8	89.89	48.52	20.8	30.3	107.3	157.6	71.2	212.9	173727.640625	253356.060805501	897490.319894177	1318986.37435581	595516.440546737	1781642.25772827	High	High	High	High	High	High	NA	TSPO	3.80419604222161e-6	3.428	1.7773671094504129
High	Master Protein	Q9H6E5	Speckle targeted PIP5K1A-regulated poly(A) polymerase OS=Homo sapiens OX=9606 GN=TUT1 PE=1 SV=2	0	4.939	3	1	1	1	1	874	93.8	6.16	3.09	1	0	2.916	0.00907983207695094	11.69	51.1	148.9	12.04	NA	87.4	111.3	102.5	NA	NA	298.9	126767.375	161435.991940476	148706.43427874	NA	NA	433677.339666842	Peak Found	Peak Found	Peak Found	Not Found	Not Found	High	NA	TUT1	0.00907983207695094	2.916	1.54399071966485
High	Master Protein	Q96PU4	E3 ubiquitin-protein ligase UHRF2 OS=Homo sapiens OX=9606 GN=UHRF2 PE=1 SV=1	0	7.088	3	2	8	1	1	802	89.9	8.21	12.59	2	0	2.728	0.00557730298021826	77.81	40.5	159.5	82.37	40.56	124.2	40.9	26.7	72.8	174.4	160.9	567212.5625	186881.588603889	121956.230753128	332650.789477017	796837.000162457	735176.068140393	High	Peak Found	Peak Found	Peak Found	High	High	NA	UHRF2	0.00557730298021826	2.728	1.4478436443620855
High	Master Protein	Q6UW78	Ubiquinol-cytochrome-c reductase complex assembly factor 3 OS=Homo sapiens OX=9606 GN=UQCC3 PE=1 SV=2	0	13.551	24	1	5	1	1	93	10.1	9.41	14.74	1	0	3.032	1.02898579013758e-4	186.94	49.6	150.4	110.8	NA	275.5	NA	33.4	NA	NA	291	987645.9375	NA	119891.135877913	NA	NA	1043243.9723632	High	High	Peak Found	High	Not Found	High	NA	UQCC3	1.02898579013758e-4	3.032	1.6002697535090047
High	Master Protein	Q9P2Y5	UV radiation resistance-associated gene protein OS=Homo sapiens OX=9606 GN=UVRAG PE=1 SV=1	0.005	2.722	2	1	1	1	1	699	78.1	8.29	2.29	1	0	5.235	7.72513664934094e-6	111.85	32.1	167.9	106.22	NA	55.8	24.8	227.2	NA	292.1	NA	66681.8203125	29690.2741416632	271488.328341812	NA	349074.981851032	NA	Peak Found	Peak Found	High	Not Found	Peak Found	Not Found	NA	UVRAG	7.72513664934094e-6	5.235	2.3881895371560837
High	Master Protein	O15213	WD repeat-containing protein 46 OS=Homo sapiens OX=9606 GN=WDR46 PE=1 SV=3	0.006	2.625	2	1	1	1	1	610	68	9.67	2.13	1	0	4.369	4.79137931034483e-16	2.17	37.2	162.8	2.07	NA	92.8	95.6	NA	411.6	NA	NA	666723.0625	686551.756780279	NA	2956164.32108534	NA	NA	Peak Found	High	Not Found	Peak Found	Not Found	Not Found	NA	WDR46	4.79137931034483e-16	4.369	2.1273031057821306
High	Master Protein	Q969M3	Protein YIPF5 OS=Homo sapiens OX=9606 GN=YIPF5 PE=1 SV=1	0	7.666	5	1	2	1	1	257	28	4.36	5.72	1	0	2.665	0.0248590967954471	0	54.6	145.4	NA	NA	NA	NA	163.7	NA	436.3	NA	NA	NA	153532.862238929	NA	409193.279877593	NA	Not Found	Not Found	High	Not Found	High	Not Found	NA	YIPF5	0.0248590967954471	2.665	1.4141355329844512
High	Master Protein	Q86UP3	Zinc finger homeobox protein 4 OS=Homo sapiens OX=9606 GN=ZFHX4 PE=1 SV=1	0	8.747	1	1	4	1	1	3567	393.5	6.37	3.84	1	0	100	4.79137931034483e-16	NA	NA	200	NA	62.85	NA	NA	NA	433.3	166.7	NA	NA	NA	NA	340356.372034681	130911.08713357	NA	High	Not Found	High	High	Peak Found	High	NA	ZFHX4	4.79137931034483e-16	100	6.643856189774724
High	Master Protein	Q9UKY1	Zinc fingers and homeoboxes protein 1 OS=Homo sapiens OX=9606 GN=ZHX1 PE=1 SV=1	0	6.371	3	1	3	1	1	873	98	6.05	3.1	1	0	0.01	4.79137931034483e-16	NA	200	NA	17.37	NA	336.8	263.2	NA	NA	NA	NA	86901.6796875	67890.4402164554	NA	NA	NA	NA	High	High	Not Found	Not Found	High	Not Found	NA	ZHX1	4.79137931034483e-16	0.01	-6.643856189774724
High	Master Protein	Q8TF68	Zinc finger protein 384 OS=Homo sapiens OX=9606 GN=ZNF384 PE=1 SV=2	0.003	3.435	2	1	2	1	1	577	63.2	8.95	3.88	1	0	0.01	4.79137931034483e-16	NA	200	NA	38.21	NA	205.6	120.9	273.5	NA	NA	NA	322276.53125	189523.557599751	428608.674879101	NA	NA	NA	High	Peak Found	Peak Found	Not Found	High	Not Found	NA	ZNF384	4.79137931034483e-16	0.01	-6.643856189774724
High	Master Protein	Q6DD87	Zinc finger protein 787 OS=Homo sapiens OX=9606 GN=ZNF787 PE=1 SV=4	0	9.425	5	1	3	1	1	382	40.4	7.96	13.71	1	0	0.449	0.0022683235979029	9.24	138.1	61.9	19.31	59.82	97.6	127.9	144.6	57.4	129	43.6	873291.75	1143837.87587879	1293790.97860487	513097.180910279	1153841.54095903	389908.174548029	High	High	High	Peak Found	Peak Found	Peak Found	NA	ZNF787	0.0022683235979029	0.449	-1.15521264992094
