## Supplementary Materials (Bioinformatics Raw Data)Supplementary Materials and Methods for "Integrative Proteomic Analysis Implicates Inhibition of Intracellular Protein Trafficking in Therapy-Induced Migrastasis in Prostate Cancer": componentsAdhesome.csv

Official Symbol	Gene ID	Protein name	Swiss-Prot ID	Synonyms	Functional Category	FA
ACTN1	87	Actinin	P12814	alpha-actinin	Actin regulation	Intrinsic Proteins
CFL1	1072	cofilin	P23528	CFL	Actin regulation	Intrinsic Proteins
CORO1B	57175	coronin 1B	Q9BR76	coronin-2	Actin regulation	Intrinsic Proteins
CTTN	2017	Cortactin	Q14247	EMS1, Amplaxin	Actin regulation	Intrinsic Proteins
FLNA	2316	Filamin	P21333	endothelial actin-binding protein, ABP-280, alpha-filamin, OPD2	Actin regulation	Intrinsic Proteins
KEAP1	9817	Keap1	Q14145	Kelch-like protein19, cytosolic inhibitor of Nrf2, KLHL19	Actin regulation	Intrinsic Proteins
LASP1	3927	Lasp-1	Q14847	MLN50, LIM and SH3 domain protein1	Actin regulation	Intrinsic Proteins
ENAH	55740	Mena	Q8N8S7	ENAH	Actin regulation	Intrinsic Proteins
NEXN	91624	Nelin	Q7Z2X0	Nexilin	Actin regulation	Intrinsic Proteins
SVIL	6840	supervillin	O95425	archvillin; membrane-associated F-actin binding protein p205	Actin regulation	Intrinsic Proteins
VASP	7408	VASP	P50552	Vasodilator-stimulated phosphoprotein	Actin regulation	Intrinsic Proteins
CORO2A	7464	coronin-2A	Q92828	IR10; WDR2; CLIPINB	Actin regulation	Intrinsic Proteins
ACTB	60	actin	P60709	PS1TP5BP1	Adaptor	Intrinsic Proteins
JUB	84962	ajuba	Q96IF1	JUB	Adaptor	Intrinsic Proteins
SORBS2	8470	ArgBP2	Q96EX0	SORBS2	Adaptor	Intrinsic Proteins
BCAR1	9564	Cas	P56945	BCAR1, p130cas, crk associated substrate	Adaptor	Intrinsic Proteins
CAV1	857	Caveolin	Q03135	Caveolin-1, VIP21	Adaptor	Intrinsic Proteins
SMPX	23676	Chisel	Q9UHP9	Smpx, small muscular protein	Adaptor	Intrinsic Proteins
SH3KBP1	30011	CIN85	Q96B97	CIN85, SH3KBP1, Cbl-interacting protein of 85kDa, HSB-1, SH3 domain kinase-binding protein 1, SETA	Adaptor	Intrinsic Proteins
CRK	1398	Crk	P46108	CrkII	Adaptor	Intrinsic Proteins
CRKL	1399	CrkL	P46109	crk-like protein	Adaptor	Intrinsic Proteins
EZR	7430	Ezrin	P15311	CVL; CVIL; VIL2	Adaptor	Intrinsic Proteins
FHL2	2274	FHL2	Q14192	SLIM3, four and a half LIM domains protein 2, DRAL	Adaptor	Intrinsic Proteins
GAB1	2549	Gab1	Q13480	GRB2-associated binding protein 1	Adaptor	Intrinsic Proteins
GRB2	2885	Grb2	P62993	Grb3-3, ASH	Adaptor	Intrinsic Proteins
GRB7	2886	Grb7	Q14451	B47	Adaptor	Intrinsic Proteins
HAX1	10456	HAX1	O00165	SCN3; HS1BP1; HCLSBP1	Adaptor	Intrinsic Proteins
NEDD9	4739	HEF1	Q14511	CasL, NEDD9, human enhancer of filamentation 1	Adaptor	Intrinsic Proteins
CASS4	57091	HEPL	Q9NQ75	CAS4	Adaptor	Intrinsic Proteins
TGFB1I1	7041	Hic-5	Q9BPW3	ARA55, TGFB1I1, TSC-5	Adaptor	Intrinsic Proteins
ITGB1BP1	9270	ICAP-1	O14713	integrin beta 1 binding protein 1, ICAP-1alpha, ICAP1, ICAP1A, ICAP1B	Adaptor	Intrinsic Proteins
FERMT1	55612	Kindlin-1	Q9BQL6	kindlerin, URP1, unc112 related protein	Adaptor	Intrinsic Proteins
FERMT2	10979	Kindlin-2	Q96AC1	Mig-2, Pleckstrin homology domain-containing family C member1, mitogen inducible gene 2	Adaptor	Intrinsic Proteins
FERMT3	83706	Kindlin-3	Q86UX7	UNC-112 related protein 2; fermitin family homolog 3;	Adaptor	Intrinsic Proteins
LPXN	9404	Leupaxin	O60711	LDPL	Adaptor	Intrinsic Proteins
PPFIA1	8500	LIP-1	Q13136	LIP.1, Liprin-alpha-1, PTPRF-interacting protein alpha1, LAR-interacting protein 1	Adaptor	Intrinsic Proteins
LPP	4026	LPP	Q93052	lipoma-preferred partner	Adaptor	Intrinsic Proteins
NF2	4771	merlin	P35240	neurofibromin 2, Schwannomin	Adaptor	Intrinsic Proteins
FBLIM1	54751	Migfilin	Q8WUP2	filamin-binding LIM protein1, FBLP-1, mig-2 interacting protein	Adaptor	Intrinsic Proteins
MSN	4478	Moesin	P26038	null	Adaptor	Intrinsic Proteins
NCK2	8440	Nck2	O43639	Grb4, NCKbeta	Adaptor	Intrinsic Proteins
PALLD	23022	Palladin	Q7L3E0	MYN; PNCA1; CGI151; SIH002; CGI-151	Adaptor	Intrinsic Proteins
PARVA	55742	parvin-A	Q9NVD7	parvin-alpha, actopaxin, CH-ILKBP	Adaptor	Intrinsic Proteins
PARVB	29780	Parvin-B	Q9HBI1	Parvin-beta, Affixin	Adaptor	Intrinsic Proteins
PXN	5829	paxillin	P49023	null	Adaptor	Intrinsic Proteins
LIMS1	3987	PINCH-1	P48059	PINCH; PINCH1; PINCH-1	Adaptor	Intrinsic Proteins
LIMS2	55679	PINCH-2	Q7Z4I7	PINCH2; PINCH-2	Adaptor	Intrinsic Proteins
GNB2L1	10399	RACK1	P63244	GNB2L1, Receptor for activated C kinase, guanine nucleotide-binding protein beta subunit2-like 1	Adaptor	Intrinsic Proteins
RDX	5962	Radixin	P35241	DFNB24	Adaptor	Intrinsic Proteins
OSTF1	26578	SH3P2	Q92882	OSTF1, Osteoclast stimulating factor 1	Adaptor	Intrinsic Proteins
NUDT16L1	84309	Syndesmos	Q9BRJ7	NUD16-like protein1, SDOS	Adaptor	Intrinsic Proteins
SYNM	23336	Synemin	Q8TE62	desmuslin	Adaptor	Intrinsic Proteins
SDCBP	6386	syntenin-1	O00560	syndecan binding protein1, MDA-9, TACIP18	Adaptor	Intrinsic Proteins
TLN1	7094	talin	Q9Y490	TLN; ILWEQ	Adaptor	Intrinsic Proteins
TNS1	7145	Tensin	Q9HBL0	tensin-1	Adaptor	Intrinsic Proteins
TES	26136	TES	Q9UGI8	testin, testis derived transcript, TESS-2	Adaptor	Intrinsic Proteins
TRIP6	7205	TRIP6	Q15654	Thyroid receptor-interacting protein6, ZRP-1, Zyxin-related protein1, OPA-interacting protein1	Adaptor	Intrinsic Proteins
VCL	7414	Vinculin	P18206	metavinculin	Adaptor	Intrinsic Proteins
SORBS3	10174	Vinexin	O60504	SCAM1, Sorbin and SH3 domain-containing protein3, SH3D4	Adaptor	Intrinsic Proteins
LDB3	11155	zasp	O75112	CYPHER, ORACLE, PDLIM6, ZASP, ldb3z1, ldb3z4	Adaptor	Intrinsic Proteins
ZYX	7791	Zyxin	Q15942	ESP-2, HED-2	Adaptor	Intrinsic Proteins
NDEL1	81565	NUDEL	Q9GZM8	EOPA; NUDEL; MITAP1	Adaptor	Intrinsic Proteins
SH2B1	25970	SH2B1	Q9NRF2	PSM; SH2B	Adaptor	Intrinsic Proteins
TENC1	23371	tensin 2	Q63HR2	TNS2; C1TEN; C1-TEN	Adaptor	Intrinsic Proteins
ZFYVE21	79038	zinc finger FYVE domain-containing protein 21	Q9BQ24	ZF21	Adaptor	Intrinsic Proteins
SLC3A2	6520	CD98	P08195	Lymphocyte activation antigen 4F2 large subunit	Adhesion receptor	Intrinsic Proteins
KTN1	3895	Kinectin	Q86UP2	Kinesin receptor	Adhesion receptor	Intrinsic Proteins
LRP1	4035	LRP-1	Q07954	low density lipoprotein receptor-related protein 1, Alpha-2-macroglobulin receptor, CD91, Apolipoprotein E receptor	Adhesion receptor	Intrinsic Proteins
PVR	5817	Necl-5	P15151	CD155, HVED, NECL5, Necl-5, PVS, TAGE4, nectin-like 5	Adhesion receptor	Intrinsic Proteins
SDC4	6385	syndecan	P31431, P34741	SYND4	Adhesion receptor	Intrinsic Proteins
ITGA1	3672	CD49a	P56199	VLA1; CD49a	Adhesion receptor	Intrinsic Proteins
ITGA2	3673	CD49b	P17301	BR; GPIa; CD49B; VLA-2; VLAA2; BDPLT9	Adhesion receptor	Intrinsic Proteins
ITGA3	3675	CD49c	P26006	VL3A; CD49C; GAPB3; MSK18; VCA-2; VLA3a; GAP-B3	Adhesion receptor	Intrinsic Proteins
ITGA4	3676	CD49d	P13612	VLA4, IA4; CD49D	Adhesion receptor	Intrinsic Proteins
ITGA5	3678	CD49e	P08648	FNRA; CD49e; VLA5A	Adhesion receptor	Intrinsic Proteins
ITGA6	3655	CD49f	P23229	CD49f; VLA-6; ITGA6B	Adhesion receptor	Intrinsic Proteins
ITGA7	3679	ITGA7	Q4LE35	FLJ25220	Adhesion receptor	Intrinsic Proteins
ITGA8	8516	ITGA8	P53708	null	Adhesion receptor	Intrinsic Proteins
ITGA9	3680	ITGA9	Q13797	RLC; ITGA4L; ALPHA-RLC	Adhesion receptor	Intrinsic Proteins
ITGA10	8515	ITGA10	O75578	PRO827	Adhesion receptor	Intrinsic Proteins
ITGA11	22801	ITGA11	Q9UKX5	HsT18964	Adhesion receptor	Intrinsic Proteins
ITGAD	3681	CD11D	Q13349	ADB2; CD11D	Adhesion receptor	Intrinsic Proteins
ITGAE	3682	CD103	P38570	CD103; HUMINAE	Adhesion receptor	Intrinsic Proteins
ITGAL	3683	CD11a	P20701	CD11A; LFA-1; LFA1A	Adhesion receptor	Intrinsic Proteins
ITGAM	3684	CD11b	P11215	CR3A; MO1A; CD11B; MAC-1; MAC1A; SLEB6	Adhesion receptor	Intrinsic Proteins
ITGAV	3685	CD51	P06756	CD51; MSK8; VNRA	Adhesion receptor	Intrinsic Proteins
ITGAW	3686	ITGAW	null	null	Adhesion receptor	Intrinsic Proteins
ITGAX	3687	CD11c	P20702	CD11C; SLEB6	Adhesion receptor	Intrinsic Proteins
ITGB1	3688	CD29	P05556	CD29; FNRB; MDF2; VLAB; GPIIA; MSK12; VLA-BETA	Adhesion receptor	Intrinsic Proteins
ITGB2	3689	CD18	P05107	LAD; CD18; MF17; MFI7; LCAMB; LFA-1; MAC-1	Adhesion receptor	Intrinsic Proteins
ITGB3	3690	CD61	P05106	GT; CD61; GP3A; BDPLT2; GPIIIa	Adhesion receptor	Intrinsic Proteins
ITGB4	3691	CD104	P16144	CD104	Adhesion receptor	Intrinsic Proteins
ITGB5	3693	ITGB5	P18084	FLJ26658	Adhesion receptor	Intrinsic Proteins
ITGB6	3694	ITGB6	P18564	null	Adhesion receptor	Intrinsic Proteins
ITGB7	3695	ITGB7	P26010	Gut homing receptor beta subunit	Adhesion receptor	Intrinsic Proteins
ITGB8	3696	ITGB8	P26012	null	Adhesion receptor	Intrinsic Proteins
NRP1	8829	Neuropilin 1	O14786	NP1; NRP; BDCA4; CD304; VEGF165R	Adhesion receptor	Intrinsic Proteins
NRP2	8828	Neuropilin 2	O60462	NP2; NPN2; PRO2714; VEGF165R2	Adhesion receptor	Intrinsic Proteins
CD151	977	Tetraspanin-24	P48509	GP27; MER2; RAPH; SFA1; PETA-3; TSPAN24	Adhesion receptor	Intrinsic Proteins
PDE4D	5144	PDE4D	Q08499	DPDE3; PDE43; STRK1; HSPDE4D; PDE4DN2	cAMP phosphodiesterase	Intrinsic Proteins
PKD1	5310	PKD1	P98161	polycystin-1	Channel	Intrinsic Proteins
TRPM7	54822	Trpm7	Q96QT4	Channel-kinase1, LTrpC7, transient receptor potential cation channel subfamily M member 7, CHAK, TRP-PLIK	Channel	Intrinsic Proteins
CALR	811	calregulin	P27797	CRP55, grp60, calreticulin	Chaperone	Intrinsic Proteins
DDEF1	50807	ASAP1	Q9ULH1	AMAP1, DDEF1, development and differentiation enhancing factor 1, ARF GTPase activating protein 1, PAG2	GAP	Intrinsic Proteins
ASAP3	55616	ASAP3	Q8TDY4	ACAP4, Centaurin, CENTB6, FLJ20199, UPLC1, DDEFL1	GAP	Intrinsic Proteins
GIT1	28964	GIT1	Q9Y2X7	GIT1/ARF GTPase-activating protein/G protein-coupled receptor kinase-interactor1/Cool associated and tyrosine-phosphorylated protein 1	GAP	Intrinsic Proteins
GIT2	9815	GIT2	Q14161	GIT2/G protein-coupled receptor kinase-intractor2/p95PKL	GAP	Intrinsic Proteins
ARHGAP26	23092	Graf	Q9UNA1	Rho-GTPase-activating protein 26, OPHN1L1	GAP	Intrinsic Proteins
GRLF1	2909	p190GAP	Q9NRY4	p190RhoGAP, GRF-1, p190-A, Glucocorticoid receptor DNA-binding factor 1	GAP	Intrinsic Proteins
ASAP2	8853	PAG3	O43150	PAP, paxillin associated protein with ARFGAP activity 3, development and differentiation enhancing factor 2, PAPalpha, SHAG1,DDEF2	GAP	Intrinsic Proteins
ARHGAP24	83478	RC-GAP72	Q4KMG1	ARHGAP24	GAP	Intrinsic Proteins
DLC1	10395	START-GAP1	Q96QB1	ARHGAP7; p122-RhoGAP; STARD12	GAP	Intrinsic Proteins
AGAP2	116986	AGAP2	Q99490	PIKE; GGAP2; CENTG1	GAP	Intrinsic Proteins
STARD13	90627	START-GAP2	Q9Y3M8	DLC2; GT650; ARHGAP37	GAP	Intrinsic Proteins
RASA1	5921	p120GAP	P20936	p120Ras-GAP, Ras GTPase-activating protein1, RASGAP	GAP	Intrinsic Proteins
DEF6	50619	def6	Q01524	IRF4-binding protein; differentially expressed in FDCP 6 homolog	GEF	Intrinsic Proteins
DOCK1	1793	DOCK1	Q14185, Q92556	DOCK180	GEF	Intrinsic Proteins
ELMO1	9844	ELMO	Q92556	CED12; CED-12; ELMO-1; KIAA0281; MGC126406	GEF	Intrinsic Proteins
ARHGEF6	9459	Alpha-Pix	Q15052	PIXA; COOL2; MRX46; Cool-2; alphaPIX; alpha-PIX	GEF	Intrinsic Proteins
ARHGEF7	8874	Beta-Pix	Q14155	P50; P85; PAK3; PIXB; COOL1; P50BP; COOL-1; P85SPR; BETA-PIX; P85COOL1; Nbla10314	GEF	Intrinsic Proteins
DNM2	1785	Dynamin	P50570	Dynamin-2, DYN2	GTPase	Intrinsic Proteins
RHOU	58480	wrch-1	Q7L0Q8	ARHU; WRCH1; hG28K; CDC42L1;	GTPase	Intrinsic Proteins
PLCG1	5335	PLC-gamma	P19174	PLC-II, Phosphoinositide phospholipase C, PLC1	Phospholipase	Intrinsic Proteins
INPP5D	3635	SHIP1	O00145	SIP-145, hp51CN	PtdIns phosphatase	Intrinsic Proteins
INPPL1	3636	SHIP2	O15357	SHIP2	PtdIns phosphatase	Intrinsic Proteins
ITGB3BP	23421	Endonexin	Q13352	beta3-endonexin, TAP20, integrin beta 3 binding protein, nuclear receptor-interacting factor3	RNA or DNA regulation	Intrinsic Proteins
RAVER1	125950	Raver1	Q8IY67	ribonucleoprotein, PTB-binding 1	RNA or DNA regulation	Intrinsic Proteins
STAT3	6774	STAT3	P40763	APRF	RNA or DNA regulation	Intrinsic Proteins
SPTLC1	10558	serine palmitoyltransferase 1	O15269	HSAN; HSN1; LBC1; LCB1; SPT1; SPTI; HSAN1; hLCB1	Serine palmitoyltransferase	Intrinsic Proteins
ILK	3611	ILK	Q13418	p59ILK, ILK-1	Serine/threonine kinase	Intrinsic Proteins
PAK1	5058	PAK1	Q13153	p21 activated kinase 1, p65-PAK, Alpha-PAK	Serine/threonine kinase	Intrinsic Proteins
PDPK1	5170	PDK1	O15530	PDPK1, 3-phosphoinositide-dependent protein kinase 1	Serine/threonine kinase	Intrinsic Proteins
PRKCA	5578	PKC	P17252, Q05655, Q15139, Q02156, Q04759	AAG6; PKCA; PRKACA; PKC-alpha	Serine/threonine kinase	Intrinsic Proteins
PPM1M	132160	PP2C-eta	Q96MI6	partner of pix 1,2, PP2CE, PP2CA-eta	Serine/threonine phosphatase	Intrinsic Proteins
PPM1F	9647	POPX2	P49593	CAMKP; FEM-2; POPX2; hFEM-2; CaMKPase	Serine/threonine phosphatase	Intrinsic Proteins
PPP2CA	5515	PP2A	P67775	PP2CA, PP2A-alpha,	Serine/threonine phosphatase	Intrinsic Proteins
ABL1	25	Abl	P00519	c-abl, p150	Tyrosine Kinase	Intrinsic Proteins
CSK	1445	Csk	P41240	null	Tyrosine Kinase	Intrinsic Proteins
PTK2	5747	FAK	Q05397	pp125FAK, FAK1	Tyrosine Kinase	Intrinsic Proteins
PTK2B	2185	pyk2	Q14289	FAK2, CAKbeta	Tyrosine Kinase	Intrinsic Proteins
SRC	6714	Src	P12931	pp60-Src, c-Src	Tyrosine Kinase	Intrinsic Proteins
PEAK1	79834	PEAK1	Q9H792	SGK269	Tyrosine kinase	Intrinsic Proteins
PTPRF	5792	LAR-PTP	P10586	Leukocyte antigen related protein tyrosine phosphatase, Receptor-type tyrosine-protein phosphatase F	Tyrosine phosphatase	Intrinsic Proteins
PTPN12	5782	PTP-PEST	Q05209	PTPG1, PTPN12	Tyrosine phosphatase	Intrinsic Proteins
PTPRA	5786	RPTP-alpha	P18433	LRP, HPTPalpha	Tyrosine phosphatase	Intrinsic Proteins
PTPN6	5777	SHP1	P29350	PTPN6, PTP-1C, SH-PTP1, SHP-1L	Tyrosine phosphatase	Intrinsic Proteins
PTPN11	5781	SHP2	Q06124	PTPN11, PTP-2C, PTP-1D	Tyrosine phosphatase	Intrinsic Proteins
PRNP	5621	Prion	P04156	PRIP, PRP	Unknown	Intrinsic Proteins
MYH9	4627	myosin-9	P35579	MHA; FTNS; EPSTS; BDPLT6; DFNA17; NMMHCA; NMHC-II-A; NMMHC-IIA	Actin regulation	Intrinsic Proteins
MACF1	23499	ACF7	Q9UPN3	MACF; OFC4	Actin regulation	Intrinsic Proteins
ARPC2	10109	arp2/3	O15144	p34-ARC	Actin regulation	Associated Proteins
MARCKS	4082	MARCKS	P29966	myristoylated alanine-rich protein kinase C substrate, MARCS, MACS, PKCSL	Actin regulation	Associated Proteins
PFN1	5216	Profilin	P07737	Profilin-1	Actin regulation	Associated Proteins
ABI1	10006	Abl1	Q8IZP0	E3B1; ABI-1; ABLBP4; NAP1BP; SSH3BP; SSH3BP1	Adaptor	Associated Proteins
ABI2	10152	Abl2	Q9NYB9	ABI-2; ABI2B; AIP-1; AblBP3; SSH3BP2; argBPIA; argBPIB	Adaptor	Associated Proteins
ABI3	51225	Abl3	Q9P2A4	E3B1; ABI-1; ABLBP4; NAP1BP; SSH3BP; SSH3BP1	Adaptor	Associated Proteins
ANKRD28	23243	ANKRD28	O15084	PITK	Adaptor	Associated Proteins
CSRP1	1465	Crp1	P21291	cysteine-rich protein 1	Adaptor	Associated Proteins
IRS1	3667	IRS1	P35568	HIRS-1	Adaptor	Associated Proteins
MAPK8IP3	23162	JSAP-1	Q9UPT6	JSAP-1/JIP3	Adaptor	Associated Proteins
PLEC	5339	Plectin	Q15149	EBS1, PLTN, PCN, hemidesmosomal protein 1	Adaptor	Associated Proteins
SORBS1	10580	Ponsin	Q9BX66	CAP, Sorbin and SH3 domain containing protein1, c-Cbl-associated protein, SH3 domain protein 5, R85FL, SH3P12, FLAF2	Adaptor	Associated Proteins
SHC1	6464	Shc	P29353	ShcA, SHC transforming protein C1, p66SHC, p52SHC	Adaptor	Associated Proteins
MYOM1	8736	skelemin	P52179	190 kDa connectin-associated protein; 190 kDa titin-associated protein; EH-myomesin; myomesin (M-protein) 1 (190kD); myomesin 1; myomesin 1 (skelemin) (185kD); myomesin 1 (skelemin) 185kDa	Adaptor	Associated Proteins
TSPAN1	10103	TSPAN1	O60635	Tetraspanin, Tspan-1, TM4SF, NET-1	Adaptor	Associated Proteins
TUBA1B	10376	tubulin	P68363, P68366, Q9NY65, Q71U36	alpha-ubiquitous tubulin, alpha-tubulin1, 2, 3, 6	Adaptor	Associated Proteins
VIM	7431	Vimentin	P08670	null	Adaptor	Associated Proteins
SHARPIN	81858	Sharpin	Q9H0F6	SHANK-associated RH domain interactor	Adaptor	Associated Proteins
FABP3	2170	FABPH	P05413	MDGI; FABP11; H-FABP; M-FABP; O-FABP	adaptor	Associated Proteins
NISCH	11188	Nischarin	Q9Y2I1	I-1; IRAS	adaptor	Associated Proteins
CIB1	10519	CIB1	Q99828	CIB; KIP; KIP1; SIP2-28	adaptor	Associated Proteins
CIB2	10518	CIB2	O75838	KIP2; USH1J; DFNB48	adaptor	Associated Proteins
SRCIN1	80725	SRCN1	Q9C0H9	P140; SNIP	adaptor	Associated Proteins
ADAM12	8038	ADAM12	O43184	Meltrin, MCMP	Adhesion receptor	Associated Proteins
CEACAM1	634	CEACAM1	P13688	BGP-1, biliary glycoprotein1, CD66A	Adhesion receptor	Associated Proteins
ENG	2022	Endoglin	P17813	CD105, HHT1	Adhesion receptor	Associated Proteins
CD47	961	IAP	Q08722	integrin-associated protein, CD47, mer6	Adhesion receptor	Associated Proteins
LAYN	143903	Layilin	Q8TAY8	null	Adhesion receptor	Associated Proteins
SIRPA	140885	SHPS1	P78324	SHP substrate 1, Sirp-alpha1, MyD-1 antigen, Bit	Adhesion receptor	Associated Proteins
THY1	7070	Thy1	P04216	CD90 antigen	Adhesion receptor	Associated Proteins
PLAUR	5329	uPAR	Q03405	CD87 antigen, Urokinase plasminogen activator surface receptor	Adhesion receptor	Associated Proteins
KCNH2	3757	hERG	Q12809	LQT2, ERG1, KCNH2, Ether-a-go-go related	Channel	Associated Proteins
SLC16A3	9123	MCT4	O15427	MCT3; MCT4; MCT 3; MCT 4; MCT-3; MCT-4	Channel	Associated Proteins
SLC9A1	6548	NHE1	P19634	APNH, Na+/H+ antiporter, amiloride-sensitive, solute carrier family 9 member 1	Channel	Associated Proteins
HSPB1	3315	HSP27	P04792	HSPB1	Chaperone	Associated Proteins
HSPA2	3306	HSP72	P54652	HSPA1	Chaperone	Associated Proteins
CBL	867	Cbl	P22681	c-Cbl, RNF55	E3-ligase	Associated Proteins
RNF5	6048	RNF5	Q99942	RMA1; RING5	E3-ligase	Associated Proteins
RNF185	91445	RNF185	Q96GF1	ring finger protein 185	E3-ligase	Associated Proteins
ARHGAP5	394	Rho-GAP5	Q13017	p190-B, ARHGAP5	GAP	Associated Proteins
ARHGAP32	9743	RICS	Q86YL6	p200GAP, Rac GTPase activating protein, Rho GTPase activating protein	GAP	Associated Proteins
BCAR3	8412	AND-34	O75815	BCAR3	GEF	Associated Proteins
RAPGEF1	2889	C3G	Q13905	RAPGEF1	GEF	Associated Proteins
SOS1	6654	SOS1	Q07889	GGF1	GEF	Associated Proteins
TIAM1	7074	tiam1	Q13009	null	GEF	Associated Proteins
TRIO	7204	Trio	O75962	triple functional domain protein, PTPRF-interacting protein, tgat	GEF	Associated Proteins
VAV1	7409	VAV 1	P15498	VAV	GEF	Associated Proteins
VAV2	7410	VAV 2	P52735	VAV-2	GEF	Associated Proteins
VAV3	10451	VAV 3	Q9UKW4	null	GEF	Associated Proteins
ARHGEF12	23365	ARHGC	Q9NZN5	LARG; PRO2792	GEF	Associated Proteins
ARHGEF2	9181	ARHG2	Q92974	GEF; P40; GEFH1; LFP40; GEF-H1	GEF	Associated Proteins
CYTH2	\u00a09266	cytohesin-2	Q99418	ARNO; CTS18; PSCD2; SEC7L; PSCD2L; CTS18.1; Sec7p-L; Sec7p-like	GEF	Associated Proteins
ARF1	375	ARF1	P84077	ARF1	GTPase	Associated Proteins
HRAS	3265	H-Ras	P01112	c-bas, p21Ras. K-Ras	GTPase	Associated Proteins
RAC1	5879	Rac1	P15154	p21-Rac1	GTPase	Associated Proteins
RHOA	387	RhoA	P61586	Rho12, ARHA12	GTPase	Associated Proteins
PLD1	5337	PLD1	Q13393	Phospholipase D1, Choline phosphatase 1, Phosphatidylcholine-hydrolyzing phospholipase D1, hPLD1	Phospholipase	Associated Proteins
CAPN1	823	Calpain	P07384	calpain-1, Calpain-2, muCANP	Protease	Associated Proteins
CAPN2	824	Calpain 2	P17655	CANP2; mCANP; CANPL2; CANPml	Protease	Associated Proteins
CASP8	841	Caspase 8	Q14790	CAP4; MACH; MCH5; FLICE; ALPS2B; Casp-8	Protease	Associated Proteins
MMP14	4323	MMP14	P50281	MMP-14; MMP-X1; MT-MMP; MT1MMP; MTMMP1; MT1-MMP; MT-MMP 1	Protease	Associated Proteins
PIK3CA	5290	PI3K	P42336	PI3-kinase p110 subunit alpha, PIK3CA	PtdIns kinase	Associated Proteins
PIP5K1C	23396	PIP5K	O60331	PIPKIgamma, PtdInsPKIgamma, Phosphatidylinositol-4-phosphate 5-kinase type I gamma	PtdIns kinase	Associated Proteins
PTEN	5728	PTEN	P60484	TEP1, MMAC1	PtdIns phosphatase	Associated Proteins
PABPC1	26986	PABP1	P11940	polyA binding protein, Polyadenylate-binding protein1	RNA or DNA regulation	Associated Proteins
SSH1	\u00a054434	Slingshot homolog 1	Q8WYL5	SSH1L	Serine phosphatase	Associated Proteins
AKT1	207	AKT	P31749	PKB	Serine/threonine kinase	Associated Proteins
MAPK1	5594	ERK	P28482	ERK/ERK2/MAPK2/p38	Serine/threonine kinase	Associated Proteins
MAPK8	5599	JNK	P45983	MAPK8, c-Jun N-terminal kinase1, JNK21B1, JNK-46, JNK1	Serine/threonine kinase	Associated Proteins
LIMK1	3984	LIMK	P53667	LIMK, LIMK-1	Serine/threonine kinase	Associated Proteins
PRKACA	5566	PKA	P17612	cAMP dependent protein kinase, PKA C alpha	Serine/threonine kinase	Associated Proteins
ROCK1	6093	ROCK	Q13464	p160ROCK, Rho kinase	Serine/threonine kinase	Associated Proteins
ILKAP	80895	ILKAP	Q9H0C8	ILK-associated protein phosphatase 2C, PP2C-delta	Serine/threonine phosphatase	Associated Proteins
INSR	3643	IR	P06213	insulin receptor, CD220	Tyrosine Kinase	Associated Proteins
FYN	2534	fyn	P06241	SLK, proto-oncogene syn, p59-Fyn, SYN	Tyrosine Kinase	Associated Proteins
LYN	4067	lyn	P07948	JTK8	Tyrosine Kinase	Associated Proteins
SYK	6850	syk	P43405	spleen tyrosine kinase	Tyrosine Kinase	Associated Proteins
TESK1	7016	TESK1	Q15569	testicular protein kinase 1	Tyrosine Kinase	Associated Proteins
PTPN1	5770	PTP-1B	P18031	PTPN1, protein tyrosine phosphatase 1B	Tyrosine phosphatase	Associated Proteins
PTPRO	5800	PTPRO	Q16827	PTP-U2, PTP-phi, Glomerular epithelial protein 1	Tyrosine phosphatase	Associated Proteins
PTPRH	5794	SAP1	Q15426	PTPRH, protein tyrosine phosphatase, receptor type H	Tyrosine phosphatase	Associated Proteins
PTPN2	5771	TCPTP	P17706	PTPT, PTPN2	Tyrosine phosphatase	Associated Proteins
