## Supplementary Materials (Bioinformatics Raw Data)Supplementary Materials and Methods for "Integrative Proteomic Analysis Implicates Inhibition of Intracellular Protein Trafficking in Therapy-Induced Migrastasis in Prostate Cancer": PCA_sample_annotation.csv

original_column	sample	group
abundances_normalized_f2_126_sample	C1	Control
abundances_normalized_f2_127n_sample	C2	Control
abundances_normalized_f2_127c_sample	C3	Control
abundances_normalized_f2_128n_sample	C4	Control
abundances_normalized_f2_128c_sample	T1	Treatment
abundances_normalized_f2_129n_sample	T2	Treatment
abundances_normalized_f2_129c_sample	T3	Treatment
abundances_normalized_f2_130n_sample	T4	Treatment
