## Supplementary Materials (Bioinformatics Raw Data)Supplementary Materials and Methods for "Integrative Proteomic Analysis Implicates Inhibition of Intracellular Protein Trafficking in Therapy-Induced Migrastasis in Prostate Cancer": PCA_scores.csv

sample	PC1	PC2	PC3	PC4	PC5	PC6	PC7	PC8	group
C1	-44.22272480750789	8.116214852213044	45.000623562332194	32.665887585410395	-2.159294194570107	-13.021530243775787	-5.69606384856855	1.0576765505760473e-12	Control
C2	-68.95003204721375	32.446218549760545	-33.04197267335056	-9.32987723538891	1.41024470520868	18.880029284453002	-10.04791263635456	1.0767358752231364e-12	Control
C3	-18.31615988254896	-6.336913830096728	5.942037511218128	-15.658512800847705	5.3287912205001	-3.9604777831952442	42.1032162206607	1.0710630364875172e-12	Control
C4	-10.535792931858069	-60.956568242643215	14.232592497892162	-27.579362138251888	-7.154345122202407	3.217917121780194	-17.074088728973535	1.0703942803134658e-12	Control
T1	31.158238303876285	30.428269133818823	-11.656543929849482	-14.806367030251321	-24.871344465428887	-36.66940378907882	-6.246186851363393	1.0961282000830473e-12	Treatment
T2	29.999703528567704	-23.667152041371953	-26.520614054245648	32.363074558985396	-26.983241184904113	18.067024725071647	6.966591116353428	1.0703525225343838e-12	Treatment
T3	23.875535118685775	-13.939023975671638	-23.703320712626244	12.661390266256342	45.10178966859941	-15.679373657090023	-6.11293942521446	1.0717408575404881e-12	Treatment
T4	56.991232717998905	33.90895555399103	29.747197798629802	-10.316233205912344	9.327399372797316	29.16581434183508	-3.8926158465395795	1.0800701323103908e-12	Treatment
