## Supplementary Materials (Bioinformatics Raw Data)Supplementary Materials and Methods for "Integrative Proteomic Analysis Implicates Inhibition of Intracellular Protein Trafficking in Therapy-Induced Migrastasis in Prostate Cancer": PCA_variance_explained.csv

PC	variance_explained	percent_variance
PC1	0.3285612166308288	32.85612166308288
PC2	0.19707423033386845	19.707423033386846
PC3	0.14428095035222246	14.428095035222247
PC4	0.09446859267516118	9.446859267516118
PC5	0.0909088861050644	9.09088861050644
PC6	0.08491127181760043	8.491127181760042
PC7	0.05979485208525425	5.979485208525425
PC8	2.363114207936291e-28	2.363114207936291e-26
