## Supplementary Materials (Bioinformatics Raw Data)Supplementary Materials and Methods for "Integrative Proteomic Analysis Implicates Inhibition of Intracellular Protein Trafficking in Therapy-Induced Migrastasis in Prostate Cancer": QC_expected_membrane_terms_hits.csv

ID	Description	GeneRatio	BgRatio	RichFactor	FoldEnrichment	zScore	pvalue	p.adjust	qvalue	geneID	Count	desc_low
GO:0005925	focal adhesion	22/100	295/5575	0.0745762711864407	4.15762711864407	7.53089010901464	6.56590530856941e-09	4.3991565567415e-07	2.83370650159311e-07	HYOU1/CLTC/FLNA/FLNB/PDIA3/HSPA5/HSPA8/HSPA9/ITGB1/LMO7/MSN/MYH9/NPM1/P4HB/PLEC/ACTB/HSP90B1/VIM/AHNAK/ACTN4/CALR/ACTN1	22	focal adhesion
GO:0009986	cell surface	15/100	218/5575	0.0688073394495413	3.83600917431193	5.77253367970695	6.23397798568362e-06	0.000154822166429967	9.97283397270801e-05	PDIA3/ANXA2/HSPA5/HSP90AA1/HSPD1/ITGB1/LMO7/MSN/MYH9/ATP5F1A/P4HB/ATP5F1B/TFRC/CALR/PDIA4	15	cell surface
GO:0045121	membrane raft	9/100	104/5575	0.0865384615384615	4.82451923076923	5.32048939299947	8.97469429268069e-05	0.00129601690392714	0.000834826285326202	MYOF/ANXA2/HK1/ITGB1/ATP1A1/ATP5F1A/VDAC1/AHNAK/SERPINH1	9	membrane raft
GO:0098797	plasma membrane protein complex	10/100	138/5575	0.072463768115942	4.03985507246377	4.88657057931546	0.000161614161070204	0.00200521273920438	0.00129165313915757	CLTC/AP2A1/AP2B1/FLNA/ANXA2/ITGB1/ATP1A1/TFRC/UTRN/AHNAK	10	plasma membrane protein complex
GO:0098590	plasma membrane region	15/100	378/5575	0.0396825396825397	2.21230158730159	3.29891887473424	0.00276846436610251	0.017835299281622	0.0114885667014376	AP2A1/EEF1A1/MACF1/MYOF/ANXA2/HSP90AA1/ITGB1/KRT19/LMO7/MSN/MYH9/ATP1A1/SPTBN1/TFRC/UTRN	15	plasma membrane region
GO:0016323	basolateral plasma membrane	6/100	94/5575	0.0638297872340425	3.55851063829787	3.38074701543825	0.00653908504725691	0.0337014383204779	0.0217087033957517	AP2A1/ANXA2/HSP90AA1/MSN/ATP1A1/TFRC	6	basolateral plasma membrane
GO:0009925	basal plasma membrane	6/100	104/5575	0.0576923076923077	3.21634615384615	3.08327543704935	0.0105625699876724	0.0498374781108487	0.0321026960336967	AP2A1/ANXA2/HSP90AA1/MSN/ATP1A1/TFRC	6	basal plasma membrane
GO:0005911	cell-cell junction	9/100	216/5575	0.0416666666666667	2.32291666666667	2.67984024791209	0.0148948348167449	0.063161641311513	0.0406854248825143	FLNA/ANXA2/ITGB1/MSN/MYH9/ATP2A2/ACTB/AHNAK/ACTN1	9	cell-cell junction
GO:0098802	plasma membrane signaling receptor complex	3/100	33/5575	0.0909090909090909	5.06818181818182	3.1674916897698	0.0206979101531516	0.0707530602174059	0.0455754197786904	FLNA/ITGB1/TFRC	3	plasma membrane signaling receptor complex
GO:0009897	external side of plasma membrane	4/100	76/5575	0.0526315789473684	2.93421052631579	2.29435226924697	0.0468602954040302	0.122642179377735	0.078999675640018	ITGB1/P4HB/TFRC/CALR	4	external side of plasma membrane
GO:0016324	apical plasma membrane	5/100	118/5575	0.0423728813559322	2.36228813559322	2.02127042494611	0.060045455660424	0.145762519175667	0.093892588942692	AP2A1/HSP90AA1/LMO7/MSN/ATP1A1	5	apical plasma membrane
GO:0009898	cytoplasmic side of plasma membrane	3/100	65/5575	0.0461538461538462	2.57307692307692	1.72394044774625	0.110533200994279	0.232884417189205	0.150011957655261	AP2A1/AP2B1/MYH9	3	cytoplasmic side of plasma membrane
GO:0016327	apicolateral plasma membrane	1/100	12/5575	0.0833333333333333	4.64583333333333	1.7085367501814	0.195405640463598	0.350058232916071	0.225489199521743	KRT19	1	apicolateral plasma membrane
GO:0032838	plasma membrane bounded cell projection cytoplasm	2/100	70/5575	0.0285714285714286	1.59285714285714	0.674546410326656	0.358734146139436	0.498655348368096	0.321207687087069	DYNC1H1/OPA1	2	plasma membrane bounded cell projection cytoplasm
GO:0016328	lateral plasma membrane	1/100	32/5575	0.03125	1.7421875	0.568993894036482	0.440567573617531	0.561855266411314	0.36191776783761	ATP1A1	1	lateral plasma membrane
GO:0044853	plasma membrane raft	1/100	33/5575	0.0303030303030303	1.68939393939394	0.536763023778495	0.450660166552448	0.56332520819056	0.362864627428326	MYOF	1	plasma membrane raft
