## Supplementary Materials (Bioinformatics Raw Data)Supplementary Materials and Methods for "Integrative Proteomic Analysis Implicates Inhibition of Intracellular Protein Trafficking in Therapy-Induced Migrastasis in Prostate Cancer": 1hr_cutoff0.5_1hrDiffCon_Comparison Analysis(visualize BH p-value).xls

### Sheet: Sheet0
© 2000-2026 QIAGEN. All rights reserved.
Diseases and Bio Functions	KBU1h1uM_Contrl1h - 2025-02-04 10:44 PM	KBU1h10uM_Control1h - 2025-02-04 10:36 PM
Formation of cellular protrusions	2.69402	2.06633
Dynamics of actin cytoskeleton	1.77656	1.33871
Formation of pseudopodia	1.77656	1.33871
Formation of retraction fibers	1.03204	0.698822
Invasion of prostate cancer cell lines	1.05836	0
Accumulation of multivesicular bodies	1.03204	0
Quantity of L-histidine	0	0.698822
