## Supplementary Materials (Bioinformatics Raw Data)Supplementary Materials and Methods for "Integrative Proteomic Analysis Implicates Inhibition of Intracellular Protein Trafficking in Therapy-Induced Migrastasis in Prostate Cancer": 1hr_cutoff1_1hrDiffCon_Comparison Analysis(visualize BH p-value).xls

### Sheet: Sheet0
© 2000-2026 QIAGEN. All rights reserved.
Diseases and Bio Functions	KBU1h1uM_Contrl1h - 2025-02-04 09:54 PM	KBU1h10uM_Control1h - 2025-02-04 04:31 PM
Accumulation of multivesicular bodies	1.56511	0
Dynamics of actin cytoskeleton	0	1.11957
Formation of pseudopodia	0	1.11957
Quantity of prostate cancer cell lines	0	1.07736
