## Supplementary Materials (Bioinformatics Raw Data)Supplementary Materials and Methods for "Integrative Proteomic Analysis Implicates Inhibition of Intracellular Protein Trafficking in Therapy-Induced Migrastasis in Prostate Cancer": 15mins_cutoff1_15minDiffCon_Comparison Analysis(visualize BH p-value).xls

### Sheet: Sheet0
© 2000-2026 QIAGEN. All rights reserved.
Diseases and Bio Functions	KBU15min1uM_Ctrl15min - 2025-02-07 11:10 AM	KBU15min10uM_Control15min - 2025-02-07 12:01 PM
Intoxication	1.38006	0
Cell spreading of prostate cancer cell lines	1.38006	0
Clustering of centrosome	1.08407	0
