## Supplementary Materials (Bioinformatics Raw Data)Supplementary Materials and Methods for "Integrative Proteomic Analysis Implicates Inhibition of Intracellular Protein Trafficking in Therapy-Induced Migrastasis in Prostate Cancer": Cutoff1_1uMDiffTime_Comparison Analysis(visualize BH p-value).xls

### Sheet: Sheet0
© 2000-2026 QIAGEN. All rights reserved.
Diseases and Bio Functions	KBU15min1uM_Ctrl15min - 2025-02-07 11:10 AM	KBU1h1uM_Contrl1h - 2025-02-07 11:13 AM	KBU4h1uM_Control4h - 2025-02-07 11:15 AM
Accumulation of multivesicular bodies	0	1.56511	0
Intoxication	1.38006	0	0
Cell spreading of prostate cancer cell lines	1.38006	0	0
Arrest in cell cycle progression of prostate cancer cell lines	0	0	1.15568
Clustering of centrosome	1.08407	0	0
