## Supplementary Materials (Bioinformatics Raw Data)Supplementary Materials and Methods for "Integrative Proteomic Analysis Implicates Inhibition of Intracellular Protein Trafficking in Therapy-Induced Migrastasis in Prostate Cancer": PCA_sample_annotation.csv

sample	channel	condition	time	dose	label
abundances_scaled_f1_127n_sample_control_15_min	127n	Control 15 min	15 min	Control	Control 15 min | 127n
abundances_scaled_f1_128c_sample_control_15_min	128c	Control 15 min	15 min	Control	Control 15 min | 128c
abundances_scaled_f1_130n_sample_control_15_min	130n	Control 15 min	15 min	Control	Control 15 min | 130n
abundances_scaled_f2_127n_sample_control_1h	127n	Control 1 h	1 h	Control	Control 1 h | 127n
abundances_scaled_f2_128c_sample_control_1h	128c	Control 1 h	1 h	Control	Control 1 h | 128c
abundances_scaled_f2_130n_sample_control_1h	130n	Control 1 h	1 h	Control	Control 1 h | 130n
abundances_scaled_f3_127n_sample_control_4h	127n	Control 4 h	4 h	Control	Control 4 h | 127n
abundances_scaled_f3_128c_sample_control_4h	128c	Control 4 h	4 h	Control	Control 4 h | 128c
abundances_scaled_f3_130n_sample_control_4h	130n	Control 4 h	4 h	Control	Control 4 h | 130n
abundances_scaled_f1_127c_sample_kbu_15_min_1_u_m	127c	KBU 15 min 1 uM	15 min	1 uM	KBU 15 min 1 uM | 127c
abundances_scaled_f1_129n_sample_kbu_15_min_1_u_m	129n	KBU 15 min 1 uM	15 min	1 uM	KBU 15 min 1 uM | 129n
abundances_scaled_f1_130c_sample_kbu_15_min_1_u_m	130c	KBU 15 min 1 uM	15 min	1 uM	KBU 15 min 1 uM | 130c
abundances_scaled_f1_128n_sample_kbu_15_min_10_u_m	128n	KBU 15 min 10 uM	15 min	10 uM	KBU 15 min 10 uM | 128n
abundances_scaled_f1_129c_sample_kbu_15_min_10_u_m	129c	KBU 15 min 10 uM	15 min	10 uM	KBU 15 min 10 uM | 129c
abundances_scaled_f1_131_sample_kbu_15_min_10_u_m	131	KBU 15 min 10 uM	15 min	10 uM	KBU 15 min 10 uM | 131
abundances_scaled_f2_127c_sample_kbu_1h_1_u_m	127c	KBU 1 h 1 uM	1 h	1 uM	KBU 1 h 1 uM | 127c
abundances_scaled_f2_129n_sample_kbu_1h_1_u_m	129n	KBU 1 h 1 uM	1 h	1 uM	KBU 1 h 1 uM | 129n
abundances_scaled_f2_130c_sample_kbu_1h_1_u_m	130c	KBU 1 h 1 uM	1 h	1 uM	KBU 1 h 1 uM | 130c
abundances_scaled_f2_128n_sample_kbu_1h_10_u_m	128n	KBU 1 h 10 uM	1 h	10 uM	KBU 1 h 10 uM | 128n
abundances_scaled_f2_129c_sample_kbu_1h_10_u_m	129c	KBU 1 h 10 uM	1 h	10 uM	KBU 1 h 10 uM | 129c
abundances_scaled_f2_131_sample_kbu_1h_10_u_m	131	KBU 1 h 10 uM	1 h	10 uM	KBU 1 h 10 uM | 131
abundances_scaled_f3_128n_sample_kbu_4h_10_u_m	128n	KBU 4 h 10 uM	4 h	10 uM	KBU 4 h 10 uM | 128n
abundances_scaled_f3_129c_sample_kbu_4h_10_u_m	129c	KBU 4 h 10 uM	4 h	10 uM	KBU 4 h 10 uM | 129c
abundances_scaled_f3_131_sample_kbu_4h_10_u_m	131	KBU 4 h 10 uM	4 h	10 uM	KBU 4 h 10 uM | 131
abundances_scaled_f3_127c_sample_kbu_4h_1u_m	127c	KBU 4 h 1 uM	4 h	1 uM	KBU 4 h 1 uM | 127c
abundances_scaled_f3_129n_sample_kbu_4h_1u_m	129n	KBU 4 h 1 uM	4 h	1 uM	KBU 4 h 1 uM | 129n
abundances_scaled_f3_130c_sample_kbu_4h_1u_m	130c	KBU 4 h 1 uM	4 h	1 uM	KBU 4 h 1 uM | 130c
