## Supplementary Materials (Bioinformatics Raw Data)Supplementary Materials and Methods for "Integrative Proteomic Analysis Implicates Inhibition of Intracellular Protein Trafficking in Therapy-Induced Migrastasis in Prostate Cancer": PCA_scores.csv

sample	PC1	PC2	PC3	PC4	PC5	PC6	PC7	PC8	PC9	PC10	PC11	PC12	PC13	PC14	PC15	PC16	PC17	PC18	PC19	PC20	PC21	PC22	PC23	PC24	PC25	PC26	PC27	channel	condition	time	dose	label
abundances_scaled_f1_127n_sample_control_15_min	58.64987752408296	-44.468015820689786	19.73569700668323	-45.638862325474896	40.62693497708978	-20.79160290786549	11.555047172439343	-13.85618745958486	0.19314534468715883	2.946682371350704	3.8671407988147877	-17.08686570199956	-11.912213289080418	15.582052297251417	14.274235148766197	6.304388936299862	20.58808877954805	-9.547377758053699	-33.57998353636645	-17.710088015859647	-10.600154479795057	13.99088050918021	7.244032621219773	9.361569028420618	0.5260772672434323	-7.04331146162792	-8.289171923202084e-13	127n	Control 15 min	15 min	Control	Control 15 min | 127n
abundances_scaled_f1_128c_sample_control_15_min	-11.256234829335598	-123.7217657570056	72.66386003612081	8.879833095899608	-0.8497351856458286	6.3319188689315835	3.9452309633387537	-7.483094075932405	61.4942390483421	-10.873129872180836	30.163653341498676	-11.934438946210266	-4.769733346039823	-3.206956723839559	-7.815055304439499	2.2669646361481863	-6.971003724391879	-4.472671077949878	9.60287182377717	3.012842162216019	4.505076358940888	-4.953182846845685	-2.9607100029295026	-2.23211617083152	-0.6093757940891229	7.011728610367212	-8.024689702121533e-13	128c	Control 15 min	15 min	Control	Control 15 min | 128c
abundances_scaled_f1_130n_sample_control_15_min	58.92553401005529	-29.95509020516948	25.78541151133514	-39.28848643732874	-0.03362134543488347	1.443900219566021	54.688030338418066	-13.08480919929616	-15.279010603800762	-16.278200590431712	3.739330573166683	13.592760907327628	45.42726748595481	-10.134305239529864	11.89203928066398	-11.504386365868553	-3.3260364669251183	1.6703889110231125	4.118728649969947	4.1619996712218335	1.155853975539339	-6.9027733397796744	-4.668696928665396	-10.66477848536107	2.4410723526405262	-3.1261621562087907	-8.160921391595667e-13	130n	Control 15 min	15 min	Control	Control 15 min | 130n
abundances_scaled_f2_127n_sample_control_1h	-23.384356324573453	-14.467598507600785	-69.97367563626702	-6.5559941619988145	40.20131476222526	-17.597060482556365	6.206606660571997	-12.500695603489335	-3.534477424441083	20.03104460876058	-5.45821795290847	-2.671917128342811	-1.7235240989923903	28.057993383070343	-4.882896838529927	0.3847885569197568	-39.80790489580449	-5.371214011191433	5.952897193719554	16.132463919277587	27.54842938601079	3.194665068645337	0.48645192813905413	-2.0586370950450665	7.145239739328258	-4.4002875325243505	-8.374388779307695e-13	127n	Control 1 h	1 h	Control	Control 1 h | 127n
abundances_scaled_f2_128c_sample_control_1h	-145.79150136179564	-123.72433206764542	2.659504244390553	24.581815039607267	-3.4854290301233113	7.19702178972433	4.348985315254914	-18.049960205641753	-48.3771522606474	2.5983814596579506	19.13039616990906	5.492406194732752	-20.452333393134204	-12.063896598844721	-0.4958575533081225	-7.428598854945182	5.797934782239836	0.537373494669294	-6.726569745033928	6.081127854492442	-2.2317473944600668	-6.315665192217914	-1.2521305692708866	-0.7276970287985978	-4.587241120624966	0.5499898906558996	-8.168806337707296e-13	128c	Control 1 h	1 h	Control	Control 1 h | 128c
abundances_scaled_f2_130n_sample_control_1h	-49.1786868450317	13.057077624991258	-77.23869484117583	-74.07047676815567	-38.937731342310805	27.723535133723036	12.327948815882431	7.990696273479141	6.414691571359948	13.84020684690063	5.324173628473304	-17.17449236974288	-1.2026040109680713	2.2650035707011624	-0.4244145297018489	-3.7528360094520115	11.960089683844826	14.398817915547989	2.861282921604765	1.9134455328805131	13.622597082658853	33.26326054950054	1.2856734237295926	-4.214083154035733	-6.631410845384263	12.850456371046702	-8.142483317365593e-13	130n	Control 1 h	1 h	Control	Control 1 h | 130n
abundances_scaled_f3_127n_sample_control_4h	-23.71061035400526	53.744961544019915	45.117871461513595	-68.84268532419223	56.434279734379935	7.759208970199122	-38.473842981925436	-0.534842905711344	-11.138308195587175	-5.897005266552514	3.689021330352864	-9.489637481098285	2.213452796207925	-24.855191501804928	1.402204367452121	10.439147428525894	6.420494451011562	-1.0730769233873834	25.419498335788365	3.9692478636630777	-0.8593381484363117	-2.8872413553475833	-4.319013365819593	-12.509860262214316	-6.933825136582985	1.9851405870955796	-8.478340036377175e-13	127n	Control 4 h	4 h	Control	Control 4 h | 127n
abundances_scaled_f3_128c_sample_control_4h	-133.55418866583602	-40.24224380228048	106.65532577578269	18.212780436786673	-1.8266115405516055	7.270319532989534	-5.850296451649377	19.84767651163381	5.4581382055459065	1.484136078224002	-46.325393190397286	-5.461156270569105	22.960334484791932	18.01834363305439	10.040771165306879	5.40559296335344	3.281048481914447	3.5971515620972685	2.885906992876876	-6.3466839804322905	-1.312210556679338	8.097010374296746	4.75983526888825	2.365935601052299	5.8814513178384775	-7.364009348167808	-8.226172816543521e-13	128c	Control 4 h	4 h	Control	Control 4 h | 128c
abundances_scaled_f3_130n_sample_control_4h	-24.740388832441223	66.85061285143806	38.235434017038216	-39.2192966402354	-10.694565042194654	15.848640457410676	-1.8898435239875186	9.667483158135113	-10.741192242794288	-53.19294357290768	8.273550000019869	14.177513585591145	-14.14142502391166	25.642711933110505	-19.379214975651774	-3.0869334292338197	-21.12321611842423	-6.902852302150926	-8.96079262680932	-4.470071308248312	-10.716175022640652	3.973337292941394	-8.453198587560731	8.925671202117245	3.015225181851158	4.259234965866047	-8.365815954471538e-13	130n	Control 4 h	4 h	Control	Control 4 h | 130n
abundances_scaled_f1_127c_sample_kbu_15_min_1_u_m	53.255006710549786	-42.98832979212568	17.235138320835098	-27.219157481967027	-25.838375151583875	-33.389245474147096	10.370847056144047	-12.50448335103971	-1.2914698597295295	6.780395655000887	-31.65609108712525	21.24703670671667	-16.22303403309358	-4.928202132132207	-16.610454646132247	27.04175512855078	-2.881541699485278	-3.6789013780950617	11.786970421902987	10.083260501301051	-12.595796595918998	1.0503327333611994	9.840757942337248	-0.5837692952516201	-23.675044180639286	12.24990425016096	-8.193155100268343e-13	127c	KBU 15 min 1 uM	15 min	1 uM	KBU 15 min 1 uM | 127c
abundances_scaled_f1_129n_sample_kbu_15_min_1_u_m	53.32515952969237	-43.81209183196534	14.76309932794153	-20.389175975584017	-32.30703076364715	-54.59359612411839	-31.139703132742113	30.14977684356921	-8.188814893717149	-12.439057041030923	8.712740101796562	-3.2321349682535137	-6.207052589096785	1.8832147895504199	12.824931366688762	-11.414445473910641	2.735349186600351	22.35944501325121	0.6411361400245553	9.841082615422714	11.37352294685534	-2.414213937288645	-6.598344038816219	-7.043157337507211	10.202258697534964	-16.182100797083038	-7.961608264600384e-13	129n	KBU 15 min 1 uM	15 min	1 uM	KBU 15 min 1 uM | 129n
abundances_scaled_f1_130c_sample_kbu_15_min_1_u_m	74.73591837187554	-20.111326774538814	9.341143891088182	5.182666319462362	3.8379675251838434	12.766003762478142	5.689170298577527	18.138372859031534	-16.298798118492893	20.541569534673087	-1.66257615326265	-26.273967069961387	-3.637517322956677	6.118996058235873	2.485226615488524	-10.386659782646916	-9.220086147029775	12.78552942248992	15.320764579200308	5.039670872135188	-27.201564587510944	-13.960916387219335	1.3969043746666847	21.682905219070015	18.187174722845995	26.4039119437414	-8.40320127438999e-13	130c	KBU 15 min 1 uM	15 min	1 uM	KBU 15 min 1 uM | 130c
abundances_scaled_f1_128n_sample_kbu_15_min_10_u_m	88.34732558257943	-30.33734282691313	13.584583802431062	12.454933713831577	9.12681572554784	34.25535196071483	-19.711735815742934	-10.542810533184655	-1.0266916012751073	9.160544716400759	-8.53575438246536	4.966671402106903	8.891652297791712	-1.6613168161174696	-42.783117134419996	-17.067834089014017	8.674041146627827	16.90024573515137	-10.116333980049754	11.609534043565574	1.0146578995082323	4.573611730876299	8.460403007134714	6.082909261190544	-4.314455353587405	-25.10642471609749	-8.306189171793525e-13	128n	KBU 15 min 10 uM	15 min	10 uM	KBU 15 min 10 uM | 128n
abundances_scaled_f1_129c_sample_kbu_15_min_10_u_m	89.30636119742366	-25.360741784409218	10.943352008492583	19.893363636337252	-5.296118167260923	29.715187172610648	-17.549770153579473	-11.404472292371624	-6.631772590236899	0.7628933087786348	-12.463672231674954	24.196235161648854	-10.581645306283058	13.396397582077963	11.544444839602628	7.179757269904476	22.171740185282523	-12.501054986672138	0.9517049330875867	-5.284291285432894	27.602487970096647	-4.861083050194185	-15.04533227163596	-10.368062359985428	19.23350846314477	20.04880521433969	-8.330162288389879e-13	129c	KBU 15 min 10 uM	15 min	10 uM	KBU 15 min 10 uM | 129c
abundances_scaled_f1_131_sample_kbu_15_min_10_u_m	80.69260110620378	-27.018869264562635	15.35604297378906	31.082745882505584	-14.685192149456327	24.387266924535044	-8.205638045717338	30.14347082182472	-15.816559925649523	12.04536751752178	8.6110242968063	-5.416608284453279	-0.7277246084984995	-13.612766858175453	15.003917390278394	6.239580122452698	-30.101657748204055	-21.947276390807794	0.3583800881700921	-23.022100696613336	1.7879903528061594	13.728503715692565	2.5699961441291355	-6.278501134456538	-19.55336332163841	-12.804589730383753	-8.309013610876891e-13	131	KBU 15 min 10 uM	15 min	10 uM	KBU 15 min 10 uM | 131
abundances_scaled_f2_127c_sample_kbu_1h_1_u_m	-43.64065986050407	-5.911896774522673	-68.1747035184315	-47.411350562282095	-15.385244155172396	-5.420635294623721	-10.994573822588714	-12.003797670745891	16.585427745856123	12.850920149826683	-16.8614848341211	8.559948387268117	2.3634046316899515	-23.652644758378525	-3.4670798920531287	-8.978416877524092	-8.37187954992584	-6.10985716173611	-4.6059593008784745	-29.648868190938046	2.2225103230151304	-21.402726296143282	-20.43570465556867	24.683842903882866	7.254472721673267	-8.67034975717972	-8.28015170190564e-13	127c	KBU 1 h 1 uM	1 h	1 uM	KBU 1 h 1 uM | 127c
abundances_scaled_f2_129n_sample_kbu_1h_1_u_m	-29.445720473114676	-9.509633011719995	-69.7420958681128	20.524971253638075	20.20377735876504	-16.12492145911327	3.175026304140572	23.2674454467496	6.325826815882403	7.151213877307438	17.07818528432154	31.776407582238594	5.946723649125125	5.698764309944992	-17.225887550351846	-1.2351982764267824	9.046884011780596	5.788647313004048	14.975676902784246	-29.795199244433626	-15.801031471835545	7.324790931136422	18.070224041827988	-17.491549334218483	15.41450971679436	3.209733330631055	-8.23183892513604e-13	129n	KBU 1 h 1 uM	1 h	1 uM	KBU 1 h 1 uM | 129n
abundances_scaled_f2_130c_sample_kbu_1h_1_u_m	3.0214789223622396	5.94646994381344	-71.70195627977022	30.861498662607925	22.80392918115605	19.592832304605064	12.533078930402121	14.937471869949926	10.084115192196144	-21.8953738297576	2.7767921579698167	16.27714188372858	-6.600891719113619	-2.0562214958105756	25.22592270838469	24.87111437418206	5.333574684004867	28.74111215733714	4.096406259172161	7.22736442147851	6.949007523220356	-6.920634797516009	4.392945664450516	25.84463342547906	-13.657771084082027	-9.162146816571157	-8.407708665181527e-13	130c	KBU 1 h 1 uM	1 h	1 uM	KBU 1 h 1 uM | 130c
abundances_scaled_f2_128n_sample_kbu_1h_10_u_m	-2.2100714852392835	4.783121015524269	-71.16819775091983	22.211999707938222	-0.6739961978498394	7.8508542758049815	-6.993830722169226	-9.371871189739874	14.472988027238673	-21.57265658178846	-22.47255466360769	-5.907026163618612	-7.591931972951644	-30.946607882097954	11.726388078756973	-0.03001948428618908	-12.820290606697517	-5.4781511864234265	-19.36465816218959	19.500682992250464	-18.155015685018242	11.484856400798366	10.80367681935434	-18.177322181756523	24.618431478994044	1.3034216149454705	-8.258753159865821e-13	128n	KBU 1 h 10 uM	1 h	10 uM	KBU 1 h 10 uM | 128n
abundances_scaled_f2_129c_sample_kbu_1h_10_u_m	-0.3099096580579571	6.7152420450395285	-76.54713290464892	20.736642117034382	-1.0901776847212565	-4.906865730236827	-15.121911419153315	-7.435693988478931	8.39622112327779	-18.09234865361077	-10.561661241915193	-9.111877650681835	4.332127396967137	18.995316943090614	13.205045234749075	-38.56702616899569	14.22994303014347	-20.972764077690314	12.584645443592153	2.7808200630654816	-5.8537040822386945	-12.488519043927552	11.266557797488025	-2.694763936249268	-28.189200647664894	4.156698096805083	-8.356222655052368e-13	129c	KBU 1 h 10 uM	1 h	10 uM	KBU 1 h 10 uM | 129c
abundances_scaled_f2_131_sample_kbu_1h_10_u_m	-8.673502432816148	2.3888123748566916	-77.62550045848589	35.998287572179535	-9.64581883666561	-9.636833808249259	-4.558591534962266	9.793793434300062	-8.332724849253577	-5.639672454705812	8.545593846008398	-27.250375422044744	28.002726425446514	8.686663165707714	-21.54636776451696	34.16245554402758	13.505742353700462	-12.687958478307003	-8.644145197315993	6.682071790958341	-7.360295129190157	-8.4310277903348	-24.722817722651715	-5.1281974112120325	-2.5545046196127106	-0.62156222231197	-8.255056570587841e-13	131	KBU 1 h 10 uM	1 h	10 uM	KBU 1 h 10 uM | 131
abundances_scaled_f3_128n_sample_kbu_4h_10_u_m	3.265938730923714	72.85997364519189	29.61745623920081	40.51769052333217	-2.8482582175268276	-6.534781826819247	1.6462389615343533	-32.97562211034297	-0.08422640719272104	-1.8141325415137106	-4.7257100397767475	-17.66518264500396	-4.240410323788534	2.299403947564488	-0.4184219614550146	-0.3799518961430655	-12.447491529515547	37.512066311958954	-11.469387018964149	-26.618442788260364	4.321951212778833	-9.895539751999905	-3.330237464011148	-21.952120833485427	-12.853592365940283	11.3215015442373	-8.230657441510775e-13	128n	KBU 4 h 10 uM	4 h	10 uM	KBU 4 h 10 uM | 128n
abundances_scaled_f3_129c_sample_kbu_4h_10_u_m	4.673486072021575	77.15389650712983	27.175136098188464	44.27113822909503	-13.773673250735822	-10.462594797410652	10.419517588560865	-37.0882009736552	0.4102008690126297	5.392786463346977	8.266448936893829	-1.335103392621375	-9.890266964551346	2.0969139676140367	7.799802755424362	-1.7042894894087124	7.664663471871839	-5.38945941476429	31.1061656303604	1.5683461260138212	-12.55914752617314	26.052663827804245	-17.22635946776513	10.795332335019646	10.392066131745425	-21.461968676061126	-8.559350226910077e-13	129c	KBU 4 h 10 uM	4 h	10 uM	KBU 4 h 10 uM | 129c
abundances_scaled_f3_131_sample_kbu_4h_10_u_m	-5.030005329610764	68.65030161588467	34.69630534537481	31.018021717169024	-4.581768363498333	-21.605123516027618	14.914074967299989	6.691988478784753	-9.619488585295345	-14.214208049822336	2.003899971814417	-16.402640492642085	1.500565851900569	-23.375756347794663	-17.000421233665165	-0.8869264327733591	9.043747772042762	-14.168833980185418	0.8317383567520934	-5.005402169487954	33.013835392898436	-0.04109126631843073	28.41827857404924	19.518271040779275	8.650837522265643	9.378022827779619	-8.452723659479833e-13	131	KBU 4 h 10 uM	4 h	10 uM	KBU 4 h 10 uM | 131
abundances_scaled_f3_127c_sample_kbu_4h_1u_m	-26.18763967491266	65.86510994470602	31.87358285077518	-8.779140164748524	-24.665501611868134	-0.4867113976732695	-34.495466741021275	-21.207685033290925	4.666362916063698	24.260723446740617	29.1919668743557	20.054108710563277	25.744861715938104	8.214521242358249	16.34955189660291	9.962767394527926	-6.283506655401175	-3.114300421728228	-16.509887820059664	13.114825876950308	-7.246063215347727	-5.503598895841627	20.79122588869132	9.505731828948903	0.33896445078712784	6.994803099165284	-8.445275007330678e-13	127c	KBU 4 h 1 uM	4 h	1 uM	KBU 4 h 1 uM | 127c
abundances_scaled_f3_129n_sample_kbu_4h_1u_m	-18.731565326674215	58.9145361934826	40.00582236350232	32.032761120846935	25.622436434404918	-17.00891833850616	11.568969250708333	29.813880176556005	12.607442583864371	19.879616033607572	0.003261575228202731	20.00569156659401	-1.6249123683242275	-13.4315705527399	-2.2237313941761925	-20.94859987835876	3.312980871322275	-1.7467703363776823	-20.596196461439035	15.563011842533795	-0.6382569585176672	12.552540261286085	-27.700725148401723	2.545277249689022	-14.226632530891981	16.43946681333613	-8.466538796094945e-13	129n	KBU 4 h 1 uM	4 h	1 uM	KBU 4 h 1 uM | 129n
abundances_scaled_f3_130c_sample_kbu_4h_1u_m	-22.353646303822764	84.69916291507116	26.727189983327836	-21.046523186304608	-12.238607662505391	16.416849784054577	31.596431721966024	19.602170718492115	9.251888114786695	22.182246386203843	1.3459368898249924	-3.932498101272846	-25.85589636502891	6.969140083933572	0.4984399302366528	3.113810154095006	9.588292249868903	-9.128257951009598	-2.920860823677001	9.61934953028025	-1.9874195705666	-32.30823944454465	6.926306726991001	-19.18746307524012	4.4851272360509835	-22.21990594595635	-8.47130212299141e-13	130c	KBU 4 h 1 uM	4 h	1 uM	KBU 4 h 1 uM | 130c
