## Supplementary Materials (Bioinformatics Raw Data)Supplementary Materials and Methods for "Integrative Proteomic Analysis Implicates Inhibition of Intracellular Protein Trafficking in Therapy-Induced Migrastasis in Prostate Cancer": PCA_variance_explained.csv

PC	variance_explained	percent_variance
PC1	0.21150400368608	21.150400368608
PC2	0.19286693985873693	19.286693985873693
PC3	0.17003234578645227	17.003234578645227
PC4	0.07450654626185894	7.450654626185894
PC5	0.031251376377808435	3.1251376377808433
PC6	0.026133083891948575	2.6133083891948576
PC7	0.023916923053437168	2.391692305343717
PC8	0.022460812780603204	2.2460812780603203
PC9	0.02020351130065876	2.020351130065876
PC10	0.01902380215528027	1.9023802155280272
PC11	0.017240069239869024	1.7240069239869025
PC12	0.015987342515352006	1.5987342515352005
PC13	0.015061334175441768	1.5061334175441767
PC14	0.01477990967935708	1.477990967935708
PC15	0.014106138528969362	1.4106138528969363
PC16	0.013541867043914453	1.3541867043914453
PC17	0.013139002683898865	1.3139002683898866
PC18	0.012633930004998966	1.2633930004998966
PC19	0.012490005546796542	1.2490005546796543
PC20	0.012285693686945766	1.2285693686945767
PC21	0.012072132122297196	1.2072132122297197
PC22	0.011681544687163073	1.1681544687163072
PC23	0.011086320936887537	1.1086320936887537
PC24	0.010939570584117028	1.0939570584117029
PC25	0.010626041824687928	1.0626041824687928
PC26	0.010429751586438737	1.0429751586438738
PC27	4.520815911062648e-29	4.5208159110626476e-27
