## Supplementary Materials (Bioinformatics Raw Data)Supplementary Materials and Methods for "Integrative Proteomic Analysis Implicates Inhibition of Intracellular Protein Trafficking in Therapy-Induced Migrastasis in Prostate Cancer": BAZ1B_Selected_MAPK14_SubstrateEntry_WITH_PhosphositeInfo.csv

gene_symbol	master_protein_accessions	positions_in_master_proteins	modifications_in_master_proteins	annotated_sequence	log2FC	adjP	score	Dose
BAZ1B	Q9UIG0	Q9UIG0 [345-352]	Q9UIG0 2xPhospho [S347(100); S349(100)]	[K].SLSGSPLK.[V]	0.34	0.0582918414042284	0.419693356623165	1uM_4h_vsCtrl
BAZ1B	Q9UIG0	Q9UIG0 [698-714]	Q9UIG0 2xPhospho [S705(99.6); S708(94.3)]	[R].RSDVQEESEGSDTDDNK.[D]	-1.38	6.48666666666667e-15	19.5794102179265	10uM_4h_vsCtrl
