## Supplementary Materials (Bioinformatics Raw Data)Supplementary Materials and Methods for "Integrative Proteomic Analysis Implicates Inhibition of Intracellular Protein Trafficking in Therapy-Induced Migrastasis in Prostate Cancer": KSEA_MAPK14_p38_Score_4h.csv

Kinase.Gene	mS	Enrichment	m	z.score	p.value	FDR	Comparison	sig
MAPK14	0.0587878787878791	24.777214071336	11	1.02003980041642	0.153854792613872	0.490352986655788	1uM_4h_vsCtrl	FALSE
MAPK14	-0.101363636363637	-9.60078128477208	11	-1.19617813155721	0.115813526416958	0.450665161099089	10uM_4h_vsCtrl	FALSE
