## Supplementary Materials (Bioinformatics Raw Data)Supplementary Materials and Methods for "Integrative Proteomic Analysis Implicates Inhibition of Intracellular Protein Trafficking in Therapy-Induced Migrastasis in Prostate Cancer": MAPK14_p38_Sites_4h_1uM_10uM_vsCtrl.csv

gene_symbol	master_protein_accessions	site_id	positions_in_master_proteins	modifications_in_master_proteins	annotated_sequence	abundance_ratio_log2_kbu_4h_1u_m_control_4h	abundance_ratio_adj_p_value_kbu_4h_1u_m_control_4h	abundance_ratio_log2_kbu_4h_10_u_m_control_4h	abundance_ratio_adj_p_value_kbu_4h_10_u_m_control_4h	state_1u_4h	state_10u_4h	activation_like
MAPK14	Q16539	Q16539 | Q16539 [174-186] | Q16539 2xPhospho [T180(100); Y182(100)] | [R].HTDDEMTGYVATR.[W]	Q16539 [174-186]	Q16539 2xPhospho [T180(100); Y182(100)]	[R].HTDDEMTGYVATR.[W]	1.02	7.10988129482004e-10	1.11	3.75210126375135e-06	ON_UP	ON_UP	TRUE
MAPK14	Q16539	Q16539 | Q16539 [174-186] | Q16539 2xPhospho [T180(100); Y182(100)] | [R].HTDDEMTGYVATR.[W]	Q16539 [174-186]	Q16539 2xPhospho [T180(100); Y182(100)]	[R].HTDDEMTGYVATR.[W]	0.63	9.73690482299302e-06	0.55	0.0489909955791599	ON_UP	OFF	TRUE
MAPK14	Q16539	Q16539 | Q16539 [174-186] | Q16539 1xPhospho [Y182(100)] | [R].HTDDEMTGYVATR.[W]	Q16539 [174-186]	Q16539 1xPhospho [Y182(100)]	[R].HTDDEMTGYVATR.[W]	0.04	0.977098041775473	-0.1	0.987774028229619	OFF	OFF	TRUE
