## Supplementary Materials (Bioinformatics Raw Data)Supplementary Materials and Methods for "Integrative Proteomic Analysis Implicates Inhibition of Intracellular Protein Trafficking in Therapy-Induced Migrastasis in Prostate Cancer": MAPK14_Substrates_GeneLevel_4h_1uM_10uM.csv

gene_symbol	log2FC_1u_4h	adjP_1u_4h	log2FC_10u_4h	adjP_10u_4h	maxAbs
BAZ1B	0.34	0.0582918414042284	-1.38	6.48666666666667e-15	1.38
PIP4K2B	0.6	0.237765392966742	0.57	0.668410151187824	0.6
RPS27	0.59	0.536303371823854	0.44	0.920614693664588	0.59
EGFR	-0.42	0.0852888102573728	-0.58	0.153080321002837	0.58
EPS15	0.34	0.120418793274166	0.44	0.422050860667746	0.44
PXN	0.23	0.394573379779677	-0.37	0.439002722734175	0.37
STAT1	0.13	0.939793162373205	0.31	0.762472138324002	0.31
ETV6	-0.03	0.99605828154948	-0.22	0.982328681271281	0.22
LIMK1	-0.18	0.859315780219532	0.03	0.999995032976495	0.18
TWIST1	0.06	0.970597734222515	-0.16	0.97403635234084	0.16
ATF2	-0.02	0.998734606047596	0.01	0.999995032976495	0.02
