## Supplementary Materials (Bioinformatics Raw Data)Supplementary Materials and Methods for "Integrative Proteomic Analysis Implicates Inhibition of Intracellular Protein Trafficking in Therapy-Induced Migrastasis in Prostate Cancer": MAPK14_Substrates_SelectedEntries_WITH_PhosphositeInfo.csv

gene_symbol	master_protein_accessions	positions_in_master_proteins	modifications_in_master_proteins	annotated_sequence	log2FC	adjP	score	Dose
ATF2	P15336	P15336 [60-74]	P15336 2xPhospho [T69(100); T/S]	[R].NDSVIVADQTPTPTR.[F]	-0.02	0.998734606047596	1.09980321093691e-05	1uM_4h_vsCtrl
BAZ1B	Q9UIG0	Q9UIG0 [345-352]	Q9UIG0 2xPhospho [S347(100); S349(100)]	[K].SLSGSPLK.[V]	0.34	0.0582918414042284	0.419693356623165	1uM_4h_vsCtrl
EGFR	P00533	P00533 [1032-1052]	P00533 2xPhospho [S1042(95.9); S/T]	[R].TPLLSSLSATSNNSTVACIDR.[N]	-0.42	0.0852888102573728	0.449025336383797	1uM_4h_vsCtrl
EPS15	P42566	P42566 [790-801]	P42566 2xPhospho [S790(100); S796(100)]	[R].SINKLDSPDPFK.[L]	0.34	0.120418793274166	0.31256394792967	1uM_4h_vsCtrl
ETV6	P41212	P41212 [15-39]	P41212 2xPhospho [T18(79); S22(99.9)]	[R].ISYTPPESPVPSYASSTPLHVPVPR.[A]	-0.03	0.99605828154948	5.14574793730718e-05	1uM_4h_vsCtrl
LIMK1	P53667	P53667 [302-315]	P53667 1xPhospho [S310(100)]	[R].SPGAGSLGSPASQR.[K]	-0.18	0.859315780219532	0.0118524983183163	1uM_4h_vsCtrl
PIP4K2B	P78356	P78356 [302-335]	P78356 2xPhospho [T322(99.3); S326(100)]	[R].AEDEECENDGVGGNLLCSYGTPPDSPGNLLSFPR.[F]	0.6	0.237765392966742	0.374310814314796	1uM_4h_vsCtrl
PXN	P49023	P49023 [76-93]	P49023 1xPhospho [Y88(100)]	[R].FIHQQPQSSSPVYGSSAK.[T]	0.23	0.394573379779677	0.0928906101705713	1uM_4h_vsCtrl
RPS27	P42677	P42677 [24-36]	P42677 1xPhospho [S27(100)]	[R].LVQSPNSYFMDVK.[C]	0.59	0.536303371823854	0.159647788804776	1uM_4h_vsCtrl
STAT1	P42224	P42224 [717-736]	P42224 1xPhospho [S727(100)]	[R].LQTTDNLLPMSPEEFDEVSR.[I]	0.13	0.939793162373205	0.00350580348115048	1uM_4h_vsCtrl
TWIST1	Q15672	Q15672 [45-73]	Q15672 1xPhospho [S68(100)]	[R].SAGGGAGPGGAAGGGVGGGDEPGSPAQGK.[R]	0.06	0.970597734222515	0.000777643610574769	1uM_4h_vsCtrl
ATF2	P15336	P15336 [60-74]	P15336 2xPhospho [T69(100); T/S]	[R].NDSVIVADQTPTPTR.[F]	0.01	0.999995032976495	2.15715625705589e-08	10uM_4h_vsCtrl
BAZ1B	Q9UIG0	Q9UIG0 [698-714]	Q9UIG0 2xPhospho [S705(99.6); S708(94.3)]	[R].RSDVQEESEGSDTDDNK.[D]	-1.38	6.48666666666667e-15	19.5794102179265	10uM_4h_vsCtrl
EGFR	P00533	P00533 [987-999]	P00533 2xPhospho [S991(100); S995(100)]	[R].MHLPSPTDSNFYR.[A]	-0.58	0.153080321002837	0.472746768734866	10uM_4h_vsCtrl
EPS15	P42566	P42566 [802-816]	P42566 1xPhospho [S814(100)]	[K].LNDPFQPFPGNDSPK.[E]	0.44	0.422050860667746	0.164839492293445	10uM_4h_vsCtrl
ETV6	P41212	P41212 [15-39]	P41212 2xPhospho [T18(79); S22(99.9)]	[R].ISYTPPESPVPSYASSTPLHVPVPR.[A]	-0.22	0.982328681271281	0.00170349862639392	10uM_4h_vsCtrl
LIMK1	P53667	P53667 [302-315]	P53667 1xPhospho [S310(100)]	[R].SPGAGSLGSPASQR.[K]	0.03	0.999995032976495	6.47146877116767e-08	10uM_4h_vsCtrl
PIP4K2B	P78356	P78356 [302-335]	P78356 2xPhospho [T322(99.3); S326(100)]	[R].AEDEECENDGVGGNLLCSYGTPPDSPGNLLSFPR.[F]	0.57	0.668410151187824	0.0997254689501383	10uM_4h_vsCtrl
PXN	P49023	P49023 [126-147]	P49023 1xPhospho [S137(99.7)]	[K].SAEPSPTVMSTSLGSNLSELDR.[L]	-0.37	0.439002722734175	0.132287130900024	10uM_4h_vsCtrl
RPS27	P42677	P42677 [24-36]	P42677 1xPhospho [S27(100)]	[R].LVQSPNSYFMDVK.[C]	0.44	0.920614693664588	0.0158057230048251	10uM_4h_vsCtrl
STAT1	P42224	P42224 [717-736]	P42224 1xPhospho [S727(100)]	[R].LQTTDNLLPMSPEEFDEVSR.[I]	0.31	0.762472138324002	0.0365105666182925	10uM_4h_vsCtrl
TWIST1	Q15672	Q15672 [45-73]	Q15672 1xPhospho [S68(100)]	[R].SAGGGAGPGGAAGGGVGGGDEPGSPAQGK.[R]	-0.16	0.97403635234084	0.0018279734987776	10uM_4h_vsCtrl
