## Supplementary Materials (Bioinformatics Raw Data)Supplementary Materials and Methods for "Integrative Proteomic Analysis Implicates Inhibition of Intracellular Protein Trafficking in Therapy-Induced Migrastasis in Prostate Cancer": ResidueCounts_Significant_UNIQUE_byTime.csv

Residue	Count	Percentage	Label	Group
S	188	85.5	n=188 85.5%	15 min
T	29	13.2	n=29 13.2%	15 min
Y	3	1.4	n=3 1.4%	15 min
S	198	90	n=198 90%	1 h
T	22	10	n=22 10%	1 h
Y	0	0	n=0 0%	1 h
S	306	86.4	n=306 86.4%	4 h
T	45	12.7	n=45 12.7%	4 h
Y	3	0.8	n=3 0.8%	4 h
