## Supplementary Materials (Bioinformatics Raw Data)Supplementary Materials and Methods for "Integrative Proteomic Analysis Implicates Inhibition of Intracellular Protein Trafficking in Therapy-Induced Migrastasis in Prostate Cancer": Summary_Counts.csv

Metric	Count
High-confidence PeptideGroups rows	17104
Expanded absolute phosphosite occurrences	23343
Unique absolute phosphosites	15453
Unique proteins represented by unique sites	3697
Unparsed phospho rows	1336
