## Supplementary Materials (Bioinformatics Raw Data)Supplementary Materials and Methods for "Integrative Proteomic Analysis Implicates Inhibition of Intracellular Protein Trafficking in Therapy-Induced Migrastasis in Prostate Cancer": SUMMARY_counts_all_comparisons_unique_sites.csv

log2_col	p_col	fc_thr	log2thr	p_thr	n_total	n_up	n_down	n_notsig	mode	comparison	outdir
Abundance Ratio (log2): (KBU 15 min 1 uM) / (Control 15 min)	Abundance Ratio Adj. P-Value: (KBU 15 min 1 uM) / (Control 15 min)	1.2	0.263034405833794	0.05	15453	394	114	14945	Standard	(KBU 15 min 1 uM) / (Control 15 min)	Volcano_Phospho_Standard_UniqueSite_outputs/KBU_15_min_1_uM_over_Control_15_min
Abundance Ratio (log2): (KBU 15 min 10 uM) / (Control 15 min)	Abundance Ratio Adj. P-Value: (KBU 15 min 10 uM) / (Control 15 min)	1.2	0.263034405833794	0.05	15452	187	94	15171	Standard	(KBU 15 min 10 uM) / (Control 15 min)	Volcano_Phospho_Standard_UniqueSite_outputs/KBU_15_min_10_uM_over_Control_15_min
Abundance Ratio (log2): (KBU 1h 1 uM) / (Control 1h)	Abundance Ratio Adj. P-Value: (KBU 1h 1 uM) / (Control 1h)	1.2	0.263034405833794	0.05	15452	192	220	15040	Standard	(KBU 1h 1 uM) / (Control 1h)	Volcano_Phospho_Standard_UniqueSite_outputs/KBU_1h_1_uM_over_Control_1h
Abundance Ratio (log2): (KBU 1h 10 uM) / (Control 1h)	Abundance Ratio Adj. P-Value: (KBU 1h 10 uM) / (Control 1h)	1.2	0.263034405833794	0.05	15453	188	164	15101	Standard	(KBU 1h 10 uM) / (Control 1h)	Volcano_Phospho_Standard_UniqueSite_outputs/KBU_1h_10_uM_over_Control_1h
Abundance Ratio (log2): (KBU 4h 10 uM) / (Control 4h)	Abundance Ratio Adj. P-Value: (KBU 4h 10 uM) / (Control 4h)	1.2	0.263034405833794	0.05	15453	218	184	15051	Standard	(KBU 4h 10 uM) / (Control 4h)	Volcano_Phospho_Standard_UniqueSite_outputs/KBU_4h_10_uM_over_Control_4h
Abundance Ratio (log2): (KBU 4h 1uM) / (Control 4h)	Abundance Ratio Adj. P-Value: (KBU 4h 1uM) / (Control 4h)	1.2	0.263034405833794	0.05	15453	286	77	15090	Standard	(KBU 4h 1uM) / (Control 4h)	Volcano_Phospho_Standard_UniqueSite_outputs/KBU_4h_1uM_over_Control_4h
Abundance Ratio (log2): (KBU 15 min 10 uM) / (KBU 15 min 1 uM)	Abundance Ratio Adj. P-Value: (KBU 15 min 10 uM) / (KBU 15 min 1 uM)	1.2	0.263034405833794	0.05	15453	81	119	15253	Standard	(KBU 15 min 10 uM) / (KBU 15 min 1 uM)	Volcano_Phospho_Standard_UniqueSite_outputs/KBU_15_min_10_uM_over_KBU_15_min_1_uM
Abundance Ratio (log2): (KBU 4h 1uM) / (KBU 15 min 1 uM)	Abundance Ratio Adj. P-Value: (KBU 4h 1uM) / (KBU 15 min 1 uM)	1.2	0.263034405833794	0.05	15453	809	511	14133	Standard	(KBU 4h 1uM) / (KBU 15 min 1 uM)	Volcano_Phospho_Standard_UniqueSite_outputs/KBU_4h_1uM_over_KBU_15_min_1_uM
Abundance Ratio (log2): (KBU 4h 10 uM) / (KBU 15 min 10 uM)	Abundance Ratio Adj. P-Value: (KBU 4h 10 uM) / (KBU 15 min 10 uM)	1.2	0.263034405833794	0.05	15452	798	471	14183	Standard	(KBU 4h 10 uM) / (KBU 15 min 10 uM)	Volcano_Phospho_Standard_UniqueSite_outputs/KBU_4h_10_uM_over_KBU_15_min_10_uM
Abundance Ratio (log2): (KBU 1h 10 uM) / (KBU 1h 1 uM)	Abundance Ratio Adj. P-Value: (KBU 1h 10 uM) / (KBU 1h 1 uM)	1.2	0.263034405833794	0.05	15453	113	158	15182	Standard	(KBU 1h 10 uM) / (KBU 1h 1 uM)	Volcano_Phospho_Standard_UniqueSite_outputs/KBU_1h_10_uM_over_KBU_1h_1_uM
Abundance Ratio (log2): (KBU 4h 1uM) / (KBU 1h 1 uM)	Abundance Ratio Adj. P-Value: (KBU 4h 1uM) / (KBU 1h 1 uM)	1.2	0.263034405833794	0.05	15453	569	392	14492	Standard	(KBU 4h 1uM) / (KBU 1h 1 uM)	Volcano_Phospho_Standard_UniqueSite_outputs/KBU_4h_1uM_over_KBU_1h_1_uM
Abundance Ratio (log2): (KBU 4h 10 uM) / (KBU 1h 10 uM)	Abundance Ratio Adj. P-Value: (KBU 4h 10 uM) / (KBU 1h 10 uM)	1.2	0.263034405833794	0.05	15452	619	507	14326	Standard	(KBU 4h 10 uM) / (KBU 1h 10 uM)	Volcano_Phospho_Standard_UniqueSite_outputs/KBU_4h_10_uM_over_KBU_1h_10_uM
Abundance Ratio (log2): (KBU 4h 10 uM) / (KBU 4h 1uM)	Abundance Ratio Adj. P-Value: (KBU 4h 10 uM) / (KBU 4h 1uM)	1.2	0.263034405833794	0.05	15453	136	332	14985	Standard	(KBU 4h 10 uM) / (KBU 4h 1uM)	Volcano_Phospho_Standard_UniqueSite_outputs/KBU_4h_10_uM_over_KBU_4h_1uM
