## Supplementary Materials (Bioinformatics Raw Data)Supplementary Materials and Methods for "Integrative Proteomic Analysis Implicates Inhibition of Intracellular Protein Trafficking in Therapy-Induced Migrastasis in Prostate Cancer": SUMMARY_counts_all_comparisons_unique_sites.csv

log2_col	p_col	fc_thr	log2thr	p_thr	n_total	n_up	n_down	n_notsig	mode	comparison	outdir
Abundance Ratio (log2): (KBU 15 min 1 uM) / (Control 15 min)	Abundance Ratio Adj. P-Value: (KBU 15 min 1 uM) / (Control 15 min)	1.5	0.584962500721156	0.05	15453	172	40	15241	Stringent	(KBU 15 min 1 uM) / (Control 15 min)	Volcano_Phospho_Stringent_UniqueSite_outputs/KBU_15_min_1_uM_over_Control_15_min
Abundance Ratio (log2): (KBU 15 min 10 uM) / (Control 15 min)	Abundance Ratio Adj. P-Value: (KBU 15 min 10 uM) / (Control 15 min)	1.5	0.584962500721156	0.05	15452	144	71	15237	Stringent	(KBU 15 min 10 uM) / (Control 15 min)	Volcano_Phospho_Stringent_UniqueSite_outputs/KBU_15_min_10_uM_over_Control_15_min
Abundance Ratio (log2): (KBU 1h 1 uM) / (Control 1h)	Abundance Ratio Adj. P-Value: (KBU 1h 1 uM) / (Control 1h)	1.5	0.584962500721156	0.05	15452	85	58	15309	Stringent	(KBU 1h 1 uM) / (Control 1h)	Volcano_Phospho_Stringent_UniqueSite_outputs/KBU_1h_1_uM_over_Control_1h
Abundance Ratio (log2): (KBU 1h 10 uM) / (Control 1h)	Abundance Ratio Adj. P-Value: (KBU 1h 10 uM) / (Control 1h)	1.5	0.584962500721156	0.05	15453	114	95	15244	Stringent	(KBU 1h 10 uM) / (Control 1h)	Volcano_Phospho_Stringent_UniqueSite_outputs/KBU_1h_10_uM_over_Control_1h
Abundance Ratio (log2): (KBU 4h 10 uM) / (Control 4h)	Abundance Ratio Adj. P-Value: (KBU 4h 10 uM) / (Control 4h)	1.5	0.584962500721156	0.05	15453	186	164	15103	Stringent	(KBU 4h 10 uM) / (Control 4h)	Volcano_Phospho_Stringent_UniqueSite_outputs/KBU_4h_10_uM_over_Control_4h
Abundance Ratio (log2): (KBU 4h 1uM) / (Control 4h)	Abundance Ratio Adj. P-Value: (KBU 4h 1uM) / (Control 4h)	1.5	0.584962500721156	0.05	15453	146	33	15274	Stringent	(KBU 4h 1uM) / (Control 4h)	Volcano_Phospho_Stringent_UniqueSite_outputs/KBU_4h_1uM_over_Control_4h
Abundance Ratio (log2): (KBU 15 min 10 uM) / (KBU 15 min 1 uM)	Abundance Ratio Adj. P-Value: (KBU 15 min 10 uM) / (KBU 15 min 1 uM)	1.5	0.584962500721156	0.05	15453	28	47	15378	Stringent	(KBU 15 min 10 uM) / (KBU 15 min 1 uM)	Volcano_Phospho_Stringent_UniqueSite_outputs/KBU_15_min_10_uM_over_KBU_15_min_1_uM
Abundance Ratio (log2): (KBU 4h 1uM) / (KBU 15 min 1 uM)	Abundance Ratio Adj. P-Value: (KBU 4h 1uM) / (KBU 15 min 1 uM)	1.5	0.584962500721156	0.05	15453	603	395	14455	Stringent	(KBU 4h 1uM) / (KBU 15 min 1 uM)	Volcano_Phospho_Stringent_UniqueSite_outputs/KBU_4h_1uM_over_KBU_15_min_1_uM
Abundance Ratio (log2): (KBU 4h 10 uM) / (KBU 15 min 10 uM)	Abundance Ratio Adj. P-Value: (KBU 4h 10 uM) / (KBU 15 min 10 uM)	1.5	0.584962500721156	0.05	15452	584	327	14541	Stringent	(KBU 4h 10 uM) / (KBU 15 min 10 uM)	Volcano_Phospho_Stringent_UniqueSite_outputs/KBU_4h_10_uM_over_KBU_15_min_10_uM
Abundance Ratio (log2): (KBU 1h 10 uM) / (KBU 1h 1 uM)	Abundance Ratio Adj. P-Value: (KBU 1h 10 uM) / (KBU 1h 1 uM)	1.5	0.584962500721156	0.05	15453	19	28	15406	Stringent	(KBU 1h 10 uM) / (KBU 1h 1 uM)	Volcano_Phospho_Stringent_UniqueSite_outputs/KBU_1h_10_uM_over_KBU_1h_1_uM
Abundance Ratio (log2): (KBU 4h 1uM) / (KBU 1h 1 uM)	Abundance Ratio Adj. P-Value: (KBU 4h 1uM) / (KBU 1h 1 uM)	1.5	0.584962500721156	0.05	15453	368	268	14817	Stringent	(KBU 4h 1uM) / (KBU 1h 1 uM)	Volcano_Phospho_Stringent_UniqueSite_outputs/KBU_4h_1uM_over_KBU_1h_1_uM
Abundance Ratio (log2): (KBU 4h 10 uM) / (KBU 1h 10 uM)	Abundance Ratio Adj. P-Value: (KBU 4h 10 uM) / (KBU 1h 10 uM)	1.5	0.584962500721156	0.05	15452	338	298	14816	Stringent	(KBU 4h 10 uM) / (KBU 1h 10 uM)	Volcano_Phospho_Stringent_UniqueSite_outputs/KBU_4h_10_uM_over_KBU_1h_10_uM
Abundance Ratio (log2): (KBU 4h 10 uM) / (KBU 4h 1uM)	Abundance Ratio Adj. P-Value: (KBU 4h 10 uM) / (KBU 4h 1uM)	1.5	0.584962500721156	0.05	15453	32	160	15261	Stringent	(KBU 4h 10 uM) / (KBU 4h 1uM)	Volcano_Phospho_Stringent_UniqueSite_outputs/KBU_4h_10_uM_over_KBU_4h_1uM
